# TP53 status aligns with morphology and metaplastic programs in colorectal cancer organoids, and MDM2 P2 promoter usage reflects p53 activity

**DOI:** 10.64898/2026.09.21.753357

**Authors:** Takahiro Tsukui, Kento Shin, Ryoji Yao, Koji Tsuda

## Abstract

**Background:** In colorectal cancer (CRC), TP53 mutation accompanies chromosomal instability. How TP53 status relates to tumor morphology and lineage programs, and whether a p53-activity readout could refine MDM2-inhibitor use, are unclear. MDM2 is transcribed from a constitutive (P1) and a p53-inducible (P2) promoter.

**Methods:** Sixty-three organoid samples from 21 CRC patients were classified by deep-learning morphology (VGG16), array-based MDM2 Splicing Index and TP53 targeted resequencing. In organoids, p53 activity was scored from 12 direct p53 targets and promoter usage as the array P2 index. TCGA-COAD/READ and cell lines used RNA-seq transcript ratios (P2_index; cell-line P2 index). Validation used same-patient arrays (GSE128213), TCGA-COAD/READ (n = 624), GSE39582 and an independent biobank (GSE294511).

**Results:** TP53 mutations were almost confined to P1-dominant samples (40 of 42 mutants). Morphology followed TP53 status (median Type1 fraction 0.854 (mutant) versus 0.422, specimen level; P = 0.013 adjusted for chromosome 20q and aneuploidy). With only five samples discordant, TP53 status and promoter usage could not be separated (P = 0.97). The morphology gene score followed TP53 status in 88 GSE294511 organoids (adjusted P = 6.1×10⁻⁴) and TCGA-COAD/READ, identifying mucinous carcinoma; gastric-metaplasia genes followed TP53 status, not P2, in both cohorts but not discovery organoids. The p53-target module of the P2 signature followed P2 beyond TP53 status in both organoid cohorts, whereas the independent 12-gene p53 activity score did so in GSE294511 (P = 0.012) but not discovery organoids (P = 0.094). P2-dominant samples, including two TP53-mutant ones, were p53-active, and nutlin induced P2 only in p53-proficient cells. In TCGA, P2_index was higher in wild-type tumors but did not follow p53 activity beyond total MDM2. In wild-type cell lines P2 followed MDM2 dependency beyond total MDM2, and in wild-type GSE294511 organoids idasanutlin sensitivity, though not beyond total MDM2.

**Conclusions:** In CRC organoids, morphology followed TP53 status, with no detectable contribution of MDM2 promoter usage, as did gastric-metaplastic programs in an independent biobank and tumors. In organoids, P2 usage reflected p53 activity, beyond genotype mainly in the biobank and two TP53-mutant P2-dominant specimens; whether it improves on MDM2 expression for MDM2-inhibitor selection requires testing.
