## Additional files for "TP53 status aligns with morphology and metaplastic programs in colorectal cancer organoids, and MDM2 P2 promoter usage reflects p53 activity": Additional_file_03_Table_S2.xlsx

### Sheet: Morphology vs MDM2 isoform
Supplementary Table S2. Organoid morphology-class fractions vs. MDM2 mRNA isoform (63 samples)
Per-sample morphology-class fractions (Type0/Type1/Type5) from VGG16 image classification with training-matched input normalization (pixel values divided by 255; re-classification of all 792 images with the same trained weights), and the dominant MDM2 promoter isoform (P1 = exon 1; P2 = exon 2). Fractions are the proportion of a sample's images assigned to each class (argmax of softmax). No patie…
Sample	Type0 fraction	Type1 fraction	Type5 fraction	No. of images	MDM2 isoform
HCT17-1T	0.273	0.727	0	11	P1
HCT17-3LM	0	0.957	0.043	23	P1
HCT25-10LMRR	0	1	0	9	P1
HCT25-1T	0.125	0.875	0	8	P1
HCT25-2T	0	1	0	8	P1
HCT25-3T	0.111	0.222	0.667	9	P1
HCT25-6LM	0	1	0	12	P1
HCT25-7LMR	0	1	0	9	P1
HCT25-8LMRR	0	1	0	6	P1
HCT25-9LMRR	0	1	0	10	P1
HCT26-1T	0.375	0.479	0.146	48	P1
HCT26-3LM	0.455	0.364	0.182	22	P1
HCT27-1T	0.111	0.444	0.444	9	P2
HCT27-3LuM	0.467	0.533	0	15	P2
HCT27-4LuM	0.5	0.071	0.429	14	P2
HCT31-4LMR	0.375	0.125	0.5	8	P1
HCT33-1T	0.167	0.167	0.667	6	P2
HCT33-3LM	0.2	0.4	0.4	5	P2
HCT33-4LMR	0.5	0.5	0	26	P2
HCT33-5LMR	0.615	0.385	0	13	P2
HCT37-1T	0.083	0.833	0.083	12	P1
HCT37-3LM	0	1	0	10	P1
HCT37-4LM	0	1	0	12	P1
HCT37-5LM	0	1	0	21	P1
HCT38-10LMRR	0	1	0	4	P1
HCT38-11LMRRR	0.375	0.625	0	8	P1
HCT38-1T	0	1	0	6	P1
HCT38-3LM	0	0.714	0.286	7	P2
HCT38-5LM	0.333	0.5	0.167	6	P1
HCT38-6LM	0.143	0.714	0.143	7	P1
HCT41-1T	0	1	0	4	P2
HCT41-3LM	0	0.6	0.4	10	P1
HCT41-4LMR	0.522	0.478	0	23	P1
HCT41-5LuMRR	0.571	0.429	0	7	P1
HCT43-1T	0.062	0.875	0.062	16	P1
HCT43-2Ov	0.182	0.818	0	11	P1
HCT43-5LMRR	0.125	0.875	0	16	P1
HCT43-6LuMRRR	0.32	0.6	0.08	25	P1
HCT43-7LuMRRR	0.312	0.688	0	32	P1
HCT45-1T	0.444	0.556	0	9	P1
HCT45-3LM	0	0.4	0.6	10	P1
HCT47-1T	0.444	0.556	0	18	P1
HCT47-3LM	0.667	0.333	0	15	P1
HCT50-1T	0	1	0	9	P1
HCT50-4LM	0.2	0.7	0.1	10	P1
HCT51-1T	0.045	0.955	0	22	P1
HCT51-2LN	0	1	0	12	P1
HCT51-4LM	0.077	0.923	0	13	P1
HCT59-3LM	0	1	0	7	P1
HCT59-4LM	0	1	0	9	P1
HCT60-1T	0.385	0.538	0.077	13	P1
HCT64-1T	0.556	0.333	0.111	9	P2
HCT64-3LM	0.429	0.5	0.071	14	P2
HCT64-4LM	0.5	0.5	0	16	P2
HCT67-1T	0.25	0.75	0	8	P1
HCT67-3LM	0.231	0.615	0.154	13	P1
HCT67-4LMR	0.235	0.118	0.647	17	P2
HCT69-1T	0	1	0	3	P1
HCT69-3LM	0.333	0.333	0.333	6	P1
HCT71-3LM	0.107	0.071	0.821	28	P1
HCT83-1T	0	1	0	6	P1
HCT83-3LM	0	1	0	15	P1
HCT83-4LM	0.5	0.5	0	2	P1
