## Additional files for "TP53 status aligns with morphology and metaplastic programs in colorectal cancer organoids, and MDM2 P2 promoter usage reflects p53 activity": Additional_file_04_Table_S3.xlsx

### Sheet: S3_comparison_sets
Supplementary Table S3. Sample composition of the 63 TAC comparison sets
For each TAC comparison set (Analysis ID 49–144), the P1-side and P2-side organoid samples contrasted. The 33 analyses used for the differential-expression and IPA comparison are the subset listed in the per-analysis columns of the DEG and SI tables. Analyses 49 and 52 retain the morphological grouping of the exploratory phase (the isoform axis was found through comparisons that began with the tw…
Analysis	P1-side samples	P2-side samples
49	HCT17-3LM HCT25-1T HCT38-10LMRR HCT41-1T HCT43-2Ov HCT51-2LN HCT59-4LM HCT60-1T HCT67-1T HCT69-1T HCT83-3LM	HCT27-4LuM HCT64-1T
50	HCT17-3LM HCT25-8LMRR HCT38-11LMRRR HCT41-4LMR HCT43-1T HCT51-4LM HCT59-3LM HCT67-3LM HCT69-1T HCT83-3LM	HCT27-4LuM HCT64-3LM
51	HCT17-3LM HCT25-6LM HCT38-10LMRR HCT41-4LMR HCT43-5LMRR HCT51-1T HCT59-3LM HCT67-1T HCT69-1T HCT83-3LM	HCT27-3LuM HCT64-4LM
52	HCT17-1T HCT25-9LMRR HCT38-5LM HCT41-1T HCT43-7LuMRRR HCT50-4LM HCT51-2LN HCT59-4LM HCT60-1T HCT67-3LM HCT69-3LM HCT83-3LM	HCT27-4LuM HCT31-4LMR HCT64-3LM HCT71-3LM
53	HCT25-1T HCT51-1T HCT60-1T	HCT64-1T
54	HCT59-3LM HCT83-3LM	HCT64-3LM
59	HCT25-1T	HCT27-1T
63	HCT47-3LM	HCT67-4LMR
67	HCT25-1T	HCT33-1T
68	HCT25-1T	HCT33-3LM
69	HCT25-1T	HCT33-4LMR
70	HCT25-1T	HCT33-5LMR
76	HCT25-1T	HCT38-3LM
85	HCT26-3LM	HCT64-1T
90	HCT37-1T	HCT64-1T
91	HCT37-3LM	HCT64-1T
92	HCT37-4LM	HCT64-1T
93	HCT37-5LM	HCT64-1T
94	HCT38-1T	HCT64-1T
96	HCT38-6LM	HCT64-1T
97	HCT41-3LM	HCT64-1T
98	HCT41-5LuMRR	HCT64-1T
99	HCT43-6LuMRRR	HCT64-1T
100	HCT45-3LM	HCT64-1T
101	HCT47-1T	HCT64-1T
102	HCT47-3LM	HCT64-1T
103	HCT83-4LM	HCT64-1T
104	HCT25-7LMR	HCT64-1T
105	HCT25-10LMRR	HCT64-1T
106	HCT26-1T	HCT64-1T
107	HCT45-1T	HCT64-1T
108	HCT50-1T	HCT64-1T
109	HCT83-1T	HCT64-1T
110	HCT51-1T	HCT27-4LuM
112	HCT83-3LM	HCT64-3LM
113	HCT17-1T	HCT64-4LM
115	HCT38-5LM	HCT64-1T
117	HCT43-7LuMRRR	HCT64-1T
118	HCT50-4LM	HCT64-1T
119	HCT51-2LN	HCT64-1T
120	HCT59-4LM	HCT64-1T
121	HCT67-3LM	HCT64-1T
122	HCT69-3LM	HCT64-1T
123	HCT17-3LM	HCT64-1T
124	HCT25-6LM	HCT64-1T
125	HCT38-10LMRR	HCT64-1T
126	HCT41-4LMR	HCT64-1T
127	HCT43-5LMRR	HCT64-1T
128	HCT59-3LM	HCT64-1T
129	HCT67-1T	HCT64-1T
130	HCT69-1T	HCT64-1T
131	HCT25-8LMRR	HCT64-1T
132	HCT38-11LMRRR	HCT64-1T
133	HCT43-1T	HCT64-1T
134	HCT51-4LM	HCT64-1T
136	HCT43-2Ov	HCT64-1T
138	HCT31-4LMR	HCT64-1T
139	HCT60-1T	HCT64-1T
140	HCT25-1T	HCT41-1T
141	HCT71-3LM	HCT64-1T
142	HCT25-2T	HCT64-1T
143	HCT25-3T	HCT64-1T
144	HCT25-1T	HCT27-3LuM
