## Additional files for "TP53 status aligns with morphology and metaplastic programs in colorectal cancer organoids, and MDM2 P2 promoter usage reflects p53 activity": Additional_file_06_Table_S47.xlsx

### Sheet: S47_P2index_per_tumor
Supplementary Table S47 Per-tumor MDM2 promoter usage (P2_index), TP53 status and CMS class (TCGA-COAD/READ, 380 primary tumors)
P2_index = ΣTPM(P2-derived MDM2 transcripts) / ΣTPM(P1- plus P2-derived transcripts), from UCSC Xena Toil RNA-seq recompute (GENCODE v23, GRCh38). P1-derived: 8 transcripts with TSS chr12:68,808,172–68,808,464; P2-derived: 23 transcripts with TSS chr12:68,809,017–68,809,227; 5 transcripts with downstream non-canonical first exons excluded (main text Section 2; Code9). One value per tumor specimen…
Sample	P2_index	TP53 status	TP53 class (definition A)	TP53 class (definition B)	CMS
TCGA-3L-AA1B-01	0.345238	wild type	wild type	wild type	CMS2
TCGA-4N-A93T-01	0.727764	mutant	GOF	GOF	unclassified
TCGA-4T-AA8H-01	0.356473	wild type	wild type	wild type	CMS3
TCGA-5M-AAT4-01	0.318674	mutant	GOF	GOF	unclassified
TCGA-5M-AAT5-01	0.468354	mutant	missense, other	GOF	CMS2
TCGA-5M-AAT6-01	0.655327	wild type	wild type	wild type	CMS4
TCGA-5M-AATA-01	0.445931	wild type	wild type	wild type	CMS4
TCGA-5M-AATE-01	0.465161	mutant	missense, other	GOF	CMS2
TCGA-A6-2672-01	0.810515	wild type	wild type	wild type	CMS1
TCGA-A6-2674-01	0.48332	wild type	wild type	wild type	CMS4
TCGA-A6-2675-01	0.267292	mutant	LOF (truncating)	LOF (truncating)	CMS4
TCGA-A6-2677-01	0.521417	wild type	wild type	wild type	CMS2
TCGA-A6-2682-01	0.368278	mutant	missense, other	GOF	CMS4
TCGA-A6-2684-01	0.605221	mutant	missense, other	GOF	CMS4
TCGA-A6-2685-01	0.419716	mutant	LOF (truncating)	LOF (truncating)	CMS4
TCGA-A6-2686-01	0.201665	mutant	LOF (truncating)	LOF (truncating)	CMS1
TCGA-A6-3809-01	0.751995	wild type	wild type	wild type	CMS1
TCGA-A6-3810-01	0.709366	mutant	GOF	GOF	CMS4
TCGA-A6-4105-01	0.276218	mutant	missense, other	GOF	CMS4
TCGA-A6-5656-01	0.682098	mutant	missense, other	GOF	CMS2
TCGA-A6-5657-01	0.214989	wild type	wild type	wild type	CMS4
TCGA-A6-5659-01	0.489969	mutant	missense, other	GOF	CMS2
TCGA-A6-5660-01	0.511149	mutant	unclassifiable	unclassifiable	CMS2
TCGA-A6-5661-01	0.713186	wild type	wild type	wild type	CMS1
TCGA-A6-5662-01	0.534308	mutant	missense, other	GOF	CMS4
TCGA-A6-5664-01	0.501702	wild type	wild type	wild type	CMS4
TCGA-A6-5665-01	0.782473	wild type	wild type	wild type	CMS1
TCGA-A6-5666-01	0.503478	wild type	wild type	wild type	CMS2
TCGA-A6-5667-01	0.37962	mutant	GOF	GOF	CMS4
TCGA-A6-6137-01	0.306773	mutant	missense, other	GOF	CMS2
TCGA-A6-6138-01	0.333821	mutant	GOF	GOF	CMS4
TCGA-A6-6140-01	0.355329	not assessed			CMS2
TCGA-A6-6141-01	0.53436	not assessed			CMS3
TCGA-A6-6142-01	0.28599	mutant	LOF (truncating)	LOF (truncating)	CMS4
TCGA-A6-6648-01	0.438554	wild type	wild type	wild type	CMS2
TCGA-A6-6649-01	0.259075	mutant	missense, other	GOF	CMS4
TCGA-A6-6650-01	0.374611	mutant	GOF	GOF	CMS2
TCGA-A6-6651-01	0.308058	mutant	GOF	GOF	CMS4
TCGA-A6-6652-01	0.184555	mutant	missense, other	missense, other	CMS2
TCGA-A6-6653-01	0.386259	wild type	wild type	wild type	CMS1
TCGA-A6-6654-01	0.451004	mutant	LOF (truncating)	LOF (truncating)	CMS4
TCGA-A6-6780-01	0.729995	wild type	wild type	wild type	CMS1
TCGA-A6-6781-01	0.592554	wild type	wild type	wild type	CMS4
TCGA-A6-6782-01	0.483246	mutant	missense, other	missense, other	CMS4
TCGA-A6-A565-01	0.347021	wild type	wild type	wild type	CMS4
TCGA-A6-A566-01	0.607511	wild type	wild type	wild type	CMS4
TCGA-A6-A567-01	0.11317	mutant	GOF	GOF	CMS4
TCGA-A6-A56B-01	0.174977	mutant	LOF (truncating)	LOF (truncating)	CMS4
TCGA-A6-A5ZU-01	0.493687	mutant	missense, other	GOF	CMS4
TCGA-AA-3489-01	0.230335	wild type	wild type	wild type	CMS4
TCGA-AA-3492-01	0.548055	mutant	LOF (truncating)	LOF (truncating)	CMS1
TCGA-AA-3495-01	0.503228	mutant	missense, other	GOF	CMS2
TCGA-AA-3496-01	0.202205	mutant	LOF (truncating)	LOF (truncating)	CMS4
TCGA-AA-3502-01	0.449481	wild type	wild type	wild type	CMS3
TCGA-AA-3506-01	0.45484	wild type	wild type	wild type	CMS2
TCGA-AA-3509-01	0.597146	wild type	wild type	wild type	CMS2
TCGA-AA-3511-01	0.446638	mutant	GOF	GOF	CMS4
TCGA-AA-3526-01	0.265421	wild type	wild type	wild type	CMS2
TCGA-AA-3655-01	0.356489	mutant	GOF	GOF	CMS3
TCGA-AA-3660-01	0.296789	mutant	GOF	GOF	CMS2
TCGA-AA-3662-01	0.422653	mutant	missense, other	GOF	CMS2
TCGA-AA-3663-01	0.497161	wild type	wild type	wild type	CMS3
TCGA-AA-3675-01	0.450849	wild type	wild type	wild type	CMS3
TCGA-AA-3685-01	0.428568	mutant	missense, other	GOF	CMS2
TCGA-AA-3697-01	0.355728	wild type	wild type	wild type	CMS2
TCGA-AA-3712-01	0.068292	mutant	missense, other	GOF	CMS4
TCGA-AA-3713-01	0.266053	wild type	wild type	wild type	CMS1
TCGA-AA-A01P-01	0.573028	wild type	wild type	wild type	CMS1
TCGA-AA-A01X-01	0.470275	wild type	wild type	wild type	CMS2
TCGA-AA-A01Z-01	0.248733	mutant	LOF (truncating)	LOF (truncating)	unclassified
TCGA-AA-A02K-01	0.410131	mutant	GOF	GOF	unclassified
TCGA-AA-A02Y-01	0.531445	wild type	wild type	wild type	CMS3
TCGA-AD-5900-01	0.559756	wild type	wild type	wild type	CMS1
TCGA-AD-6548-01	0.344367	mutant	missense, other	GOF	CMS4
TCGA-AD-6888-01	0.638252	mutant	missense, other	GOF	CMS2
TCGA-AD-6889-01	0.530989	wild type	wild type	wild type	CMS1
TCGA-AD-6890-01	0.446935	wild type	wild type	wild type	CMS2
TCGA-AD-6895-01	0.519847	wild type	wild type	wild type	CMS1
TCGA-AD-6899-01	0.238186	mutant	GOF	GOF	CMS4
TCGA-AD-6901-01	0.393711	mutant	missense, other	GOF	CMS4
TCGA-AD-6963-01	0.315104	mutant	missense, other	GOF	CMS2
TCGA-AD-6964-01	0.111681	wild type	wild type	wild type	CMS4
TCGA-AD-6965-01	0.275632	mutant	LOF (truncating)	LOF (truncating)	CMS2
TCGA-AD-A5EJ-01	0.314898	mutant	LOF (truncating)	LOF (truncating)	CMS1
TCGA-AD-A5EK-01	0.293425	mutant	missense, other	GOF	unclassified
TCGA-AF-2687-01	0.450437	mutant	GOF	GOF	CMS4
TCGA-AF-2690-01	0.626479	mutant	GOF	GOF	CMS4
TCGA-AF-2693-01	0.25834	mutant	LOF (truncating)	LOF (truncating)	CMS3
TCGA-AF-3911-01	0.313973	mutant	missense, other	GOF	CMS4
TCGA-AF-4110-01	0.3508	mutant	LOF (truncating)	LOF (truncating)	CMS4
TCGA-AF-5654-01	0.727464	wild type	wild type	wild type	CMS2
TCGA-AF-6136-01	0.218815	mutant	LOF (truncating)	LOF (truncating)	CMS3
TCGA-AF-6655-01	0.295964	mutant	missense, other	GOF	CMS4
TCGA-AF-6672-01	0.55797	mutant	missense, other	GOF	CMS3
TCGA-AF-A56K-01	0.252051	mutant	LOF (truncating)	LOF (truncating)	CMS4
TCGA-AF-A56L-01	0.350004	mutant	GOF	GOF	CMS2
TCGA-AF-A56N-01	0.283026	mutant	LOF (truncating)	LOF (truncating)	CMS4
TCGA-AG-3591-01	0.192532	mutant	missense, other	GOF	CMS3
TCGA-AG-3592-01	0.330652	mutant	GOF	GOF	CMS2
TCGA-AG-3725-01	0.45472	mutant	GOF	GOF	CMS3
TCGA-AG-3731-01	0.299159	mutant	LOF (truncating)	LOF (truncating)	CMS4
TCGA-AG-3732-01	0.392794	mutant	LOF (truncating)	LOF (truncating)	CMS3
TCGA-AG-3742-01	0.540901	mutant	GOF	GOF	CMS2
TCGA-AG-4021-01	0.40565	mutant	missense, other	GOF	CMS4
TCGA-AG-4022-01	0.496027	mutant	GOF	GOF	CMS4
TCGA-AH-6544-01	0.553188	mutant	missense, other	GOF	CMS3
TCGA-AH-6547-01	0.342591	wild type	wild type	wild type	CMS4
TCGA-AH-6549-01	0.244973	mutant	GOF	GOF	CMS4
TCGA-AH-6643-01	0.51524	mutant	missense, other	GOF	CMS4
TCGA-AH-6644-01	0.402344	wild type	wild type	wild type	CMS4
TCGA-AH-6897-01	0.131053	mutant	GOF	GOF	unclassified
TCGA-AH-6903-01	0.659841	wild type	wild type	wild type	CMS3
TCGA-AM-5820-01	0.582829	wild type	wild type	wild type	CMS4
TCGA-AM-5821-01	0.614153	mutant	GOF	GOF	CMS1
TCGA-AU-3779-01	0.403942	mutant	GOF	GOF	CMS4
TCGA-AU-6004-01	0.264492	wild type	wild type	wild type	CMS1
TCGA-AY-5543-01	0.709067	mutant	LOF (truncating)	LOF (truncating)	unclassified
TCGA-AY-6196-01	0.385755	mutant	GOF	GOF	CMS4
TCGA-AY-6197-01	0.206642	mutant	GOF	GOF	CMS1
TCGA-AY-6386-01	0.352518	wild type	wild type	wild type	CMS3
TCGA-AY-A54L-01	0.444572	mutant	LOF (truncating)	LOF (truncating)	CMS3
TCGA-AY-A69D-01	0.374503	wild type	wild type	wild type	CMS3
TCGA-AY-A71X-01	0.544706	wild type	wild type	wild type	CMS3
TCGA-AY-A8YK-01	0.266878	mutant	LOF (truncating)	LOF (truncating)	CMS2
TCGA-AZ-4313-01	0.705744	wild type	wild type	wild type	CMS3
TCGA-AZ-4315-01	0.694008	wild type	wild type	wild type	unclassified
TCGA-AZ-4323-01	0.40072	mutant	missense, other	GOF	CMS4
TCGA-AZ-4614-01	0.66741	mutant	missense, other	GOF	CMS1
TCGA-AZ-4615-01	0.431901	wild type	wild type	wild type	CMS1
TCGA-AZ-4616-01	0.653514	mutant	missense, other	missense, other	CMS1
TCGA-AZ-4682-01	0.413358	wild type	wild type	wild type	CMS2
TCGA-AZ-4684-01	0.553744	mutant	missense, other	GOF	CMS4
TCGA-AZ-5403-01	0.48259	mutant	LOF (truncating)	LOF (truncating)	CMS4
TCGA-AZ-5407-01	0.420143	mutant	GOF	GOF	CMS3
TCGA-AZ-6598-01	0.56511	mutant	LOF (truncating)	LOF (truncating)	CMS1
TCGA-AZ-6599-01	0.479645	wild type	wild type	wild type	CMS3
TCGA-AZ-6600-01	0.288317	mutant	missense, other	GOF	CMS4
TCGA-AZ-6601-01	0.410003	mutant	GOF	GOF	CMS1
TCGA-AZ-6603-01	0.273951	mutant	missense, other	GOF	CMS4
TCGA-AZ-6605-01	0.566922	mutant	missense, other	GOF	CMS4
TCGA-AZ-6606-01	0.278075	mutant	GOF	GOF	CMS1
TCGA-AZ-6607-01	0.419539	mutant	missense, other	GOF	CMS4
TCGA-AZ-6608-01	0.487929	mutant	LOF (truncating)	LOF (truncating)	CMS2
TCGA-BM-6198-01	0.509567	wild type	wild type	wild type	CMS4
TCGA-CA-5254-01	0.631646	wild type	wild type	wild type	CMS1
TCGA-CA-5255-01	0.739652	wild type	wild type	wild type	CMS1
TCGA-CA-5256-01	0.658695	wild type	wild type	wild type	CMS2
TCGA-CA-5796-01	0.397015	wild type	wild type	wild type	CMS3
TCGA-CA-5797-01	0.428458	mutant	missense, other	GOF	CMS4
TCGA-CA-6715-01	0.32239	mutant	missense, other	GOF	CMS2
TCGA-CA-6716-01	0.523125	wild type	wild type	wild type	CMS2
TCGA-CA-6717-01	0.363754	wild type	wild type	wild type	CMS4
TCGA-CA-6718-01	0.210393	mutant	LOF (truncating)	LOF (truncating)	CMS1
TCGA-CA-6719-01	0.106972	mutant	LOF (truncating)	LOF (truncating)	CMS4
TCGA-CI-6619-01	0.421163	mutant	missense, other	GOF	CMS4
TCGA-CI-6620-01	0.23383	mutant	LOF (truncating)	LOF (truncating)	CMS4
TCGA-CI-6621-01	0.430202	mutant	GOF	GOF	CMS4
TCGA-CI-6622-01	0.660798	wild type	wild type	wild type	CMS2
TCGA-CI-6623-01	0.33445	mutant	missense, other	GOF	CMS2
TCGA-CI-6624-01	0.164267	mutant	GOF	GOF	CMS4
TCGA-CK-4947-01	0.451059	wild type	wild type	wild type	CMS4
TCGA-CK-4948-01	0.206317	mutant	missense, other	GOF	CMS4
TCGA-CK-4950-01	0.386126	wild type	wild type	wild type	CMS3
TCGA-CK-4951-01	0.655164	wild type	wild type	wild type	CMS1
TCGA-CK-4952-01	0.422344	wild type	wild type	wild type	CMS3
TCGA-CK-5912-01	0.395319	wild type	wild type	wild type	unclassified
TCGA-CK-5913-01	0.284626	wild type	wild type	wild type	CMS1
TCGA-CK-5914-01	0.420598	mutant	GOF	GOF	CMS2
TCGA-CK-5915-01	0.41887	wild type	wild type	wild type	CMS2
TCGA-CK-5916-01	0.188896	mutant	LOF (truncating)	LOF (truncating)	CMS1
TCGA-CK-6746-01	0.355807	wild type	wild type	wild type	CMS1
TCGA-CK-6747-01	0.293505	wild type	wild type	wild type	CMS3
TCGA-CK-6748-01	0.275365	wild type	wild type	wild type	CMS4
TCGA-CK-6751-01	0.365107	wild type	wild type	wild type	CMS3
TCGA-CL-4957-01	0.360986	mutant	GOF	GOF	CMS2
TCGA-CL-5917-01	0.279701	mutant	GOF	GOF	CMS4
TCGA-CL-5918-01	0.751078	mutant	GOF	GOF	CMS2
TCGA-CM-4743-01	0.826116	wild type	wild type	wild type	CMS1
TCGA-CM-4744-01	0.651645	wild type	wild type	wild type	CMS1
TCGA-CM-4747-01	0.706053	wild type	wild type	wild type	CMS4
TCGA-CM-4751-01	0.310576	mutant	missense, other	GOF	CMS1
TCGA-CM-5344-01	0.653398	wild type	wild type	wild type	CMS4
TCGA-CM-5348-01	0.162638	mutant	missense, other	GOF	CMS4
TCGA-CM-5349-01	0.732983	wild type	wild type	wild type	CMS4
TCGA-CM-5860-01	0.486943	mutant	LOF (truncating)	LOF (truncating)	CMS4
TCGA-CM-5861-01	0.621653	wild type	wild type	wild type	CMS1
TCGA-CM-5862-01	0.422882	mutant	GOF	GOF	unclassified
TCGA-CM-5863-01	0.497566	mutant	unclassifiable	unclassifiable	CMS3
TCGA-CM-5864-01	0.57799	mutant	missense, other	GOF	CMS2
TCGA-CM-5868-01	0.67492	mutant	GOF	GOF	CMS4
TCGA-CM-6161-01	0.527305	wild type	wild type	wild type	CMS2
TCGA-CM-6162-01	0.279519	wild type	wild type	wild type	CMS4
TCGA-CM-6163-01	0.394957	mutant	GOF	GOF	CMS4
TCGA-CM-6164-01	0.468603	mutant	missense, other	GOF	CMS2
TCGA-CM-6165-01	0.553426	mutant	LOF (truncating)	LOF (truncating)	CMS4
TCGA-CM-6166-01	0.623433	wild type	wild type	wild type	CMS2
TCGA-CM-6167-01	0.521979	mutant	missense, other	GOF	CMS4
TCGA-CM-6168-01	0.432046	wild type	wild type	wild type	CMS4
TCGA-CM-6169-01	0.311152	mutant	LOF (truncating)	LOF (truncating)	CMS4
TCGA-CM-6170-01	0.262792	wild type	wild type	wild type	CMS4
TCGA-CM-6171-01	0.266762	wild type	wild type	wild type	CMS1
TCGA-CM-6172-01	0.362257	mutant	LOF (truncating)	LOF (truncating)	CMS3
TCGA-CM-6674-01	0.468029	wild type	wild type	wild type	CMS1
TCGA-CM-6675-01	0.264053	mutant	LOF (truncating)	LOF (truncating)	CMS1
TCGA-CM-6676-01	0.251665	mutant	GOF	GOF	CMS4
TCGA-CM-6677-01	0.316539	mutant	GOF	GOF	CMS4
TCGA-CM-6678-01	0.648014	wild type	wild type	wild type	CMS3
TCGA-CM-6679-01	0.453445	mutant	LOF (truncating)	LOF (truncating)	CMS4
TCGA-CM-6680-01	0.516106	wild type	wild type	wild type	CMS3
TCGA-D5-5537-01	0.640405	wild type	wild type	wild type	CMS2
TCGA-D5-5538-01	0.217294	mutant	missense, other	GOF	CMS4
TCGA-D5-5539-01	0.404628	wild type	wild type	wild type	CMS3
TCGA-D5-5540-01	0.568724	mutant	GOF	GOF	unclassified
TCGA-D5-5541-01	0.458118	mutant	GOF	GOF	CMS4
TCGA-D5-6529-01	0.459173	wild type	wild type	wild type	CMS4
TCGA-D5-6530-01	0.373827	wild type	wild type	wild type	CMS1
TCGA-D5-6531-01	0.143243	mutant	GOF	GOF	CMS1
TCGA-D5-6532-01	0.255926	mutant	GOF	GOF	CMS2
TCGA-D5-6533-01	0.346263	mutant	GOF	GOF	CMS2
TCGA-D5-6534-01	0.320465	mutant	LOF (truncating)	LOF (truncating)	CMS4
TCGA-D5-6535-01	0.236294	mutant	GOF	GOF	CMS3
TCGA-D5-6536-01	0.440889	wild type	wild type	wild type	CMS4
TCGA-D5-6537-01	0.664053	wild type	wild type	wild type	CMS2
TCGA-D5-6538-01	0.320241	mutant	GOF	GOF	unclassified
TCGA-D5-6539-01	0.365767	mutant	LOF (truncating)	LOF (truncating)	CMS3
TCGA-D5-6540-01	0.50341	mutant	GOF	GOF	CMS1
TCGA-D5-6541-01	0.521729	mutant	GOF	GOF	CMS4
TCGA-D5-6898-01	0.210906	mutant	missense, other	missense, other	CMS4
TCGA-D5-6920-01	0.404881	wild type	wild type	wild type	CMS3
TCGA-D5-6922-01	0.099145	mutant	missense, other	GOF	CMS4
TCGA-D5-6923-01	0.205656	not assessed			CMS4
TCGA-D5-6924-01	0.314892	mutant	missense, other	GOF	CMS4
TCGA-D5-6926-01	0.104633	mutant	GOF	GOF	CMS4
TCGA-D5-6927-01	0.284117	wild type	wild type	wild type	CMS1
TCGA-D5-6928-01	0.283712	wild type	wild type	wild type	CMS1
TCGA-D5-6929-01	0.441325	mutant	missense, other	GOF	CMS4
TCGA-D5-6930-01	0.330001	wild type	wild type	wild type	CMS1
TCGA-D5-6931-01	0.289584	mutant	missense, other	missense, other	CMS1
TCGA-D5-6932-01	0.322907	mutant	missense, other	GOF	CMS4
TCGA-D5-7000-01	0.50229	wild type	wild type	wild type	CMS1
TCGA-DC-4745-01	0.48074	mutant	LOF (truncating)	LOF (truncating)	unclassified
TCGA-DC-4749-01	0.569623	mutant	missense, other	GOF	CMS2
TCGA-DC-5337-01	0.672507	wild type	wild type	wild type	CMS2
TCGA-DC-5869-01	0.383086	mutant	missense, other	GOF	CMS4
TCGA-DC-6154-01	0.490797	mutant	LOF (truncating)	LOF (truncating)	CMS4
TCGA-DC-6155-01	0.566649	wild type	wild type	wild type	unclassified
TCGA-DC-6156-01	0.342029	not assessed			CMS4
TCGA-DC-6157-01	0.404464	mutant	LOF (truncating)	LOF (truncating)	CMS2
TCGA-DC-6158-01	0.245272	mutant	GOF	GOF	CMS4
TCGA-DC-6160-01	0.459228	mutant	LOF (truncating)	LOF (truncating)	CMS2
TCGA-DC-6681-01	0.299162	wild type	wild type	wild type	CMS4
TCGA-DC-6682-01	0.470061	mutant	GOF	GOF	unclassified
TCGA-DC-6683-01	0.429948	mutant	missense, other	GOF	CMS2
TCGA-DM-A0X9-01	0.63202	wild type	wild type	wild type	CMS3
TCGA-DM-A0XD-01	0.758603	mutant	missense, other	missense, other	CMS1
TCGA-DM-A0XF-01	0.654111	mutant	missense, other	missense, other	CMS2
TCGA-DM-A1D0-01	0.699807	mutant	LOF (truncating)	LOF (truncating)	CMS2
TCGA-DM-A1D4-01	0.883531	mutant	GOF	GOF	unclassified
TCGA-DM-A1D7-01	0.697409	mutant	GOF	GOF	unclassified
TCGA-DM-A1D8-01	0.713421	mutant	GOF	GOF	unclassified
TCGA-DM-A1D9-01	0.602307	mutant	GOF	GOF	unclassified
TCGA-DM-A1DA-01	0.708082	mutant	missense, other	missense, other	unclassified
TCGA-DM-A1DB-01	0.431202	mutant	GOF	GOF	unclassified
TCGA-DM-A1HA-01	0.576204	mutant	GOF	GOF	unclassified
TCGA-DM-A1HB-01	0.632923	wild type	wild type	wild type	CMS1
TCGA-DM-A280-01	0.766414	wild type	wild type	wild type	CMS1
TCGA-DM-A282-01	0.775871	wild type	wild type	wild type	CMS2
TCGA-DM-A285-01	0.494917	mutant	LOF (truncating)	LOF (truncating)	CMS4
TCGA-DM-A288-01	0.53666	mutant	missense, other	GOF	unclassified
TCGA-DM-A28A-01	0.242779	mutant	LOF (truncating)	LOF (truncating)	CMS4
TCGA-DM-A28C-01	0.161865	wild type	wild type	wild type	unclassified
TCGA-DM-A28E-01	0.197722	mutant	missense, other	GOF	unclassified
TCGA-DM-A28F-01	0.422281	mutant	missense, other	GOF	CMS2
TCGA-DM-A28G-01	0.671536	wild type	wild type	wild type	CMS3
TCGA-DM-A28H-01	0.553856	mutant	GOF	GOF	unclassified
TCGA-DM-A28K-01	0.534256	wild type	wild type	wild type	CMS3
TCGA-DM-A28M-01	0.739495	wild type	wild type	wild type	CMS3
TCGA-DT-5265-01	0.776251	mutant	LOF (truncating)	LOF (truncating)	CMS4
TCGA-DY-A0XA-01	0.453089	mutant	LOF (truncating)	LOF (truncating)	CMS2
TCGA-DY-A1DC-01	0.75771	mutant	GOF	GOF	CMS4
TCGA-DY-A1DD-01	0.887961	mutant	GOF	GOF	CMS2
TCGA-DY-A1DE-01	0.661946	not assessed			unclassified
TCGA-DY-A1DF-01	0.841484	mutant	GOF	GOF	unclassified
TCGA-DY-A1DG-01	0.696458	mutant	GOF	GOF	unclassified
TCGA-DY-A1H8-01	0.760998	wild type	wild type	wild type	unclassified
TCGA-EF-5830-01	0.609207	mutant	GOF	GOF	CMS2
TCGA-EF-5831-01	0.524451	mutant	GOF	GOF	CMS4
TCGA-EI-6506-01	0.182118	mutant	GOF	GOF	CMS3
TCGA-EI-6507-01	0.34791	mutant	GOF	GOF	CMS1
TCGA-EI-6508-01	0.238869	mutant	LOF (truncating)	LOF (truncating)	CMS3
TCGA-EI-6509-01	0.424566	mutant	GOF	GOF	CMS4
TCGA-EI-6510-01	0.392019	mutant	GOF	GOF	CMS3
TCGA-EI-6511-01	0.406069	not assessed			CMS4
TCGA-EI-6512-01	0.242573	mutant	missense, other	missense, other	CMS1
TCGA-EI-6513-01	0.245769	mutant	unclassifiable	unclassifiable	CMS2
TCGA-EI-6514-01	0.464981	mutant	GOF	GOF	CMS4
TCGA-EI-6881-01	0.390017	mutant	LOF (truncating)	LOF (truncating)	CMS2
TCGA-EI-6882-01	0.382214	mutant	GOF	GOF	CMS3
TCGA-EI-6884-01	0.188114	mutant	LOF (truncating)	LOF (truncating)	CMS4
TCGA-EI-6885-01	0.12394	mutant	LOF (truncating)	LOF (truncating)	CMS4
TCGA-EI-6917-01	0.20575	mutant	LOF (truncating)	LOF (truncating)	CMS4
TCGA-EI-7002-01	0.132165	mutant	GOF	GOF	CMS4
TCGA-EI-7004-01	0.271648	wild type	wild type	wild type	CMS4
TCGA-F4-6459-01	0.257267	mutant	GOF	GOF	CMS4
TCGA-F4-6460-01	0.354241	mutant	missense, other	GOF	CMS4
TCGA-F4-6461-01	0.44684	wild type	wild type	wild type	CMS4
TCGA-F4-6463-01	0.63709	wild type	wild type	wild type	CMS4
TCGA-F4-6569-01	0.320866	wild type	wild type	wild type	CMS4
TCGA-F4-6570-01	0.48341	wild type	wild type	wild type	CMS1
TCGA-F4-6703-01	0.305918	wild type	wild type	wild type	CMS4
TCGA-F4-6704-01	0.342531	wild type	wild type	wild type	CMS4
TCGA-F4-6805-01	0.491344	mutant	GOF	GOF	CMS4
TCGA-F4-6806-01	0.575551	wild type	wild type	wild type	CMS3
TCGA-F4-6807-01	0.380825	mutant	missense, other	GOF	CMS4
TCGA-F4-6808-01	0.672589	mutant	LOF (truncating)	LOF (truncating)	CMS2
TCGA-F4-6809-01	0.520946	mutant	missense, other	GOF	CMS4
TCGA-F4-6854-01	0.090123	mutant	GOF	GOF	CMS4
TCGA-F4-6855-01	0.289155	wild type	wild type	wild type	CMS4
TCGA-F4-6856-01	0.223161	mutant	LOF (truncating)	LOF (truncating)	CMS3
TCGA-F5-6464-01	0.454549	mutant	missense, other	GOF	CMS4
TCGA-F5-6465-01	0.288485	mutant	LOF (truncating)	LOF (truncating)	CMS4
TCGA-F5-6571-01	0.250866	mutant	LOF (truncating)	LOF (truncating)	CMS4
TCGA-F5-6702-01	0.444263	mutant	missense, other	GOF	CMS4
TCGA-F5-6810-01	0.552807	mutant	LOF (truncating)	LOF (truncating)	CMS4
TCGA-F5-6811-01	0.423084	mutant	GOF	GOF	CMS4
TCGA-F5-6812-01	0.650822	mutant	missense, other	GOF	CMS4
TCGA-F5-6813-01	0.642697	mutant	GOF	GOF	CMS4
TCGA-F5-6814-01	0.314682	mutant	LOF (truncating)	LOF (truncating)	CMS1
TCGA-F5-6861-01	0.445215	wild type	wild type	wild type	CMS2
TCGA-F5-6863-01	0.61184	mutant	GOF	GOF	CMS4
TCGA-F5-6864-01	0.41468	mutant	LOF (truncating)	LOF (truncating)	CMS4
TCGA-G4-6293-01	0.608596	wild type	wild type	wild type	CMS2
TCGA-G4-6294-01	0.454477	mutant	GOF	GOF	CMS2
TCGA-G4-6295-01	0.432043	mutant	LOF (truncating)	LOF (truncating)	unclassified
TCGA-G4-6297-01	0.367553	mutant	missense, other	GOF	CMS4
TCGA-G4-6298-01	0.549566	mutant	GOF	GOF	CMS4
TCGA-G4-6299-01	0.514525	mutant	LOF (truncating)	LOF (truncating)	CMS1
TCGA-G4-6302-01	0.452303	wild type	wild type	wild type	CMS4
TCGA-G4-6303-01	0.172125	mutant	LOF (truncating)	LOF (truncating)	CMS4
TCGA-G4-6304-01	0.61905	wild type	wild type	wild type	unclassified
TCGA-G4-6306-01	0.673511	mutant	GOF	GOF	CMS2
TCGA-G4-6307-01	0.626528	mutant	missense, other	GOF	CMS2
TCGA-G4-6309-01	0.463344	wild type	wild type	wild type	CMS1
TCGA-G4-6310-01	0.53434	mutant	GOF	GOF	CMS4
TCGA-G4-6311-01	0.3794	mutant	LOF (truncating)	LOF (truncating)	CMS4
TCGA-G4-6314-01	0.436019	mutant	LOF (truncating)	LOF (truncating)	CMS4
TCGA-G4-6315-01	0.564486	mutant	GOF	GOF	CMS2
TCGA-G4-6317-01	0.783564	mutant	GOF	GOF	CMS2
TCGA-G4-6320-01	0.770419	mutant	GOF	GOF	CMS3
TCGA-G4-6321-01	0.499373	wild type	wild type	wild type	CMS3
TCGA-G4-6322-01	0.646969	wild type	wild type	wild type	CMS3
TCGA-G4-6586-01	0.72855	mutant	LOF (truncating)	LOF (truncating)	CMS1
TCGA-G4-6588-01	0.388869	wild type	wild type	wild type	CMS1
TCGA-G4-6625-01	0.437166	mutant	missense, other	GOF	CMS4
TCGA-G4-6626-01	0.485729	mutant	GOF	GOF	unclassified
TCGA-G4-6627-01	0.613998	wild type	wild type	wild type	CMS4
TCGA-G4-6628-01	0.416347	wild type	wild type	wild type	CMS1
TCGA-G5-6233-01	0.515092	mutant	LOF (truncating)	LOF (truncating)	CMS1
TCGA-G5-6235-01	0.549323	mutant	LOF (truncating)	LOF (truncating)	CMS2
TCGA-G5-6572-01	0.541256	wild type	wild type	wild type	CMS4
TCGA-G5-6641-01	0.604739	wild type	wild type	wild type	CMS3
TCGA-NH-A50T-01	0.656737	wild type	wild type	wild type	CMS2
TCGA-NH-A50U-01	0.391035	mutant	LOF (truncating)	LOF (truncating)	unclassified
TCGA-NH-A50V-01	0.293153	mutant	GOF	GOF	CMS4
TCGA-NH-A5IV-01	0.316186	wild type	wild type	wild type	unclassified
TCGA-NH-A6GA-01	0.239346	wild type	wild type	wild type	CMS1
TCGA-NH-A6GB-01	0.305046	mutant	unclassifiable	unclassifiable	CMS1
TCGA-NH-A6GC-01	0.335029	mutant	GOF	GOF	CMS3
TCGA-NH-A8F7-01	0.15013	mutant	unclassifiable	unclassifiable	CMS2
TCGA-NH-A8F8-01	0.468823	mutant	GOF	GOF	CMS4
TCGA-QG-A5YV-01	0.387213	mutant	GOF	GOF	CMS2
TCGA-QG-A5YW-01	0.389363	mutant	LOF (truncating)	LOF (truncating)	CMS3
TCGA-QG-A5YX-01	0.353661	mutant	missense, other	GOF	CMS3
TCGA-QG-A5Z1-01	0.260332	mutant	LOF (truncating)	LOF (truncating)	CMS4
TCGA-QG-A5Z2-01	0.320418	wild type	wild type	wild type	CMS3
TCGA-QL-A97D-01	0.302285	mutant	GOF	GOF	unclassified
TCGA-RU-A8FL-01	0.646186	mutant	GOF	GOF	unclassified
TCGA-SS-A7HO-01	0.273945	mutant	missense, other	missense, other	unclassified
TCGA-T9-A92H-01	0.371092	mutant	GOF	GOF	CMS2
TCGA-WS-AB45-01	0.299172	mutant	missense, other	missense, other	CMS4
Note 1) TP53 status: from the GDC Masked Somatic Mutation (MAF) annotation. "wild type" means no somatic TP53 mutation was detected (non-detection is not distinguished from true wild type); "not assessed" marks the 6 tumors without somatic mutation data, which were excluded from the TP53 analyses rather than called wild type (main text Section 3.2.2).
Note 2) TP53 functional class (main text Section 3.2.2; Supplementary Table S37; Code14). LOF (truncating): nonsense, frameshift, splice-site and other truncating variants. Definition A (conservative): GOF = missense at the six hotspot residues (R175H, G245S, R248Q/W, R249S, R273H/C, R282W); other missense = "missense, other". Definition B (broad): GOF = all missense with a non-functional transac…
Note 3) CMS: CMScaller class of the specimen (main text Section 2); "unclassified" = no significant CMS call.
Note 4) Reproduction of the values in the main text from this table: wild type 132 versus mutant 242, median P2_index 0.481 versus 0.404, Wilcoxon P = 1.0e-05 (Section 3.2.2); definition A classes, Kruskal–Wallis P = 1.3e-05 (Section 3.2.2); CMS, Kruskal–Wallis P = 1.48e-04, n = 342 (Figure 5).
Note 5) All source data are public (TCGA-COAD/READ via UCSC Xena and GDC).
