## Additional files for "TP53 status aligns with morphology and metaplastic programs in colorectal cancer organoids, and MDM2 P2 promoter usage reflects p53 activity": Additional_file_09_Table_S5.xlsx

### Sheet: Threshold sensitivity
Supplementary Table S5. Threshold sensitivity of the consistency-based DEG definition (DEG count = total / higher in P1 / higher in P2)
Direction consistency	|log2FC| >= 0.585 (1.50x)	|log2FC| >= 1.0 (2.00x)	|log2FC| >= 1.585 (3.00x)
60%	3311 / 1906 / 1405	1997 / 1063 / 934	942 / 401 / 541
65%	3250 / 1877 / 1373	1950 / 1042 / 908	912 / 390 / 522
70%	3149 / 1829 / 1320	1890 / 1013 / 877	870 / 370 / 500
75%	3036 / 1787 / 1249	1819 / 989 / 830	823 / 356 / 467
80%	2746 / 1659 / 1087	1658 / 928 / 730	730 / 324 / 406

### Sheet: Permutation test
Supplementary Table S5. Permutation test of the consistency-based DEG definition (operating point: consistency >= 70%, |log2FC| >= 1)
Metric	Value
Gene universe (genes)	26,278
Two-group comparisons	33
Observed DEGs (cons >= 70%, |log2FC| >= 1)	1,890 (1,013 up in P1 / 877 up in P2)
Permutations	1000
Null DEGs - mean	11.3
Null DEGs - SD	3.3
Null DEGs - max	23
Empirical FDR (null mean / observed)	0.60%
Permutation p-value	< 1.0e-03
z-score	567
Analytic chance (consistency criterion only)	355.6 genes (1.35%)
Random seed	42

### Sheet: Flagship markers
Supplementary Table S5. Reproduction of flagship marker genes (gene-level direction consistency and mean linear fold change)
Gene	Direction consistency	Mean linear FC	Assignment
OLFM4	73%	+1252.1	P1 (up)
SLC26A3	88%	+781.9	P1 (up)
ALDH1A1	94%	+272.3	P1 (up)
SLC9A3	94%	+199.4	P1 (up)
NPSR1	97%	+516.0	P1 (up)
CTSE	100%	-1900.6	P2 (up)
REN	97%	-1281.1	P2 (up)
MUC17	85%	-477.6	P2 (up)
TFF1	79%	-408.2	P2 (up)
DEFA5	85%	-381.0	P2 (up)
MMP7	100%	-111.0	P2 (up)
MDM2	100%	-7.0	P2 (up)

### Sheet: Notes
Notes
DEG definition: a gene is a DEG when (i) its gene-level linear fold change is in the same direction in >= 70% of the non-missing two-group comparisons, and (ii) the absolute gene-level mean linear fold change is >= 2-fold (|log2FC| >= 1). Probe-level linear fold changes are averaged within a gene symbol. Positive = higher in tissue 1 (P1); negative = higher in tissue 2 (P2).
Sensitivity analysis: DEG counts (total / higher in P1 / higher in P2) are reported across a grid of direction-consistency thresholds (60-80%) and |log2FC| cutoffs (1.5x, 2x, 3x). The P1:P2 ratio is preserved across the grid and flagship markers remain DEGs at every setting.
Permutation test: the per-cell magnitude of each comparison is preserved while its sign is randomized (Rademacher), and the full DEG criterion is recomputed (1000 permutations, seed 42). This tests whether the observed cross-comparison directional consistency exceeds chance.
Reproducibility note: this script reproduces 1,890 DEGs at the main operating point, in exact agreement with the main text (1,890 DEGs; 1,013 higher in tissue-1 and 877 higher in tissue-2). All individually cited marker statistics (e.g., OLFM4 73%/+1252, CTSE 100%/-1901) are reproduced exactly.
Direction conventions: the consistency criterion uses the DOMINANT direction across comparisons, max(n_positive, n_negative)/n, whereas the higher-in-P1 / higher-in-P2 split uses the SIGN OF THE GENE-LEVEL MEAN fold change. For 7 of the 1,890 DEGs these two disagree, because outlying comparisons flip the sign of the mean away from the majority direction (KRT6A, SOX2, TMPRSS11E, GTSF1, B4GALNT2, F…
Input data: Supplementary Table S16 (probe-level signed linear fold change for 33 comparisons; gene-symbol-restored version).
