## Additional files for "TP53 status aligns with morphology and metaplastic programs in colorectal cancer organoids, and MDM2 P2 promoter usage reflects p53 activity": Additional_file_13_Table_S10.xlsx

### Sheet: Sensitivity_grid
Supplementary Table S10. Sensitivity analysis of the IPA adoption criteria
Number of items passing each combination of sign-consistency threshold, half-rank cutoff, and |median z-score| cutoff. Ranks are frequency-of-appearance ranks within the front half (analyses 1-17) and back half (analyses 18-33); an item must satisfy the cutoff in BOTH halves. The adoption criterion used in the manuscript is sign consistency >=75% AND |median z| >= 2, with no rank filter (highligh…
Sign consistency (%)	Half-rank cutoff	|median z| cutoff	Canonical Pathway	Upstream Regulator	Disease & Bio Function	Tox Function	Total
70	20	none	16	14	16	11	57
70	20	>= 2.0	16	14	16	3	49
70	25	none	20	16	19	13	68
70	25	>= 2.0	20	16	19	3	58
70	30	none	21	21	23	15	80
70	30	>= 2.0	21	21	23	4	69
70	50	none	36	38	38	23	135
70	50	>= 2.0	36	38	37	4	115
70	100	none	73	72	68	38	251
70	100	>= 2.0	73	72	56	4	205
70	no rank filter	none	335	635	270	51	1291
70	no rank filter	>= 2.0	119	378	72	4	573
75	20	none	16	14	16	11	57
75	20	>= 2.0	16	14	16	3	49
75	25	none	20	16	19	13	68
75	25	>= 2.0	20	16	19	3	58
75	30	none	21	21	23	15	80
75	30	>= 2.0	21	21	23	4	69
75	50	none	36	38	38	23	135
75	50	>= 2.0	36	38	37	4	115
75	100	none	72	72	68	34	246
75	100	>= 2.0	72	72	56	4	204
75	no rank filter	none	299	610	254	45	1208
75	no rank filter	>= 2.0 (adopted)	116	375	72	4	567
80	20	none	16	14	16	11	57
80	20	>= 2.0	16	14	16	3	49
80	25	none	20	16	19	13	68
80	25	>= 2.0	20	16	19	3	58
80	30	none	21	21	23	15	80
80	30	>= 2.0	21	21	23	4	69
80	50	none	35	38	38	23	134
80	50	>= 2.0	35	38	37	4	114
80	100	none	68	72	65	31	236
80	100	>= 2.0	68	72	55	4	199
80	no rank filter	none	246	568	220	41	1075
80	no rank filter	>= 2.0	109	364	71	4	548

### Sheet: Main_text_regulators
Upstream regulators discussed in the main text, checked against the adoption criteria
Criterion B = adoption criterion used in the manuscript (sign consistency >=75% AND |median z| >= 2; |z|>=2 is the conventional IPA activation threshold). Criterion A = rank-based alternative shown for comparison only (consistency >=75% AND both half-ranks <=25). Sign convention: positive z = higher in P1, negative z = higher in P2.
Upstream regulator	Assigned subtype	Sign consistency (%)	Median z-score	Front-half rank	Back-half rank	Criterion A (rank-based; comparison only)	Criterion B (adopted; |z|>=2)	Note
TP53	P2	100	-7.14	1	2	Pass	Pass
MYC	P1	97	5.76	3	15	Pass	Pass
NUPR1	P2	94	-8.59	2	1	Pass	Pass
CDKN1A	P2	97	-4.38	20	26	FAIL	Pass	Meets the adoption criterion (B); would be excluded by the rank-based alternative (frequency rank > 25).
TGFB1	P2	94	-4.21	19	28	FAIL	Pass	Meets the adoption criterion (B); would be excluded by the rank-based alternative (frequency rank > 25).
SMAD3	P2	94	-3.88	49	35	FAIL	Pass	Meets the adoption criterion (B); would be excluded by the rank-based alternative (frequency rank > 25).
TGFB3	P2	100	-3.19	176	61	FAIL	Pass	Meets the adoption criterion (B); would be excluded by the rank-based alternative (frequency rank > 25).
SMARCA4	P2	100	-4.01	16	48	FAIL	Pass	Meets the adoption criterion (B); would be excluded by the rank-based alternative (frequency rank > 25).
TNF	P2	97	-3.15	31	63	FAIL	Pass	Meets the adoption criterion (B); would be excluded by the rank-based alternative (frequency rank > 25).
IL1B	P2	97	-3.3	32	41	FAIL	Pass	Meets the adoption criterion (B); would be excluded by the rank-based alternative (frequency rank > 25).
HIF1A	P2	91	-2.7	182	44	FAIL	Pass	Meets the adoption criterion (B); would be excluded by the rank-based alternative (frequency rank > 25).
CTNNB1	P2	91	-2.04	196	361	FAIL	Pass	Meets the adoption criterion (B); would be excluded by the rank-based alternative (frequency rank > 25).
EGF	P2	82	-3.4	88	55	FAIL	Pass	Meets the adoption criterion (B); would be excluded by the rank-based alternative (frequency rank > 25).
FGF2	P2	88	-2.86	164	136	FAIL	Pass	Meets the adoption criterion (B); would be excluded by the rank-based alternative (frequency rank > 25).
MYCN	P1	82	2.67	25	389	FAIL	Pass	Meets the adoption criterion (B); would be excluded by the rank-based alternative (frequency rank > 25).
GLI1	P1	94	4.11	33	24	FAIL	Pass	Meets the adoption criterion (B); would be excluded by the rank-based alternative (frequency rank > 25).
E2F	P1	94	3.87	61	40	FAIL	Pass	Meets the adoption criterion (B); would be excluded by the rank-based alternative (frequency rank > 25).
E2F3	P1	91	3.54	79	37	FAIL	Pass	Meets the adoption criterion (B); would be excluded by the rank-based alternative (frequency rank > 25).
NFE2L2	P1	85	2.49	82	482	FAIL	Pass	Meets the adoption criterion (B); would be excluded by the rank-based alternative (frequency rank > 25).
FOXM1	P1	91	2.61	112	220	FAIL	Pass	Meets the adoption criterion (B); would be excluded by the rank-based alternative (frequency rank > 25).
E2F1	P1	82	2.15	166	299	FAIL	Pass	Meets the adoption criterion (B); would be excluded by the rank-based alternative (frequency rank > 25).
EGR1	P2	91	-1.95	236	381	FAIL	FAIL	Direction reproducible but effect size sub-threshold (|median z| < 2); report explicitly as sub-threshold.
CDX1	P1	93	1.61	504	804	FAIL	FAIL	Direction reproducible but effect size sub-threshold (|median z| < 2); report explicitly as sub-threshold.
E2F2	P1	90	1.74	640	397	FAIL	FAIL	Direction reproducible but effect size sub-threshold (|median z| < 2); report explicitly as sub-threshold.
HNF4A	P2	52	-0.14	649	1017	FAIL	FAIL	Direction NOT reproducible (sign consistency < 75%); median z ~ 0. Cannot be reported as a subtype-associated regulator.
