## Additional files for "TP53 status aligns with morphology and metaplastic programs in colorectal cancer organoids, and MDM2 P2 promoter usage reflects p53 activity": Additional_file_15_Table_S28.xlsx

### Sheet: Table_S28_CMS_Overlap
Supplementary Table S28. Enrichment of organoid-derived DEGs for CMS class marker genes (Fisher's exact test, two independent reference sets)
Query gene sets: organoid-derived DEGs from the 33 paired comparisons (Supplementary Table S4; consistency >=70% and |mean linear FC| >=2): 1,013 higher in tissue-1 (P1) and 877 higher in tissue-2 (P2). Background: 26,278 gene symbols (symbol-restored universe, Supplementary Table S16). Reference set A: CMScaller CMS templates (v2.0.1; Eide et al. Sci Rep 2017 [75]), restricted to genes on the ar…
Reference set A — CMScaller CMS templates (Eide 2017)
Query gene set	CMS class	Reference (n on array)	Overlap (n)	Overlap (% of ref.)	Odds ratio	P (one-tailed)	BH-FDR
P1 DEG	CMS1	123	16	13.0%	3.77	2.10e-05	3.35e-05
P1 DEG	CMS2	77	10	13.0%	3.75	0.000731	0.000975
P1 DEG	CMS3	82	9	11.0%	3.09	0.00428	0.0049
P1 DEG	CMS4	224	6	2.7%	0.68	0.866	0.866
P2 DEG	CMS1	123	20	16.3%	5.73	4.68e-09	1.25e-08
P2 DEG	CMS2	77	19	24.7%	9.68	5.95e-12	2.38e-11
P2 DEG	CMS3	82	31	37.8%	18.21	7.40e-25	5.92e-24
P2 DEG	CMS4	224	23	10.3%	3.38	1.98e-06	3.95e-06
Reference set B — CMS class markers derived from TCGA-COAD/READ (top 200 per class)
Query gene set	CMS class	Reference (n on array)	Overlap (n)	Overlap (% of ref.)	Odds ratio	P (one-tailed)	BH-FDR
P1 DEG	CMS1	182	10	5.5%	1.45	0.166	0.266
P1 DEG	CMS2	172	23	13.4%	3.92	2.16e-07	8.65e-07
P1 DEG	CMS3	169	9	5.3%	1.41	0.206	0.275
P1 DEG	CMS4	182	0	0.0%	0	1	1
P2 DEG	CMS1	182	15	8.2%	2.63	0.00121	0.00323
P2 DEG	CMS2	172	10	5.8%	1.8	0.0633	0.127
P2 DEG	CMS3	169	28	16.6%	5.91	2.50e-12	2.00e-11
P2 DEG	CMS4	182	2	1.1%	0.32	0.985	1
Robustness of reference set B to the number of marker genes per class (odds ratio; ★ = BH-FDR < 0.05)
Query gene set	CMS class	top 100	top 200	top 500
P1 DEG	CMS1	1.49	1.45	1.89 ★
P1 DEG	CMS2	3.92 ★	3.92 ★	3.34 ★
P1 DEG	CMS3	1.95	1.41	1.43
P1 DEG	CMS4	0.00	0.00	0.00
P2 DEG	CMS1	4.12 ★	2.63 ★	2.86 ★
P2 DEG	CMS2	2.88 ★	1.80	1.86 ★
P2 DEG	CMS3	7.59 ★	5.91 ★	6.89 ★
P2 DEG	CMS4	0.00	0.32	0.51
Overlapping genes (reference set B, top 200)
P1 DEG ∩ CMS1 (10)	ADGRG6 · CLSPN · DPP4 · FUT8 · MOCOS · NDC80 · NT5DC3 · TFAP2A · TIPIN · WDR76
P1 DEG ∩ CMS2 (23)	ACE2 · AGMAT · AHCY · CDK5RAP1 · CPNE1 · CPNE7 · DDC · DHRS11 · FITM2 · GNG4 · GSS · PDRG1 · PIGU · PLA2G12B · PLAGL2 · PPP1R3D · SLC5A6 · SLC6A4 · SNHG17 · SPATA25 · TINAG · TTI1 · WDR77
P1 DEG ∩ CMS3 (9)	ASRGL1 · B4GALNT2 · FABP2 · FOXA1 · LINC00668 · LRRC31 · PIGR · RETNLB · ST6GALNAC1
P2 DEG ∩ CMS1 (15)	ANXA10 · CCDC68 · CTSE · DOCK5 · DUSP4 · ENO2 · GDA · JAK2 · MYRF · PLEK2 · RAB27B · S100A14 · SEMA4B · TNFSF9 · ULBP2
P2 DEG ∩ CMS2 (10)	AXIN2 · DPEP1 · ERP27 · HUNK · ID1 · LOC101928881 · LY6G6D · MOGAT3 · PRAP1 · PRR15
P2 DEG ∩ CMS3 (28)	APOBEC1 · ATP1B1 · BCAS1 · CAPN9 · CREB3L1 · CTSE · ERN2 · FER1L6 · KLK1 · KLK11 · LIMA1 · LINC00589 · MLPH · PPP1R36 · RAB27B · SCNN1A · SERPINA1 · SLC9A2 · SLITRK6 · ST3GAL4 · SULT1B1 · SYTL5 · TCN1 · TFF1 · TFF3 · TSPAN1 · TSPAN8 · ZBTB7C
P2 DEG ∩ CMS4 (2)	OSMR · SERPINF1
Note: This table uses two independent reference sets and presents all 8 combinations of 4 classes × 2 directions. The 'top 200 genes per class' rule for reference set B was fixed before seeing the results, and the same trends hold at top 100 and 500. Because the CMS4 results disagree between the two reference sets (P2 significantly enriched in A but not in B), no conclusion about CMS4 is drawn fr…
Sensitivity analysis: is the CMS3 enrichment an artifact of this study's own signatures?
Query genes removed	P2 x CMS3 OR	P2 x CMS3 BH-FDR	P2 x CMS1 OR	P2 x CMS1 BH-FDR
none (= reference set B, top 200)	5.91	2.00e-11	2.63	3.23e-03
P2 signature of this study (29 genes)	5.28	2.19e-09	2.30	1.82e-02
metaplasia/intestinal panel (26 genes; listed in the Note)	5.47	5.09e-10	2.28	2.00e-02
union of the two (47 genes)	5.30	2.04e-09	2.31	1.77e-02
P2 metaplasia module of this study only (11 genes)	5.22	2.79e-09	2.28	2.00e-02
union + P1 signature of this study (21 genes)	5.30	2.04e-09	2.31	1.77e-02
Note: The Fisher tests were recomputed after removing this study's own signature genes from the query side (877 tissue-2-side DEGs). Excluded were the 29 P2 signature genes of this study, the 26 genes of a gastric-metaplasia, Paneth-cell-metaplasia and intestinal-identity marker panel (gastric metaplasia: MUC5AC, MUC6, TFF1, TFF2, GKN1, GKN2, ANXA10, AQP5, CTSE, LGALS4, VSIG1, CLDN18, MUC5B and P…
