## Additional files for "TP53 status aligns with morphology and metaplastic programs in colorectal cancer organoids, and MDM2 P2 promoter usage reflects p53 activity": Additional_file_16_Table_S46.xlsx

### Sheet: S46_preprocessing_robustness
Supplementary Table S46. Per-sample morphology-class fractions under re-classification with training-matched normalization (primary analysis) and under the as-applied preprocessing (63 samples)
Per-sample morphology-class fractions under the two preprocessing conditions of the deep-learning classification. ÷255 (primary analysis; the condition used for all morphology fractions in this manuscript): all 792 images re-classified with the same trained weights and training-matched input normalization (pixel values divided by 255). As applied: the condition of the initial application, in whic…
Sample	MDM2 isoform	No. of images	Type0 fraction (as applied)	Type1 fraction (as applied)	Type5 fraction (as applied)	Type0 fraction (÷255)	Type1 fraction (÷255)	Type5 fraction (÷255)	Non-Type1 fraction (as applied)	Non-Type1 fraction (÷255)
HCT17-1T	P1	11	0	0.636	0.364	0.273	0.727	0	0.364	0.273
HCT17-3LM	P1	23	0	0.783	0.217	0	0.957	0.043	0.217	0.043
HCT25-10LMRR	P1	9	0	0.889	0.111	0	1	0	0.111	0
HCT25-1T	P1	8	0	1	0	0.125	0.875	0	0	0.125
HCT25-2T	P1	8	0	1	0	0	1	0	0	0
HCT25-3T	P1	9	0	0.222	0.778	0.111	0.222	0.667	0.778	0.778
HCT25-6LM	P1	12	0	0.917	0.083	0	1	0	0.083	0
HCT25-7LMR	P1	9	0	0.889	0.111	0	1	0	0.111	0
HCT25-8LMRR	P1	6	0	1	0	0	1	0	0	0
HCT25-9LMRR	P1	10	0	0.9	0.1	0	1	0	0.1	0
HCT26-1T	P1	48	0	0.625	0.375	0.375	0.479	0.146	0.375	0.521
HCT26-3LM	P1	22	0	0.455	0.545	0.455	0.364	0.182	0.545	0.636
HCT27-1T	P2	9	0	0.333	0.667	0.111	0.444	0.444	0.667	0.556
HCT27-3LuM	P2	15	0	0.467	0.533	0.467	0.533	0	0.533	0.467
HCT27-4LuM	P2	14	0	0.286	0.714	0.5	0.071	0.429	0.714	0.929
HCT31-4LMR	P1	8	0.125	0	0.875	0.375	0.125	0.5	1	0.875
HCT33-1T	P2	6	0	0	1	0.167	0.167	0.667	1	0.833
HCT33-3LM	P2	5	0	0.6	0.4	0.2	0.4	0.4	0.4	0.6
HCT33-4LMR	P2	26	0.038	0.538	0.423	0.5	0.5	0	0.462	0.5
HCT33-5LMR	P2	13	0	0.231	0.769	0.615	0.385	0	0.769	0.615
HCT37-1T	P1	12	0	0.833	0.167	0.083	0.833	0.083	0.167	0.167
HCT37-3LM	P1	10	0	0.4	0.6	0	1	0	0.6	0
HCT37-4LM	P1	12	0	0.417	0.583	0	1	0	0.583	0
HCT37-5LM	P1	21	0	0.857	0.143	0	1	0	0.143	0
HCT38-10LMRR	P1	4	0	1	0	0	1	0	0	0
HCT38-11LMRRR	P1	8	0	0.75	0.25	0.375	0.625	0	0.25	0.375
HCT38-1T	P1	6	0	0.5	0.5	0	1	0	0.5	0
HCT38-3LM	P2	7	0	0.714	0.286	0	0.714	0.286	0.286	0.286
HCT38-5LM	P1	6	0	0.667	0.333	0.333	0.5	0.167	0.333	0.5
HCT38-6LM	P1	7	0	0.286	0.714	0.143	0.714	0.143	0.714	0.286
HCT41-1T	P2	4	0	1	0	0	1	0	0	0
HCT41-3LM	P1	10	0	0.2	0.8	0	0.6	0.4	0.8	0.4
HCT41-4LMR	P1	23	0	0.826	0.174	0.522	0.478	0	0.174	0.522
HCT41-5LuMRR	P1	7	0	0.571	0.429	0.571	0.429	0	0.429	0.571
HCT43-1T	P1	16	0	0.812	0.188	0.062	0.875	0.062	0.188	0.125
HCT43-2Ov	P1	11	0	0.909	0.091	0.182	0.818	0	0.091	0.182
HCT43-5LMRR	P1	16	0	0.75	0.25	0.125	0.875	0	0.25	0.125
HCT43-6LuMRRR	P1	25	0	0.44	0.56	0.32	0.6	0.08	0.56	0.4
HCT43-7LuMRRR	P1	32	0.031	0.719	0.25	0.312	0.688	0	0.281	0.312
HCT45-1T	P1	9	0.111	0.556	0.333	0.444	0.556	0	0.444	0.444
HCT45-3LM	P1	10	0	0	1	0	0.4	0.6	1	0.6
HCT47-1T	P1	18	0	0.778	0.222	0.444	0.556	0	0.222	0.444
HCT47-3LM	P1	15	0.067	0.333	0.6	0.667	0.333	0	0.667	0.667
HCT50-1T	P1	9	0	0.889	0.111	0	1	0	0.111	0
HCT50-4LM	P1	10	0	0.6	0.4	0.2	0.7	0.1	0.4	0.3
HCT51-1T	P1	22	0	0.909	0.091	0.045	0.955	0	0.091	0.045
HCT51-2LN	P1	12	0	1	0	0	1	0	0	0
HCT51-4LM	P1	13	0	0.923	0.077	0.077	0.923	0	0.077	0.077
HCT59-3LM	P1	7	0	1	0	0	1	0	0	0
HCT59-4LM	P1	9	0	1	0	0	1	0	0	0
HCT60-1T	P1	13	0	0.923	0.077	0.385	0.538	0.077	0.077	0.462
HCT64-1T	P2	9	0	0.111	0.889	0.556	0.333	0.111	0.889	0.667
HCT64-3LM	P2	14	0	0.357	0.643	0.429	0.5	0.071	0.643	0.5
HCT64-4LM	P2	16	0	0.438	0.562	0.5	0.5	0	0.562	0.5
HCT67-1T	P1	8	0	0.75	0.25	0.25	0.75	0	0.25	0.25
HCT67-3LM	P1	13	0	0.692	0.308	0.231	0.615	0.154	0.308	0.385
HCT67-4LMR	P2	17	0.059	0.176	0.765	0.235	0.118	0.647	0.824	0.882
HCT69-1T	P1	3	0	1	0	0	1	0	0	0
HCT69-3LM	P1	6	0	0.667	0.333	0.333	0.333	0.333	0.333	0.667
HCT71-3LM	P1	28	0	0.036	0.964	0.107	0.071	0.821	0.964	0.929
HCT83-1T	P1	6	0	0.667	0.333	0	1	0	0.333	0
HCT83-3LM	P1	15	0	0.933	0.067	0	1	0	0.067	0
HCT83-4LM	P1	2	0	0.5	0.5	0.5	0.5	0	0.5	0.5
