## Additional files for "TP53 status aligns with morphology and metaplastic programs in colorectal cancer organoids, and MDM2 P2 promoter usage reflects p53 activity": Additional_file_17_Table_S12.xlsx

### Sheet: S12_MDM2_splicing_index
Supplementary Table S12. MDM2 Splicing Index across the 63 TAC comparison sets
TAC Splicing Index (SI) for MDM2 exon-specific probes per comparison set. Exon 1 probes: PSR12007995/996/998 (chr12:69,201,971–69,202,243). Exon 2 probes: PSR12008003, JUC12004243 (chr12:69,202,804–69,202,866). Positive SI = higher on the P1 side; negative SI = higher on the P2 side.
Analysis	P1-side samples	Exon1 SI (PSR12007995)	Exon1 SI (PSR12007996)	Exon1 SI (PSR12007998)	Exon2 SI (PSR12008003)	Exon2 SI (JUC12004243)	P2-side samples
49	HCT17-3LM HCT25-1T HCT38-10LMRR HCT41-1T HCT43-2Ov HCT51-2LN HCT59-4LM HCT60-1T HCT67-1T HCT69-1T HCT83-3LM	2.48	3.13	4.22	-2.69	-216.85	HCT27-4LuM HCT64-1T
50	HCT17-3LM HCT25-8LMRR HCT38-11LMRRR HCT41-4LMR HCT43-1T HCT51-4LM HCT59-3LM HCT67-3LM HCT69-1T HCT83-3LM	3.88	3.54	5.36	-2.21	-120.46	HCT27-4LuM HCT64-3LM
51	HCT17-3LM HCT25-6LM HCT38-10LMRR HCT41-4LMR HCT43-5LMRR HCT51-1T HCT59-3LM HCT67-1T HCT69-1T HCT83-3LM	5.8	5.19	6.44	-2.91	-214.99	HCT27-3LuM HCT64-4LM
52	HCT17-1T HCT25-9LMRR HCT38-5LM HCT41-1T HCT43-7LuMRRR HCT50-4LM HCT51-2LN HCT59-4LM HCT60-1T HCT67-3LM HCT69-3LM HCT83-3LM	3.08	1.67	2.21	-1.52	-25.16	HCT27-4LuM HCT31-4LMR HCT64-3LM HCT71-3LM
53	HCT25-1T HCT51-1T HCT60-1T	2.5	1.8	4.32	-2.91	-206.23	HCT64-1T
54	HCT59-3LM HCT83-3LM	2.23	2.05	3.71	-2.41	-23.24	HCT64-3LM
59	HCT25-1T	27.81	23.78	18.5	-3.1	-95.82	HCT27-1T
63	HCT47-3LM	5.15	2.33	2.12	-2.41	-37.92	HCT67-4LMR
67	HCT25-1T	7.25	3.2	4.32	-3.02	-51.95	HCT33-1T
68	HCT25-1T	4.29	3.55	3.36	-2.44	-53.92	HCT33-3LM
69	HCT25-1T	1.97	3.53	4.77	-1.71	-41.42	HCT33-4LMR
70	HCT25-1T	3.85	8.64	8.02	-3.41	-67.76	HCT33-5LMR
76	HCT25-1T	6.19	3.72	6.77	-4.13	-49.3	HCT38-3LM
85	HCT26-3LM	2.55	2.31	7.25	-2.17	-348.45	HCT64-1T
90	HCT37-1T	10.48	2.9	8.37	-1.47	-569.76	HCT64-1T
91	HCT37-3LM	5.3	3.43	8.09	-1.03	-193.19	HCT64-1T
92	HCT37-4LM	2.32	3.2	8	-2.44	-182.87	HCT64-1T
93	HCT37-5LM	4.39	2.81	5.27	-3.65	-166.23	HCT64-1T
94	HCT38-1T	1.21	2.14	5.62	-3.51	-239.39	HCT64-1T
96	HCT38-6LM	12.07	3.07	7.64	-2.26	-440.52	HCT64-1T
97	HCT41-3LM	7.5	1.17	5.61	-1.57	-36.26	HCT64-1T
98	HCT41-5LuMRR	7.8	1.03	3.08	-2.15	-6.89	HCT64-1T
99	HCT43-6LuMRRR	1.95	1.55	3.34	-2.87	-141.64	HCT64-1T
100	HCT45-3LM	2.95	1.47	3.34	-2.05	-10.17	HCT64-1T
101	HCT47-1T	1.63	1.57	2.76	-3.36	-4.77	HCT64-1T
102	HCT47-3LM	3.75	2.19	3.54	-5.95	-94.3	HCT64-1T
103	HCT83-4LM	13.93	1.95	7.47	-1.17	-240.69	HCT64-1T
104	HCT25-7LMR	2.86	1.97	4.9	-2.61	-38.55	HCT64-1T
105	HCT25-10LMRR	2.41	2.56	4.07	-6.01	-99.49	HCT64-1T
106	HCT26-1T	1.32	1.59	4.16	-3.22	-24.04	HCT64-1T
107	HCT45-1T	4.99	1.44	3.82	-2.04	-18.52	HCT64-1T
108	HCT50-1T	-1.14	1.26	2.24	-5.01	-282.75	HCT64-1T
109	HCT83-1T	9.21	1.39	4.51	-1.87	-45.15	HCT64-1T
110	HCT51-1T	5.11	4.92	5.61	-1.78	-315.8	HCT27-4LuM
112	HCT83-3LM	4.53	1.97	4.88	-1.98	-64.07	HCT64-3LM
113	HCT17-1T	3.52	3.02	6.26	-2.97	-162.23	HCT64-4LM
115	HCT38-5LM	9.85	3.13	8.7	1.05	-266.47	HCT64-1T
117	HCT43-7LuMRRR	4.69	1.67	6.1	-1.55	-164.66	HCT64-1T
118	HCT50-4LM	3.44	1.44	4.13	-2.75	-9.67	HCT64-1T
119	HCT51-2LN	5.98	1.73	6.24	-2.41	-262.56	HCT64-1T
120	HCT59-4LM	2.3	1.84	3.44	-3.2	-86.71	HCT64-1T
121	HCT67-3LM	2.94	1.28	5.29	-3.34	-97.68	HCT64-1T
122	HCT69-3LM	9.9	-1.31	7.39	-3.25	-71.48	HCT64-1T
123	HCT17-3LM	2.09	2.2	5.27	-3.18	-151.81	HCT64-1T
124	HCT25-6LM	1.78	1.43	3.13	-3.39	-44.16	HCT64-1T
125	HCT38-10LMRR	1.93	2.05	3.77	-3.32	-269.58	HCT64-1T
126	HCT41-4LMR	5.82	1.79	6.13	-1.69	-429.23	HCT64-1T
127	HCT43-5LMRR	5.37	1.87	5.49	-1.51	-70.59	HCT64-1T
128	HCT59-3LM	1.58	1.22	2.57	-2.3	-7.78	HCT64-1T
129	HCT67-1T	3.56	-1.08	4.57	-3.26	-224.47	HCT64-1T
130	HCT69-1T	8.27	2.28	9.77	-1.86	-181.23	HCT64-1T
131	HCT25-8LMRR	3.61	1.98	4.68	-1.41	-21.64	HCT64-1T
132	HCT38-11LMRRR	2.78	1.6	4.73	-4.91	-493.37	HCT64-1T
133	HCT43-1T	5.36	1.88	4.22	-2.55	-98.73	HCT64-1T
134	HCT51-4LM	2.12	1.94	4.47	-1.94	-239.93	HCT64-1T
136	HCT43-2Ov	1.53	1.73	3.82	-3.59	-302.81	HCT64-1T
138	HCT31-4LMR	2.77	2.37	9.12	-2.1	-89.31	HCT64-1T
139	HCT60-1T	2.31	2.15	5.09	-3.27	-231.34	HCT64-1T
140	HCT25-1T	1.73	2.14	2.57	-2.66	-25.94	HCT41-1T
141	HCT71-3LM	1.34	1.21	4.17	-4.41	-19.46	HCT64-1T
142	HCT25-2T	3.5	1.99	5.52	-3.51	-136.84	HCT64-1T
143	HCT25-3T	5.15	2.5	6.54	-1.55	-76.13	HCT64-1T
144	HCT25-1T	6.73	6.37	8.15	-1.95	-72.11	HCT27-3LuM
