## Additional files for "TP53 status aligns with morphology and metaplastic programs in colorectal cancer organoids, and MDM2 P2 promoter usage reflects p53 activity": Additional_file_18_Table_S13.xlsx

### Sheet: HCT38-3LM EMT program
Supplementary Table S13. HCT38-3LM-specific EMT and mesenchymal program
Gene	Analysis 76 FC (negative = up on HCT38-3LM side)	Other 32 comparisons median	Category	Description
SPP1	-4366.3	0	EMT/secretory	Osteopontin (secreted; invasion/metastasis)
VCAN	-632.8	0	ECM/mesenchymal	Versican (ECM proteoglycan)
FN1	-83.9	1.1	EMT (mesenchymal ECM)	Fibronectin 1
VIM	-11.7	-1.1	EMT (mesenchymal intermediate filament)	Vimentin
CDH2	-6.2	-1.1	Cadherin switch	N-cadherin
CDH6	-313.1	-1.1	Cadherin switch	K-cadherin (fetal kidney/mesenchyme)
TGFB2	-256.5	-1.2	EMT-inducing signal	TGF-β2
LOXL4	-383.6	0	ECM cross-linking/fibrosis	Lysyl oxidase-like 4
TGM2	-403.2	2.2	EMT/ECM cross-linking	Transglutaminase 2
ALDH1A3	-209	0	Stemness / retinoic acid	Aldehyde dehydrogenase 1A3
ONECUT2	-189.4	0.6	Lineage plasticity	ONECUT2 (transcription factor)
CLU	-695	1.2	Stress/EMT	Clusterin
STC1	-193.6	-1.1	Hypoxia/EMT	Stanniocalcin 1
CDH1	-1.4	1.1	Epithelial (reference)	E-cadherin (epithelial adhesion)

### Sheet: Note
EMT/mesenchymal program specific to HCT38-3LM (sole P2-side specimen in analysis 76).
Tumor-cell-intrinsic EMT: specific upregulation of VIM, CDH2 (N-cad), CDH6, FN1, SPP1, VCAN, etc.
Stromal fibroblast markers (COL1A1, SPARC, POSTN, FAP, ACTA2) are not elevated → mesenchymal change of the cancer cells themselves, not stromal contamination.
These genes have a median ≈ 0 in the other 32 comparisons; specific to this specimen.
Interpretation: morphology–MDM2-isoform deviation may partly reflect morphological remodeling by EMT/dedifferentiation (exploratory).
HCT31/HCT71: no distinct program; uniform attenuation of the P2 signature (e.g., reduced PIGR) = intermediate.
HCT41-1T: always grouped with the P1-side reference; not individually evaluable by the expression comparisons in these data (the only primary tumor); evaluable by single-specimen split SI (Supplementary Table S14).
