## Additional files for "TP53 status aligns with morphology and metaplastic programs in colorectal cancer organoids, and MDM2 P2 promoter usage reflects p53 activity": Additional_file_19_Table_S14.xlsx

### Sheet: Deviating marker profiles
Supplementary Table S14. Detailed profiles of the 4 deviating samples (extreme Type1 fractions)
Gene	HCT38-3LM (analysis 76, sole P2 side)	Mean of analyses 49–51 (HCT27+HCT64)	Analysis 52 (+HCT31+HCT71)	Diff (52 − 49:51) positive = P2 signature attenuated
OLFM4	3	-31.2	4	35.2
MDM2	-5.5	-7.7	-3	4.7
CTSE	-3053.5	-101	-58.5	42.5
REN	-1.4	-66.2	-12.6	53.7
MMP7	-2689.1	-31.1	-3.1	28
TFF1	-9.4	-15.5	-3.6	12
DEFA5	51.5	-21.5	-1	20.5
EGR1	-8.5	-2.1	-1.4	0.7
SNORD116	-1017.7	22.8	5.7	-17.2

### Sheet: Per-sample assessment
Deviating samples	Specimen type	Position in this dataset	Molecular assessment	Interpretation
HCT38-3LM	Liver metastasis (LM)	Single-specimen split in the P1 reference (vs HCT25-1T); also the sole P2 side in analysis 76 (clean)	Robustly P2 (exon2 JUC SI = −49.3, on par with the non-deviating P2 specimens; CTSE/MMP7/SNORD116/MDM2 also extremely negative)	A tissue-2-type lesion arising within tissue-1-dominant patient HCT38; intra-patient, lesion-level heterogeneity explains the deviation. Molecular data support P2/tissue 2.
HCT31-4LMR	Recurrent liver metastasis (LMR)	Single-specimen split in the P2 reference (vs HCT64-1T)	Robustly P1 (exon1 SI = 4.75; within the SI range of non-deviating P1 specimens)	Molecular state robustly P1; a deviating case whose morphology alone shifts toward the non-Type1 (cystic) side.
HCT71-3LM	Liver metastasis (LM)	Single-specimen split in the P2 reference (vs HCT64-1T)	Borderline (weaker exon1 SI = 2.24; residual P2 with exon2 JUC SI = −19.5)	Intermediate specimen at the boundary of the two states, with a weak residual P2 signal; consistent with its deviating morphology (suggestive).
HCT41-1T	Primary tumor (T)	Single-specimen split in the P1 reference (vs HCT25-1T) (in expression comparisons it always sits within the P1-side reference group and is hard to assess individually)	Borderline (exon1 SI = 2.15, weakest of the four; exon2 JUC SI = −25.9). Evaluable by single-specimen split SI	The only primary tumor among the four cases; borderline P1/P2 state. Not evaluable by expression comparisons, but became evaluable with single-specimen split SI.
