## Additional files for "TP53 status aligns with morphology and metaplastic programs in colorectal cancer organoids, and MDM2 P2 promoter usage reflects p53 activity": Additional_file_20_Table_S1.xlsx

### Sheet: All-sample summary
Supplementary Table S1. Sample summary and EMT scores for all 63 samples
Specimen name	Patient ID	Type	MDM2 isoform	Type1 fraction (training-matched normalization)	Deviating	EMT score	CDH2	VIM	FN1	SPP1	VCAN	TGFB2	CDH1	EPCAM	OLFM4	LGR5	CTSE	MMP7	MDM2
HCT17-3LM	HCT17	Metastasis (liver)	P1	0.957		1.498	3.373	3.762	5.607	3.179	4.313	3.454	10.169	10.272	4.952	7.827	6.59	8.585	7.521
HCT17-1T	HCT17	Primary	P1	0.727		1.412	3.342	3.824	4.782	3.201	3.639	3.983	10.358	10.098	5.243	9.005	6.162	9.054	7.59
HCT25-6LM	HCT25	Metastasis (liver)	P1	1		-1.086	3.366	3.828	4.91	3.111	3.184	3.221	11.357	10.435	9.658	10.698	5.251	5.841	7.841
HCT25-10LMRR	HCT25	Metastasis (liver, repeat)	P1	1		-0.471	3.359	4.264	4.816	4.385	3.209	3.265	11.133	10.521	10.397	9.696	5.522	4.462	7.943
HCT25-7LMR	HCT25	Metastasis (liver, repeat)	P1	1		-1.378	3.41	3.944	4.08	3.385	3.184	3.215	11.393	10.577	12.277	10.095	5.476	4.257	7.764
HCT25-8LMRR	HCT25	Metastasis (liver, repeat)	P1	1		1.412	3.535	4.148	4.408	7.304	5.658	4.204	10.811	10.323	9.731	9.124	8.843	9.001	7.504
HCT25-9LMRR	HCT25	Metastasis (liver, repeat)	P1	1		-0.865	3.358	4.216	4.855	4.467	3.449	3.197	11.21	10.607	11.088	9.965	5.378	4.929	8.168
HCT25-1T	HCT25	Primary	P1	0.875		-1.372	3.255	4.122	3.853	3.059	3.039	3.059	11.024	10.673	12.475	11.113	5.456	4.435	7.851
HCT25-2T	HCT25	Primary	P1	1		-0.923	3.339	3.985	4.035	3.088	3.23	3.035	11.004	10.57	12.193	10.434	5.358	4.399	7.715
HCT25-3T	HCT25	Primary	P1	0.222		-0.434	3.423	3.971	4.222	3.295	3.356	3.256	11.129	10.359	11.331	11.341	5.322	5.372	7.373
HCT26-3LM	HCT26	Metastasis (liver)	P1	0.364		0.29	3.4	3.909	5.103	3.172	3.242	3.307	10.8	10.284	9.81	6.838	6.734	4.406	7.469
HCT26-1T	HCT26	Primary	P1	0.479		-1.121	3.329	3.795	4.587	3.152	3.2	3.289	11.291	10.481	12.501	10.228	7.226	4.702	7.773
HCT27-3LuM	HCT27	Metastasis (lung)	P2	0.533		-0.029	3.563	4.821	8.023	3.39	4.533	3.385	11.071	10.452	12.379	9.233	5.704	5.964	9.495
HCT27-4LuM	HCT27	Metastasis (lung)	P2	0.071		0.13	3.409	3.823	4.167	3.12	3.257	4.307	10.817	10.355	10.737	9.362	8.744	6.201	9.211
HCT27-1T	HCT27	Primary	P2	0.444		0.129	3.322	3.852	4.421	3.168	3.316	5.55	10.912	10.264	10.532	9.554	8.782	8.374	10.522
HCT31-4LMR	HCT31	Metastasis (liver, repeat)	P1	0.125	★	-0.359	3.328	3.845	4.006	3.08	3.321	3.21	10.726	10.472	5.362	8.13	10.058	5.21	7.368
HCT33-3LM	HCT33	Metastasis (liver)	P2	0.4		0.356	3.397	4.028	6.739	3.455	6.105	3.79	10.842	10.39	12.585	9.642	8.561	6.592	8.983
HCT33-4LMR	HCT33	Metastasis (liver, repeat)	P2	0.5		1.761	3.378	3.95	6.103	3.15	7.46	3.713	10.484	10.045	11.287	9.028	8.07	6.201	8.905
HCT33-5LMR	HCT33	Metastasis (liver, repeat)	P2	0.385		1.912	3.466	3.827	7.286	3.145	8.114	3.066	10.546	9.956	11.964	8.367	9.524	7.439	9.353
HCT33-1T	HCT33	Primary	P2	0.167		0.075	3.425	4.005	6.605	3.246	5.544	3.291	10.858	10.406	12.666	9.757	8.07	8.573	9.149
HCT37-3LM	HCT37	Metastasis (liver)	P1	1		-0.295	3.437	3.923	4.117	3.147	3.279	3.442	10.722	10.565	4.771	10.773	5.686	4.28	7.214
HCT37-4LM	HCT37	Metastasis (liver)	P1	1		-1.476	3.281	3.772	3.97	3.025	3.215	3.962	10.982	10.802	4.495	10.479	5.329	4.288	7.498
HCT37-5LM	HCT37	Metastasis (liver)	P1	1		-0.796	3.309	3.807	4.118	3.248	3.134	3.345	10.703	10.703	4.318	11.316	5.147	4.346	7.717
HCT37-1T	HCT37	Primary	P1	0.833		-0.559	3.499	4.058	4.24	3.21	3.316	3.302	11.111	10.457	8.857	9.085	5.37	4.49	7.075
HCT38-3LM	HCT38	Metastasis (liver)	P2	0.714	★	4.944	5.073	5.883	7.888	10.353	8.586	7.822	11.282	9.967	11.466	8.925	11.751	10.757	9.03
HCT38-6LM	HCT38	Metastasis (liver)	P1	0.714		1.53	3.506	4.089	5.04	3.397	6.387	4.739	10.405	10.429	6.514	8.56	6.76	4.647	6.963
HCT38-10LMRR	HCT38	Metastasis (liver, repeat)	P1	1		1.467	3.383	4.289	10.646	6.53	7.312	3.498	10.955	10.156	6.002	9.3	5.658	4.346	7.63
HCT38-11LMRRR	HCT38	Metastasis (liver, repeat)	P1	0.625		0.477	3.326	3.775	4.393	3.268	5.777	3.456	10.86	10.3	6.828	9.309	10.632	7.648	8.042
HCT38-5LM	HCT38	Metastasis (liver, repeat)	P1	0.5		0.509	3.389	4.37	6.245	3.596	7.228	5.179	10.841	10.588	4.883	7.314	8.246	5.202	6.777
HCT38-1T	HCT38	Primary	P1	1		0.02	3.358	3.806	5.134	3.228	4.287	3.271	10.897	10.417	7.558	8.208	6.563	4.622	7.743
HCT41-3LM	HCT41	Metastasis (liver)	P1	0.6		-0.803	3.378	3.791	4.702	3.27	3.326	3.384	11.178	10.471	6.889	7.539	5.37	4.981	7.696
HCT41-4LMR	HCT41	Metastasis (liver, repeat)	P1	0.478		-0.585	3.371	3.821	4.177	3.192	3.368	3.196	10.963	10.556	5.599	6.091	5.716	4.559	7.507
HCT41-5LuMRR	HCT41	Metastasis (lung)	P1	0.429		0.202	3.49	3.937	4.392	3.313	3.36	3.344	10.803	10.435	7.972	6.097	5.385	4.504	7.81
HCT41-1T	HCT41	Primary	P2	1	★	-2.043	3.371	3.747	4.215	3.19	3.198	3.08	11.734	10.501	12.5	9.801	5.393	4.58	8.876
HCT43-5LMRR	HCT43	Metastasis (liver, repeat)	P1	0.875		-0.133	3.344	3.873	5.676	3.133	3.198	3.268	10.905	10.398	10.216	7.273	6.97	4.731	7.563
HCT43-6LuMRRR	HCT43	Metastasis (lung)	P1	0.6		0.981	3.412	4.2	7.135	3.131	3.503	3.216	10.508	10.293	9.119	9.334	6.39	4.958	8.011
HCT43-7LuMRRR	HCT43	Metastasis (lung)	P1	0.688		0.934	3.407	4.501	7.514	3.133	3.771	3.603	10.577	10.373	12.105	8.104	5.457	4.544	7.577
HCT43-2Ov	HCT43	Metastasis (ovary)	P1	0.818		-0.64	3.393	3.84	4.378	3.196	3.199	3.148	11.124	10.436	10.843	8.906	6.312	4.79	8.131
HCT43-1T	HCT43	Primary	P1	0.875		-1.275	3.329	3.943	4.151	3.125	3.184	3.093	11.089	10.719	10.752	8.599	7.443	4.441	7.902
HCT45-3LM	HCT45	Metastasis (liver)	P1	0.4		-1.88	3.369	3.865	4.099	3.083	3.182	3.253	11.268	10.961	5.079	8.215	5.135	4.807	8.151
HCT45-1T	HCT45	Primary	P1	0.556		-1.09	3.4	3.767	5.834	3.094	3.261	3.141	11.341	10.508	12.325	9.919	5.219	4.397	7.625
HCT47-3LM	HCT47	Metastasis (liver)	P1	0.333		-0.285	3.492	3.867	7.328	3.272	4.958	4.872	10.761	10.797	6.299	6.477	8.06	4.272	8.029
HCT47-1T	HCT47	Primary	P1	0.556		0.061	3.414	3.854	7.271	3.095	5.139	5.671	10.836	10.548	11.634	8.459	10.761	4.832	8.571
HCT50-4LM	HCT50	Metastasis (liver, repeat)	P1	0.7		1.836	4.09	4.677	5.805	6.942	5.262	4.542	10.996	10.14	12.597	8.652	8.931	8.649	7.848
HCT50-1T	HCT50	Primary	P1	1		0.308	3.4	3.791	4.079	3.115	3.171	3.244	10.967	10.238	11.433	9.477	5.974	5.145	8.164
HCT51-4LM	HCT51	Metastasis (liver)	P1	0.923		-0.735	3.392	3.839	4.426	3.303	3.258	4.146	11.164	10.428	4.981	7.755	6.585	4.681	7.731
HCT51-2LN	HCT51	Metastasis (lymph node)	P1	1		-0.678	3.345	3.824	4.657	3.222	3.231	3.073	10.945	10.604	11.813	9.694	5.668	4.45	7.424
HCT51-1T	HCT51	Primary	P1	0.955		-0.786	3.309	3.83	4.194	3.053	3.221	3.33	11.125	10.453	10.604	9.289	5.271	4.453	7.545
HCT59-3LM	HCT59	Metastasis (liver)	P1	1		-1.102	3.376	3.997	4.231	3.19	3.205	3.16	11.194	10.561	6.782	8.701	5.859	4.309	8.278
HCT59-4LM	HCT59	Metastasis (liver)	P1	1		-1.458	3.378	3.893	4.051	3.179	3.207	3.353	11.182	10.684	5.843	8.465	6.417	4.16	8.055
HCT60-1T	HCT60	Primary	P1	0.538		-2.04	3.39	3.776	4.091	3.159	3.113	3.073	11.643	10.623	5.209	9.323	6.029	4.664	8
HCT64-3LM	HCT64	Metastasis (liver)	P2	0.5		-0.92	3.348	3.838	4.191	3.157	3.253	3.612	10.901	10.694	4.807	8.562	11.716	6.384	9.266
HCT64-4LM	HCT64	Metastasis (liver)	P2	0.5		0.359	3.621	4.83	5.067	6.175	3.887	3.77	10.951	10.506	5.182	7.947	12.076	9.537	9.101
HCT64-1T	HCT64	Primary	P2	0.333		-0.835	3.503	4.062	4.149	3.194	3.318	3.505	10.918	10.735	5.214	7.654	11.856	6.539	8.956
HCT67-3LM	HCT67	Metastasis (liver)	P1	0.615		-0.135	3.356	3.744	4.035	3.341	3.194	3.117	10.964	10.332	4.927	7.757	8.035	4.67	7.618
HCT67-4LMR	HCT67	Metastasis (liver, repeat)	P2	0.118		4.495	3.635	5.068	4.374	3.428	9.647	5.812	10.607	9.604	4.612	9.433	12.297	9.484	8.649
HCT67-1T	HCT67	Primary	P1	0.75		-0.621	3.286	3.623	4.068	3.289	3.135	3.147	10.912	10.441	4.931	8.747	7.256	4.116	7.802
HCT69-3LM	HCT69	Metastasis (liver)	P1	0.333		1.325	3.382	3.83	4.87	5.527	4.803	3.471	10.718	9.974	5.951	9.125	6.771	5.451	7.358
HCT69-1T	HCT69	Primary	P1	1		-0.023	3.44	3.783	5.97	3.331	5.618	3.148	10.944	10.372	5.047	9.414	11.223	4.488	6.954
HCT71-3LM	HCT71	Metastasis (liver)	P1	0.071	★	0.321	3.395	4.045	5.624	3.186	3.428	3.171	10.945	10.175	9.643	8.542	5.097	4.824	7.991
HCT83-3LM	HCT83	Metastasis (liver)	P1	1		0.234	3.404	3.862	4.228	3.229	3.299	3.394	10.942	10.239	11.651	8.765	5.417	4.47	7.71
HCT83-1T	HCT83	Primary	P1	1		-0.443	3.368	3.814	4.189	3.124	3.271	3.174	10.812	10.555	11.464	9.617	5.138	5.042	7.504
HCT83-4LM	HCT83	Metastasis (liver)	P1	0.5		0.696	3.32	3.822	6.569	3.242	3.289	3.304	10.611	10.321	12.276	10.91	5.36	5.565	7.214

### Sheet: Legend & Notes
Item	Description
Background color (blue)	P1 isoform (MDM2 P1-dominant; Type1 [compact glandular]-dominant morphology)
Background color (red)	P2 isoform (MDM2 P2-dominant; non-Type1 [round morphology: Type5 + Type0, cystic–mucinous]-dominant)
Background color (pink)	The four specimens deviating most extremely on the morphology-fraction axis (HCT31-4LMR, HCT38-3LM, HCT41-1T, HCT71-3LM): the two lowest Type1 fractions among P1 specimens and the two highest among P2 specimens
★ (deviating)	Specimens with extreme deviation of the Type1 fraction relative to their isoform group (pink rows); analyzed individually in Section 3.1.2 and Tables S13–S14
Type1 fraction (training-matched normalization)	Proportion of the specimen's images classified as Type1 by VGG16 with training-matched input normalization (pixel values divided by 255); see Tables S2 and S46
EMT score	Mean z-score of EMT/mesenchymal genes (CDH2, VIM, FN1, SPP1, VCAN, TGFB2, TGM2, LOXL4, CDH6, ALDH1A3, ONECUT2) minus mean z-score of epithelial markers (CDH1, EPCAM). More positive = more mesenchymal; more negative = more epithelial
Unit of expression values	log2 fluorescence intensity after RMA normalization (Affymetrix HTA2.0)
Gene category	Significance of each gene group
CDH2–TGFB2	EMT/mesenchymal markers (tend higher in metastases; derived from the intrinsic EMT program of HCT38-3LM)
CDH1/EPCAM	Epithelial markers (tend lower in metastases)
OLFM4/LGR5	P1 signature marker (intestinal identity)
CTSE/MMP7	P2 signature marker (gastric metaplasia)
Patient ID	HCT83-4LM (array file HCT84-4LM, registered under patient number HCT84) derives from patient HCT83 (biobank sample records, GEO title HCT83-4LM, and expression identity check R84); patient-level analyses assign it to HCT83.
Specimen names	Specimen names follow the GSE128213 titles; the correspondence with array file names and GSM accessions is given in sheet 3 (Array names and GEO).

### Sheet: Array names and GEO
Supplementary Table S1, sheet 3. Specimen names, array file names and GSE128213 records of the 63 discovery arrays
Specimen name (this article = GSE128213 title)	Patient	Array file name	GSE128213 title	GSM	Array data identical to the GSE128213 file (MD5)
HCT17-3LM	HCT17	HCT17-Lv3	HCT17-3LM	GSM3667200	Yes
HCT17-1T	HCT17	HCT17-1T	HCT17-1T	GSM3667199	Yes
HCT25-6LM	HCT25	HCT25-6LM	HCT25-6LM	GSM3667205	Yes
HCT25-10LMRR	HCT25	HCT25-10LMRR	HCT25-10LMRR	GSM3667201	Yes
HCT25-7LMR	HCT25	HCT25-7LMR	HCT25-7LMR	GSM3667206	Yes
HCT25-8LMRR	HCT25	HCT25-8LMRR	HCT25-8LMRR	GSM3667207	Yes
HCT25-9LMRR	HCT25	HCT25-9LMRR	HCT25-9LMRR	GSM3667208	Yes
HCT25-1T	HCT25	HCT25-1T	HCT25-1T	GSM3667202	Yes
HCT25-2T	HCT25	HCT25-2T	HCT25-2T	GSM3667203	Yes
HCT25-3T	HCT25	HCT25-3T	HCT25-3T	GSM3667204	Yes
HCT26-3LM	HCT26	HCT26-3LM	HCT26-3LM	GSM3667210	Yes
HCT26-1T	HCT26	HCT26-1T	HCT26-1T	GSM3667209	Yes
HCT27-3LuM	HCT27	HCT27-3LuM	HCT27-3LuM	GSM3667212	Yes
HCT27-4LuM	HCT27	HCT27-4LuM	HCT27-4LuM	GSM3667213	Yes
HCT27-1T	HCT27	HCT27-1T	HCT27-1T-2	GSM3667211	No: GSE128213 holds another scan of the same specimen
HCT31-4LMR	HCT31	HCT31-4LMR	HCT31-4LMR	GSM3667217	Yes
HCT33-3LM	HCT33	HCT33-3LM	HCT33-3LM	GSM3667219	Yes
HCT33-4LMR	HCT33	HCT33-4LM	HCT33-4LMR	GSM3667220	No: GSE128213 holds another scan of the same specimen
HCT33-5LMR	HCT33	HCT33-5LMR	HCT33-5LMR	GSM3667221	No: GSE128213 holds another scan of the same specimen
HCT33-1T	HCT33	HCT33-1T	HCT33-1T	GSM3667218	Yes
HCT37-3LM	HCT37	HCT37-3LM	HCT37-3LM	GSM3667224	Yes
HCT37-4LM	HCT37	HCT37-4LM	HCT37-4LM	GSM3667225	Yes
HCT37-5LM	HCT37	HCT37-5LM	HCT37-5LM	GSM3667226	Yes
HCT37-1T	HCT37	HCT37-1T	HCT37-1T	GSM3667222	Yes
HCT38-3LM	HCT38	HCT38-3LM	HCT38-3LM	GSM3667230	Yes
HCT38-6LM	HCT38	HCT38-6LM	HCT38-6LM	GSM3667232	Yes
HCT38-10LMRR	HCT38	HCT38-10LMRR	HCT38-10LMRR	GSM3667227	Yes
HCT38-11LMRRR	HCT38	HCT38-11LMRRR	HCT38-11LMRRR	GSM3667228	Yes
HCT38-5LM	HCT38	HCT38-5LMR	HCT38-5LM	GSM3667231	Yes
HCT38-1T	HCT38	HCT38-1T	HCT38-1T	GSM3667229	Yes
HCT41-3LM	HCT41	HCT41-3LM	HCT41-3LM	GSM3667237	Yes
HCT41-4LMR	HCT41	HCT41-4LMR	HCT41-4LMR	GSM3667238	Yes
HCT41-5LuMRR	HCT41	HCT41-5LuMRR	HCT41-5LuMRR	GSM3667239	Yes
HCT41-1T	HCT41	HCT41-1T	HCT41-1T	GSM3667236	Yes
HCT43-5LMRR	HCT43	HCT43-5LMRR	HCT43-5LMRR	GSM3667242	Yes
HCT43-6LuMRRR	HCT43	HCT43-6LuMRRR	HCT43-6LuMRRR	GSM3667243	Yes
HCT43-7LuMRRR	HCT43	HCT43-7LuMRRR	HCT43-7LuMRRR	GSM3667244	Yes
HCT43-2Ov	HCT43	HCT43-2Ov	HCT43-2Ov	GSM3667241	Yes
HCT43-1T	HCT43	HCT43-1T	HCT43-1T	GSM3667240	Yes
HCT45-3LM	HCT45	HCT45-3LM	HCT45-3LM	GSM3667246	Yes
HCT45-1T	HCT45	HCT45-1T	HCT45-1T	GSM3667245	Yes
HCT47-3LM	HCT47	HCT47-3LM-2	HCT47-3LM	GSM3667248	Yes
HCT47-1T	HCT47	HCT47-1T	HCT47-1T	GSM3667247	Yes
HCT50-4LM	HCT50	HCT50-4LMRR	HCT50-4LM	GSM3667250	Yes
HCT50-1T	HCT50	HCT50-1T	HCT50-1T	GSM3667249	Yes
HCT51-4LM	HCT51	HCT51-4LM	HCT51-4LM	GSM3667254	Yes
HCT51-2LN	HCT51	HCT51-2LN	HCT51-2LN	GSM3667253	Yes
HCT51-1T	HCT51	HCT51-1T	HCT51-1T	GSM3667252	Yes
HCT59-3LM	HCT59	HCT59-3LM	HCT59-3LM	GSM3667256	Yes
HCT59-4LM	HCT59	HCT59-4LM	HCT59-4LM	GSM3667257	Yes
HCT60-1T	HCT60	HCT60-1T	HCT60-1T	GSM3667258	Yes
HCT64-3LM	HCT64	HCT64-3LM	HCT64-3LM	GSM3667261	Yes
HCT64-4LM	HCT64	HCT64-4LM	HCT64-4LM	GSM3667262	Yes
HCT64-1T	HCT64	HCT64-1T	HCT64-1T	GSM3667260	Yes
HCT67-3LM	HCT67	HCT67-3LM	HCT67-3LM	GSM3667265	Yes
HCT67-4LMR	HCT67	HCT67-4LMR	HCT67-4LMR	GSM3667266	Yes
HCT67-1T	HCT67	HCT67-1T	HCT67-1T	GSM3667264	Yes
HCT69-3LM	HCT69	HCT69-3LM	HCT69-3LM	GSM3667268	Yes
HCT69-1T	HCT69	HCT69-1T	HCT69-1T	GSM3667267	Yes
HCT71-3LM	HCT71	HCT71-3LM	HCT71-3LM	GSM3667270	Yes
HCT83-3LM	HCT83	HCT83-3LM	HCT83-3LM	GSM3667272	Yes
HCT83-1T	HCT83	HCT83-1T	HCT83-1T	GSM3667271	Yes
HCT83-4LM	HCT83	HCT84-4LM	HCT83-4LM	GSM3667273	Yes
Note 1. Identical files: 60 of 63 (matching MD5 checksums). For HCT27-1T, HCT33-4LMR and HCT33-5LMR, the scans analyzed here are not deposited; GSE128213 holds other scans of the same specimens (HCT27-1T is kept under its file name because its GSE128213 title is HCT27-1T-2).
Note 2. Specimen names follow the GSE128213 titles; for six specimens they differ from the array file names (HCT17-3LM, HCT33-4LMR, HCT38-5LM, HCT47-3LM, HCT50-4LM and HCT83-4LM). The deposited code and its intermediate files (Additional file 2) use the array file names.
Note 3. HCT83-4LM (array file HCT84-4LM) was registered under patient number HCT84 and derives from patient HCT83 (R84).
Note 4. GSM accessions were read from the GSE128213 series page (accessed 27 August 2026).
