## Additional files for "TP53 status aligns with morphology and metaplastic programs in colorectal cancer organoids, and MDM2 P2 promoter usage reflects p53 activity": Additional_file_21_Table_S15.xlsx

### Sheet: EMT_miR200_ZEB
Supplementary Table S15 Expression dynamics of the EMT regulatory axis (miR-200 family, ZEB1/2, major EMT markers), P1 vs P2
Values are linear fold changes from the TAC comparisons (33 pairs). Convention: negative = higher in P2, positive = higher in P1.
Gene	Classification	Mean linear FC	Median linear FC	Sign consistency toward P2	Interpretation
MIR200C	miR-200 family	−1.40	−1.63	25/33 (76%)	Higher in P2
MIR200B	miR-200 family	−0.85	−1.21	25/33 (76%)	Higher in P2
MIR141	miR-200 family	−0.77	−1.25	25/33 (76%)	Higher in P2
ZEB1	EMT transcription factor (miR-200 target)	−0.90	−1.13	29/33 (88%)	Direction consistently leans P2, but the effect size is mild (<2-fold, below the DEG threshold)
ZEB2	EMT transcription factor (miR-200 target)	−0.99	−1.31	28/33 (85%)	Direction consistently leans P2, but the effect size is mild (<2-fold, below the DEG threshold)
SNAI2 (SLUG)	EMT transcription factor	−1.15	−1.21	32/33 (97%)	Direction consistently leans P2, but the effect size is mild (<2-fold, below the DEG threshold); same trend as ZEB1/2
SNAI1 (SNAIL)	EMT transcription factor	+1.88	+1.92	P1 direction 27/33 (82%)	Higher in P1 (the only EMT transcription factor on the P1 side); consistent with derepression under mutant p53
SNAI3	EMT transcription factor	−0.02	−1.01	17/33 (52%)	No clear between-group difference
CDH2 (N-cadherin)	Mesenchymal marker	−0.86	−1.07	27/33 (82%)	Tends higher in P2
VIM (vimentin)	Mesenchymal marker	−0.85	−1.06	23/33 (70%)	Tends higher in P2
CDH1 (E-cadherin)	Epithelial marker	+0.30	+1.12	13/33 (P1 direction 20/33)	No clear between-group difference
Note: ZEB1/ZEB2 show high sign consistency toward P2 (85–88%), but the magnitude is mild (about 1.1–1.3-fold) and does not reach the 2-fold threshold of this study's DEG criteria (sign consistency ≥70% and |log2FC| ≥ 1, i.e., 2-fold). That ZEB1/2 are not fully suppressed and remain expressed at low levels despite elevated miR-200 family is consistent with the interpretation that the cells stay in…
