## Additional files for "TP53 status aligns with morphology and metaplastic programs in colorectal cancer organoids, and MDM2 P2 promoter usage reflects p53 activity": Additional_file_24_Table_S24.xlsx

### Sheet: Per-specimen P1P2 (iso+SI)
Supplementary Table S24. Per-sample P1/P2 isoform assignment and Splicing Index
Specimen	Isoform	Morphology Type0 fraction	Morphology Type1 fraction	Morphology Type5 fraction	exon1 SI	exon2 JUC	SI reference (split comparison)	Deviating
HCT17-1T	P1	0.273	0.727	0	—	—	(used as reference group, or not separated)
HCT17-3LM	P1	0	0.957	0.043	3.19	-151.8	vs64-1T(P2)
HCT25-10LMRR	P1	0	1	0	3.01	-99.5	vs64-1T(P2)
HCT25-1T	P1	0.125	0.875	0	—	—	(used as reference group, or not separated)
HCT25-2T	P1	0	1	0	3.67	-136.8	vs64-1T(P2)
HCT25-3T	P1	0.111	0.222	0.667	4.73	-76.1	vs64-1T(P2)
HCT25-6LM	P1	0	1	0	2.11	-44.2	vs64-1T(P2)
HCT25-7LMR	P1	0	1	0	3.24	-38.5	vs64-1T(P2)
HCT25-8LMRR	P1	0	1	0	3.42	-21.6	vs64-1T(P2)
HCT25-9LMRR	P1	0	1	0	—	—	(used as reference group, or not separated)
HCT26-1T	P1	0.375	0.479	0.146	2.36	-24.0	vs64-1T(P2)
HCT26-3LM	P1	0.455	0.364	0.182	4.04	-348.4	vs64-1T(P2)
HCT27-1T	P2	0.111	0.444	0.444	23.36	-95.8	vs25-1T(P1)
HCT27-3LuM	P2	0.467	0.533	0	7.08	-72.1	vs25-1T(P1)
HCT27-4LuM	P2	0.5	0.071	0.429	—	—	(used as reference group, or not separated)
HCT31-4LMR	P1	0.375	0.125	0.5	4.75	-89.3	vs64-1T(P2)	★
HCT33-1T	P2	0.167	0.167	0.667	4.92	-52.0	vs25-1T(P1)
HCT33-3LM	P2	0.2	0.4	0.4	3.73	-53.9	vs25-1T(P1)
HCT33-4LMR	P2	0.5	0.5	0	3.42	-41.4	vs25-1T(P1)
HCT33-5LMR	P2	0.615	0.385	0	6.84	-67.8	vs25-1T(P1)
HCT37-1T	P1	0.083	0.833	0.083	7.25	-569.8	vs64-1T(P2)
HCT37-3LM	P1	0	1	0	5.61	-193.2	vs64-1T(P2)
HCT37-4LM	P1	0	1	0	4.51	-182.9	vs64-1T(P2)
HCT37-5LM	P1	0	1	0	4.16	-166.2	vs64-1T(P2)
HCT38-10LMRR	P1	0	1	0	2.58	-269.6	vs64-1T(P2)
HCT38-11LMRRR	P1	0.375	0.625	0	3.04	-493.4	vs64-1T(P2)
HCT38-1T	P1	0	1	0	2.99	-239.4	vs64-1T(P2)
HCT38-3LM	P2	0	0.714	0.286	5.56	-49.3	vs25-1T(P1)	★
HCT38-5LM	P1	0.333	0.5	0.167	7.23	-266.5	vs64-1T(P2)
HCT38-6LM	P1	0.143	0.714	0.143	7.59	-440.5	vs64-1T(P2)
HCT41-1T	P2	0	1	0	2.15	-25.9	vs25-1T(P1)	★
HCT41-3LM	P1	0	0.6	0.4	4.76	-36.3	vs64-1T(P2)
HCT41-4LMR	P1	0.522	0.478	0	4.58	-429.2	vs64-1T(P2)
HCT41-5LuMRR	P1	0.571	0.429	0	3.97	-6.9	vs64-1T(P2)
HCT43-1T	P1	0.062	0.875	0.062	3.82	-98.7	vs64-1T(P2)
HCT43-2Ov	P1	0.182	0.818	0	2.36	-302.8	vs64-1T(P2)
HCT43-5LMRR	P1	0.125	0.875	0	4.24	-70.6	vs64-1T(P2)
HCT43-6LuMRRR	P1	0.32	0.6	0.08	2.28	-141.6	vs64-1T(P2)
HCT43-7LuMRRR	P1	0.312	0.688	0	4.15	-164.7	vs64-1T(P2)
HCT45-1T	P1	0.444	0.556	0	3.42	-18.5	vs64-1T(P2)
HCT45-3LM	P1	0	0.4	0.6	2.59	-10.2	vs64-1T(P2)
HCT47-1T	P1	0.444	0.556	0	1.99	-4.8	vs64-1T(P2)
HCT47-3LM	P1	0.667	0.333	0	3.16	-94.3	vs64-1T(P2)
HCT50-1T	P1	0	1	0	0.79	-282.8	vs64-1T(P2)
HCT50-4LM	P1	0.2	0.7	0.1	3.00	-9.7	vs64-1T(P2)
HCT51-1T	P1	0.045	0.955	0	—	—	(used as reference group, or not separated)
HCT51-2LN	P1	0	1	0	4.65	-262.6	vs64-1T(P2)
HCT51-4LM	P1	0.077	0.923	0	2.84	-239.9	vs64-1T(P2)
HCT59-3LM	P1	0	1	0	1.79	-7.8	vs64-1T(P2)
HCT59-4LM	P1	0	1	0	2.53	-86.7	vs64-1T(P2)
HCT60-1T	P1	0.385	0.538	0.077	3.18	-231.3	vs64-1T(P2)
HCT64-1T	P2	0.556	0.333	0.111	—	—	(used as reference group, or not separated)
HCT64-3LM	P2	0.429	0.5	0.071	—	—	(used as reference group, or not separated)
HCT64-4LM	P2	0.5	0.5	0	—	—	(used as reference group, or not separated)
HCT67-1T	P1	0.25	0.75	0	2.35	-224.5	vs64-1T(P2)
HCT67-3LM	P1	0.231	0.615	0.154	3.17	-97.7	vs64-1T(P2)
HCT67-4LMR	P2	0.235	0.118	0.647	—	—	(used as reference group, or not separated)
HCT69-1T	P1	0	1	0	6.77	-181.2	vs64-1T(P2)
HCT69-3LM	P1	0.333	0.333	0.333	5.33	-71.5	vs64-1T(P2)
HCT71-3LM	P1	0.107	0.071	0.821	2.24	-19.5	vs64-1T(P2)	★
HCT83-1T	P1	0	1	0	5.04	-45.1	vs64-1T(P2)
HCT83-3LM	P1	0	1	0	—	—	(used as reference group, or not separated)
HCT83-4LM	P1	0.5	0.5	0	7.78	-240.7	vs64-1T(P2)

### Sheet: Primary-metastasis isoform
Patient	Primary tumor (iso)	Metastasis (iso)	Primary→metastasis pattern	SI / remarks
HCT17	1T(P1)	3LM(P1)	Preserved (P1→P1)
HCT25	1T(P1), 2T(P1), 3T(P1)	10LMRR(P1), 6LM(P1), 7LMR(P1), 8LMRR(P1), 9LMRR(P1)	Preserved (P1→P1)
HCT26	1T(P1)	3LM(P1)	Preserved (P1→P1)
HCT27	1T(P2)	3LuM(P2), 4LuM(P2)	Preserved (P2→P2)
HCT33	1T(P2)	3LM(P2), 4LMR(P2), 5LMR(P2)	Preserved (P2→P2)
HCT37	1T(P1)	3LM(P1), 4LM(P1), 5LM(P1)	Preserved (P1→P1)
HCT38	1T(P1)	10LMRR(P1), 11LMRRR(P1), 3LM(P2)★, 5LM(P1), 6LM(P1)	Switched (P1⇄P2)	Only 38-3LM switched to P2 (EMT/dedifferentiation; robustly P2 by SI vs 25-1T)
HCT41	1T(P2)★	3LM(P1), 4LMR(P1), 5LuMRR(P1)	Switched (P1⇄P2)	Primary 41-1T is P2 (iso); SI borderline (exon1 = 2.15)
HCT43	1T(P1)	2Ov(P1), 5LMRR(P1), 6LuMRRR(P1), 7LuMRRR(P1)	Preserved (P1→P1)
HCT45	1T(P1)	3LM(P1)	Preserved (P1→P1)
HCT47	1T(P1)	3LM(P1)	Preserved (P1→P1)
HCT50	1T(P1)	4LM(P1)	Preserved (P1→P1)
HCT51	1T(P1)	2LN(P1), 4LM(P1)	Preserved (P1→P1)
HCT64	1T(P2)	3LM(P2), 4LM(P2)	Preserved (P2→P2)
HCT67	1T(P1)	3LM(P1), 4LMR(P2)	Switched (P1⇄P2)
HCT69	1T(P1)	3LM(P1)	Preserved (P1→P1)
HCT83	1T(P1)	3LM(P1), 4LM(P1) [HCT83-4LM]	Preserved (P1→P1)	HCT83-4LM (array file HCT84-4LM, registered under HCT84) derives from patient HCT83 (R84).

### Sheet: Findings & notes
■ Data sources: Supplementary Table S2 (per-specimen morphology fractions and MDM2 isoform calls), S12 (exon1/exon2 SI of the 63 comparisons), S3 (composition of the 63 comparisons). Morphology fractions are the re-classification values obtained with training-matched normalization and are identical to Table S2.
■ Morphology–isoform correspondence (earlier majority-label definition): per-specimen majority morphology agreed with the isoform in 59/63 = 93.7%. The current analysis uses no majority labels: morphology is quantified by per-specimen class fractions (Tables S2 and S46), and the four specimens below are the most extreme deviations on the morphology-fraction axis (the same set of four).
The four deviating specimens = HCT31-4LMR, HCT38-3LM, HCT41-1T, HCT71-3LM (★). (Under the earlier definition, specimens without a morphology majority ('?') were not counted.)
■ Consistency with the Supplementary Report: the exon1 range +2.12 to +18.50 reported in the Supplementary Report (Additional file 1, Section R-4) is the range of exon1 PSR12007998.
The exon2 range JUC12004243 −4.77 to −569.76 is taken over the same 33 comparisons as the DEGs.
Supplementary Table S12 contains 30 additional single-specimen split comparisons (ana110–144), usable for per-specimen P1/P2 SI.
■ Molecular-state confirmation of the four deviating specimens by SI (split comparisons):
- 31-4LMR: exon1_SI=+4.75 (within the distribution of non-deviating P1 specimens [0.79, 7.78]) → robustly P1; its morphology deviates (round-dominant: Type1 fraction 0.125).
- 38-3LM: vs 25-1T exon1_SI=+5.56 / JUC=−49.3 (on par with the P2 group) → robustly P2; its morphology deviates (Type1-dominant: Type1 fraction 0.714; consistent with EMT).
- 71-3LM: exon1_SI=+2.24 / JUC=−19.5 → leans P1 but exon2 remains = borderline.
- 41-1T: exon1_SI=+2.15 / JUC=−25.9 → weakest among P2 specimens = borderline.
→ The deviation can be interpreted quantitatively as morphology deviating from a robust (31-4LMR, 38-3LM) or borderline (71-3LM, 41-1T) molecular P1/P2 state.
■ Primary→metastasis pattern: the isoform is preserved in most patients; switches occur in three patients (HCT38, HCT41 and HCT67; main text Figure 3C). Two of them involve deviating specimens (HCT38: primary lineage P1 → metastasis 3LM P2; HCT41: primary 41-1T P2), whereas in HCT67 the P2 specimen, the recurrent liver metastasis 67-4LMR, is not a deviating specimen.
■ Limitation: SI is a relative two-group quantity (reference-dependent). Per-specimen values are approximations against common references (64-1T/25-1T), not absolute P1/P2 ratios.
■ Patient assignment: HCT83-4LM (array file HCT84-4LM, registered under patient number HCT84) derives from patient HCT83 (biobank sample records, GEO title HCT83-4LM, and expression identity check R84); patient-level analyses assign it to HCT83.
■ Sheet 4 (Replication arrays, R85 and R89): the 10 organoid arrays of the same biobank that were not used for discovery and are identical to GSE128213 files (main replication), plus the unpublished HCT55-1T (sensitivity analysis only), normalized together with the 63 discovery arrays (RMA, R71); MDM2 P2 index = mean of exon-2 probe sets (JUC12004243, PSR12008003) minus mean of exon-1 probe sets …

### Sheet: Replication arrays (R85, R89)
Supplementary Table S24, sheet 4. Replication of the P1/P2 separation in the 10 public organoid arrays not used for discovery (R85, R89), with the 11-array sensitivity analysis
Specimen (GSE128213 title)	Array file name	GSM	Patient	MDM2 P2 index	Call at discovery threshold (1.14)	P2 signature score (23 genes)	P2 score without p53 targets (13 genes)	P1 signature score (21 genes)	Set
HCT38-8LMR	HCT38-8LMR	GSM3667234	HCT38	-2.38	P1	-0.06	0.17	-0.79	main (public; identical to GSE128213 file)
HCT38-7LMR	HCT38-7LMR-S1	GSM3667233	HCT38	-2	P1	-0.25	0.01	-0.26	main (public; identical to GSE128213 file)
HCT60-3LM	HCT60-3LM	GSM3667259	HCT60	-1.53	P1	-0.47	-0.63	-1.11	main (public; identical to GSE128213 file)
HCT83-6LMR	HCT84-6LMR	GSM3667274	HCT83	-1.52	P1	-0.17	0.15	0.28	main (public; identical to GSE128213 file)
HCT31-3LM	HCT31-3LM	GSM3667216	HCT31	-1.35	P1	-0.33	-0.2	0.53	main (public; identical to GSE128213 file)
HCT59-1T	HCT59-1T	GSM3667255	HCT59	-0.46	P1	-0.01	0.27	0.15	main (public; identical to GSE128213 file)
HCT71-1T	HCT71-1T	GSM3667269	HCT71	0.16	P1	-0.01	0.09	-0.36	main (public; identical to GSE128213 file)
HCT31-1T	HCT31-1T	GSM3667214	HCT31	1.33	P2	1.15	1.17	-0.53	main (public; identical to GSE128213 file)
HCT64-5LM	HCT63-5LM	GSM3667263	HCT64	2.01	P2	1.22	1.11	-1.16	main (public; identical to GSE128213 file)
HCT38-9LMR	HCT38-9LMR	GSM3667235	HCT38	2.03	P2	1.4	1.63	-0.78	main (public; identical to GSE128213 file)
HCT55-1T	HCT55-1T	not deposited	HCT55	-0.99	P1	-0.33	-0.27	-0.67	sensitivity only (unpublished; patient not in discovery cohort)
Discovery (63 arrays): P2 index separates P1-dominant (max 0.78) from P2-dominant (min 1.49) specimens; Spearman ρ(P2 index, P2 score) = 0.61, P = 1.0×10⁻⁷; ρ(P2 index, P1 score) = −0.23, P = 0.066.
Main replication (10 public arrays from seven patients, all in the discovery cohort; R89): ρ(P2 index, P2 score) = 0.82, P = 0.0038; without p53 targets ρ = 0.68, P = 0.029; ρ(P2 index, P1 score) = −0.18, P = 0.63; patient-level means (7 patients) ρ = 0.82, P = 0.023.
Called P2 (3) versus P1 (7): P2 score median +1.22 versus −0.17, Mann–Whitney P = 0.017 (two-sided).
Sensitivity analysis adding the unpublished HCT55-1T (11 arrays, eight patients; R85): ρ(P2 index, P2 score) = 0.75, P = 0.007; without p53 targets ρ = 0.64, P = 0.035; ρ(P2 index, P1 score) = −0.17, P = 0.61; called P2 (3) versus P1 (8), median +1.22 versus −0.21, P = 0.012.
Excluded: HCT33-4LMR and HCT33-5LMR (2018-06-26 arrays; same titles as discovery specimens and considered other arrays of the same specimens). Specimen names follow the GSE128213 titles: HCT64-5LM was labelled HCT63-5LM in the array file (identified as HCT64 by sex genes and nearest neighbours, R71); HCT83-6LMR (array file HCT84-6LMR) derives from patient HCT83 (R84); the array file of HCT38-7LMR…
Code: R71_S222_HTA2_all_ariake_v1.R (RMA of 82 arrays), r71_prep_v1.py and r71_analysis_v1.py (P2 index), r85_replication_v1.py (scores, 11 arrays), r89_public_only.py (10 public arrays); Supplementary Methods (Additional file 2).
