## Additional files for "TP53 status aligns with morphology and metaplastic programs in colorectal cancer organoids, and MDM2 P2 promoter usage reflects p53 activity": Additional_file_26_Table_S26.xlsx

### Sheet: Per-patient summary
Supplementary Table S26. Per-patient and per-comparison detail for key marker genes
Gene	P2-side patient	No. of comparisons (n)	Mean FC	Median FC
OLFM4	HCT27	5	-16.38	-21.34
OLFM4	HCT31	1	4.02	4.02
OLFM4	HCT33	4	0.58	0.2
OLFM4	HCT38	1	2.98	2.98
OLFM4	HCT64	26	1588.56	38.31
OLFM4	HCT67	1	3.17	3.17
OLFM4	HCT71	1	4.02	4.02
EGR1	HCT27	5	-1.7	-1.5
EGR1	HCT31	1	-1.35	-1.35
EGR1	HCT33	4	4.38	3.54
EGR1	HCT38	1	-8.48	-8.48
EGR1	HCT64	26	-1.3	-1.61
EGR1	HCT67	1	3.17	3.17
EGR1	HCT71	1	-1.35	-1.35
MDM2	HCT27	5	-12.4	-7.88
MDM2	HCT31	1	-3.04	-3.04
MDM2	HCT33	4	-6.82	-6.18
MDM2	HCT38	1	-5.54	-5.54
MDM2	HCT64	26	-6.2	-6.01
MDM2	HCT67	1	-2.59	-2.59
MDM2	HCT71	1	-3.04	-3.04
CTSE	HCT27	5	-77.68	-58.5
CTSE	HCT31	1	-58.5	-58.5
CTSE	HCT33	4	-34.97	-21.13
CTSE	HCT38	1	-3053.54	-3053.54
CTSE	HCT64	26	-2278.88	-2353.16
CTSE	HCT67	1	-248.74	-248.74
CTSE	HCT71	1	-58.5	-58.5
REN	HCT27	5	-48.84	-33.76
REN	HCT31	1	-12.56	-12.56
REN	HCT33	4	-3.73	-2.88
REN	HCT38	1	-1.42	-1.42
REN	HCT64	26	-1652.47	-1438.94
REN	HCT67	1	737.02	737.02
REN	HCT71	1	-12.56	-12.56
SNORD116	HCT27	5	14.66	5.66
SNORD116	HCT31	1	5.66	5.66
SNORD116	HCT33	4	-299.69	-263.22
SNORD116	HCT38	1	-1017.74	-1017.74
SNORD116	HCT64	26	-26.92	-38.11
SNORD116	HCT67	1	-519.74	-519.74
SNORD116	HCT71	1	5.66	5.66
TFF1	HCT27	5	-9.8	-6.86
TFF1	HCT31	1	-3.57	-3.57
TFF1	HCT33	4	11.66	5.8
TFF1	HCT38	1	-9.39	-9.39
TFF1	HCT64	26	-519.43	-392.05
TFF1	HCT67	1	-3.95	-3.95
TFF1	HCT71	1	-3.57	-3.57
DEFA5	HCT27	5	-3.43	-1.02
DEFA5	HCT31	1	-1.02	-1.02
DEFA5	HCT33	4	26.3	24.32
DEFA5	HCT38	1	51.47	51.47
DEFA5	HCT64	26	-491.91	-616.04
DEFA5	HCT67	1	10.28	10.28
DEFA5	HCT71	1	-1.02	-1.02
MMP7	HCT27	5	-35.19	-9.16
MMP7	HCT31	1	-3.1	-3.1
MMP7	HCT33	4	-42.94	-19.6
MMP7	HCT38	1	-2689.07	-2689.07
MMP7	HCT64	26	-10.35	-8.54
MMP7	HCT67	1	-453.54	-453.54
MMP7	HCT71	1	-3.1	-3.1
Notes
(1) Analysis 52 compares 12 tissue-1-side samples with four tissue-2-side samples from HCT27, HCT31, HCT64 and HCT71 (Supplementary Table S3). Its fold change is therefore counted once for each of these four patients in the per-patient summary, which is why HCT31 and HCT71 appear with n = 1. The tissue-2 side of analyses 49–51 contains samples from HCT27 and HCT64 only.
(2) Per-patient means and medians were computed from unrounded fold changes and can therefore differ by 0.01 from the rounded per-comparison values (e.g., REN in HCT67: 737.01 per comparison, 737.02 per patient).
(3) *HCT38-3LM, the tissue-2-side sample of analysis 76, is the only P2-dominant specimen of HCT38; the other five HCT38 specimens are P1-dominant (Supplementary Table S2).

### Sheet: Per-comparison
Gene	Analysis	linear FC	P2-side patient group	Direction
OLFM4	49	-27.16	HCT27+64 mixed	P2-high
OLFM4	50	-21.34	HCT27+64 mixed	P2-high
OLFM4	51	-44.98	HCT27+64 mixed	P2-high
OLFM4	52	4.02	HCT27+31+64+71 mixed	P1-high
OLFM4	53	428.65	HCT64	P1-high
OLFM4	54	119.02	HCT64	P1-high
OLFM4	59	7.56	HCT27	P1-high
OLFM4	63	3.17	HCT67	P1-high
OLFM4	67	-1.2	HCT33	P2-high
OLFM4	68	-1.12	HCT33	P2-high
OLFM4	69	3.13	HCT33	P1-high
OLFM4	70	1.53	HCT33	P1-high
OLFM4	76	2.98	HCT38*	P1-high
OLFM4	85	270.72	HCT64	P1-high
OLFM4	90	65.06	HCT64	P1-high
OLFM4	91	-1.55	HCT64	P2-high
OLFM4	92	-1.78	HCT64	P2-high
OLFM4	93	-1.75	HCT64	P2-high
OLFM4	94	10.08	HCT64	P1-high
OLFM4	96	2.32	HCT64	P1-high
OLFM4	97	3.73	HCT64	P1-high
OLFM4	98	11.56	HCT64	P1-high
OLFM4	99	77.3	HCT64	P1-high
OLFM4	100	-1.36	HCT64	P2-high
OLFM4	101	3753.08	HCT64	P1-high
OLFM4	102	1.94	HCT64	P1-high
OLFM4	103	8197.67	HCT64	P1-high
OLFM4	104	5474.57	HCT64	P1-high
OLFM4	105	717.72	HCT64	P1-high
OLFM4	106	7990.33	HCT64	P1-high
OLFM4	107	7562.09	HCT64	P1-high
OLFM4	108	3506.7	HCT64	P1-high
OLFM4	109	3205.83	HCT64	P1-high
EGR1	49	-1.5	HCT27+64 mixed	P2-high
EGR1	50	-1.72	HCT27+64 mixed	P2-high
EGR1	51	-2.94	HCT27+64 mixed	P2-high
EGR1	52	-1.35	HCT27+31+64+71 mixed	P2-high
EGR1	53	-1.5	HCT64	P2-high
EGR1	54	-3.79	HCT64	P2-high
EGR1	59	-1.01	HCT27	P2-high
EGR1	63	3.17	HCT67	P1-high
EGR1	67	5.13	HCT33	P1-high
EGR1	68	1.96	HCT33	P1-high
EGR1	69	8.75	HCT33	P1-high
EGR1	70	1.7	HCT33	P1-high
EGR1	76	-8.48	HCT38*	P2-high
EGR1	85	1.36	HCT64	P1-high
EGR1	90	-7.08	HCT64	P2-high
EGR1	91	-19.46	HCT64	P2-high
EGR1	92	-9.58	HCT64	P2-high
EGR1	93	-7.53	HCT64	P2-high
EGR1	94	-1.17	HCT64	P2-high
EGR1	96	16.18	HCT64	P1-high
EGR1	97	-1.07	HCT64	P2-high
EGR1	98	1.76	HCT64	P1-high
EGR1	99	-1.14	HCT64	P2-high
EGR1	100	-9.94	HCT64	P2-high
EGR1	101	4.82	HCT64	P1-high
EGR1	102	40.33	HCT64	P1-high
EGR1	103	-6.17	HCT64	P2-high
EGR1	104	-4.5	HCT64	P2-high
EGR1	105	1.69	HCT64	P1-high
EGR1	106	1.31	HCT64	P1-high
EGR1	107	-14.85	HCT64	P2-high
EGR1	108	-4.21	HCT64	P2-high
EGR1	109	-1.77	HCT64	P2-high
MDM2	49	-5.99	HCT27+64 mixed	P2-high
MDM2	50	-7.88	HCT27+64 mixed	P2-high
MDM2	51	-9.38	HCT27+64 mixed	P2-high
MDM2	52	-3.04	HCT27+31+64+71 mixed	P2-high
MDM2	53	-6.03	HCT64	P2-high
MDM2	54	-4.51	HCT64	P2-high
MDM2	59	-35.72	HCT27	P2-high
MDM2	63	-2.59	HCT67	P2-high
MDM2	67	-6.71	HCT33	P2-high
MDM2	68	-5.64	HCT33	P2-high
MDM2	69	-5.5	HCT33	P2-high
MDM2	70	-9.42	HCT33	P2-high
MDM2	76	-5.54	HCT38*	P2-high
MDM2	85	-7.62	HCT64	P2-high
MDM2	90	-10.28	HCT64	P2-high
MDM2	91	-9.84	HCT64	P2-high
MDM2	92	-8.55	HCT64	P2-high
MDM2	93	-6.45	HCT64	P2-high
MDM2	94	-4.89	HCT64	P2-high
MDM2	96	-10.27	HCT64	P2-high
MDM2	97	-6.34	HCT64	P2-high
MDM2	98	-4.75	HCT64	P2-high
MDM2	99	-3.9	HCT64	P2-high
MDM2	100	-3.47	HCT64	P2-high
MDM2	101	-1.89	HCT64	P2-high
MDM2	102	-3.7	HCT64	P2-high
MDM2	103	-11.4	HCT64	P2-high
MDM2	104	-4.8	HCT64	P2-high
MDM2	105	-3.81	HCT64	P2-high
MDM2	106	-5.2	HCT64	P2-high
MDM2	107	-6.3	HCT64	P2-high
MDM2	108	-3.24	HCT64	P2-high
MDM2	109	-7.69	HCT64	P2-high
CTSE	49	-192.72	HCT27+64 mixed	P2-high
CTSE	50	-46.62	HCT27+64 mixed	P2-high
CTSE	51	-63.8	HCT27+64 mixed	P2-high
CTSE	52	-58.5	HCT27+31+64+71 mixed	P2-high
CTSE	53	-3309.31	HCT64	P2-high
CTSE	54	-2281.99	HCT64	P2-high
CTSE	59	-26.77	HCT27	P2-high
CTSE	63	-248.74	HCT67	P2-high
CTSE	67	-16.4	HCT33	P2-high
CTSE	68	-25.86	HCT33	P2-high
CTSE	69	-15.72	HCT33	P2-high
CTSE	70	-81.89	HCT33	P2-high
CTSE	76	-3053.54	HCT38*	P2-high
CTSE	85	-508.48	HCT64	P2-high
CTSE	90	-3374.2	HCT64	P2-high
CTSE	91	-2814.65	HCT64	P2-high
CTSE	92	-3219.94	HCT64	P2-high
CTSE	93	-4447.66	HCT64	P2-high
CTSE	94	-579.84	HCT64	P2-high
CTSE	96	-846.22	HCT64	P2-high
CTSE	97	-2980.5	HCT64	P2-high
CTSE	98	-4357.15	HCT64	P2-high
CTSE	99	-1034.13	HCT64	P2-high
CTSE	100	-4728.19	HCT64	P2-high
CTSE	101	-4.35	HCT64	P2-high
CTSE	102	-120.47	HCT64	P2-high
CTSE	103	-5385.52	HCT64	P2-high
CTSE	104	-2922.91	HCT64	P2-high
CTSE	105	-2424.34	HCT64	P2-high
CTSE	106	-253.3	HCT64	P2-high
CTSE	107	-4875.18	HCT64	P2-high
CTSE	108	-1947.19	HCT64	P2-high
CTSE	109	-6473.68	HCT64	P2-high
REN	49	-106	HCT27+64 mixed	P2-high
REN	50	-58.95	HCT27+64 mixed	P2-high
REN	51	-33.77	HCT27+64 mixed	P2-high
REN	52	-12.56	HCT27+31+64+71 mixed	P2-high
REN	53	-1129.18	HCT64	P2-high
REN	54	-362.88	HCT64	P2-high
REN	59	-32.91	HCT27	P2-high
REN	63	737.01	HCT67	P1-high
REN	67	-2.31	HCT33	P2-high
REN	68	-6.84	HCT33	P2-high
REN	69	-2.63	HCT33	P2-high
REN	70	-3.14	HCT33	P2-high
REN	76	-1.42	HCT38*	P2-high
REN	85	-43.4	HCT64	P2-high
REN	90	-942.08	HCT64	P2-high
REN	91	-2258.41	HCT64	P2-high
REN	92	-2152.69	HCT64	P2-high
REN	93	-1386.27	HCT64	P2-high
REN	94	-2671.6	HCT64	P2-high
REN	96	-376.56	HCT64	P2-high
REN	97	-168.84	HCT64	P2-high
REN	98	-1882.09	HCT64	P2-high
REN	99	-1491.61	HCT64	P2-high
REN	100	-3286.66	HCT64	P2-high
REN	101	-2.33	HCT64	P2-high
REN	102	-4.89	HCT64	P2-high
REN	103	-3831.45	HCT64	P2-high
REN	104	-3813.6	HCT64	P2-high
REN	105	-2795.07	HCT64	P2-high
REN	106	-1971.01	HCT64	P2-high
REN	107	-4427.14	HCT64	P2-high
REN	108	-3699.45	HCT64	P2-high
REN	109	-4055.61	HCT64	P2-high
SNORD116	49	2.25	HCT27+64 mixed	P1-high
SNORD116	50	43.49	HCT27+64 mixed	P1-high
SNORD116	51	22.74	HCT27+64 mixed	P1-high
SNORD116	52	5.66	HCT27+31+64+71 mixed	P1-high
SNORD116	53	-48.18	HCT64	P2-high
SNORD116	54	-19.63	HCT64	P2-high
SNORD116	59	-0.87	HCT27	P2-high
SNORD116	63	-519.74	HCT67	P2-high
SNORD116	67	-223.55	HCT33	P2-high
SNORD116	68	-158.54	HCT33	P2-high
SNORD116	69	-513.78	HCT33	P2-high
SNORD116	70	-302.9	HCT33	P2-high
SNORD116	76	-1017.74	HCT38*	P2-high
SNORD116	85	-43.01	HCT64	P2-high
SNORD116	90	-39.25	HCT64	P2-high
SNORD116	91	-78.06	HCT64	P2-high
SNORD116	92	-61.69	HCT64	P2-high
SNORD116	93	-69.77	HCT64	P2-high
SNORD116	94	1.89	HCT64	P1-high
SNORD116	96	10.25	HCT64	P1-high
SNORD116	97	6.56	HCT64	P1-high
SNORD116	98	7.32	HCT64	P1-high
SNORD116	99	1.88	HCT64	P1-high
SNORD116	100	-25.19	HCT64	P2-high
SNORD116	101	-46.42	HCT64	P2-high
SNORD116	102	-36.98	HCT64	P2-high
SNORD116	103	-64.92	HCT64	P2-high
SNORD116	104	-50.71	HCT64	P2-high
SNORD116	105	-50.97	HCT64	P2-high
SNORD116	106	-50.57	HCT64	P2-high
SNORD116	107	-70.68	HCT64	P2-high
SNORD116	108	-2.89	HCT64	P2-high
SNORD116	109	-43.07	HCT64	P2-high
TFF1	49	-25.01	HCT27+64 mixed	P2-high
TFF1	50	-14.75	HCT27+64 mixed	P2-high
TFF1	51	-6.86	HCT27+64 mixed	P2-high
TFF1	52	-3.57	HCT27+31+64+71 mixed	P2-high
TFF1	53	-449.35	HCT64	P2-high
TFF1	54	-82.28	HCT64	P2-high
TFF1	59	1.2	HCT27	P1-high
TFF1	63	-3.95	HCT67	P2-high
TFF1	67	32.98	HCT33	P1-high
TFF1	68	5.34	HCT33	P1-high
TFF1	69	2.06	HCT33	P1-high
TFF1	70	6.26	HCT33	P1-high
TFF1	76	-9.39	HCT38*	P2-high
TFF1	85	-1303.22	HCT64	P2-high
TFF1	90	-792.72	HCT64	P2-high
TFF1	91	-1797.39	HCT64	P2-high
TFF1	92	-938.38	HCT64	P2-high
TFF1	93	-1317.81	HCT64	P2-high
TFF1	94	-205.35	HCT64	P2-high
TFF1	96	-523.46	HCT64	P2-high
TFF1	97	-660.69	HCT64	P2-high
TFF1	98	-789.32	HCT64	P2-high
TFF1	99	-292.26	HCT64	P2-high
TFF1	100	-617.11	HCT64	P2-high
TFF1	101	1.05	HCT64	P1-high
TFF1	102	1.14	HCT64	P1-high
TFF1	103	-56	HCT64	P2-high
TFF1	104	-826.38	HCT64	P2-high
TFF1	105	-1864.75	HCT64	P2-high
TFF1	106	-80.16	HCT64	P2-high
TFF1	107	-520.09	HCT64	P2-high
TFF1	108	-334.74	HCT64	P2-high
TFF1	109	-5.72	HCT64	P2-high
DEFA5	49	-34.6	HCT27+64 mixed	P2-high
DEFA5	50	-28.93	HCT27+64 mixed	P2-high
DEFA5	51	-1	HCT27+64 mixed	P2-high
DEFA5	52	-1.02	HCT27+31+64+71 mixed	P2-high
DEFA5	53	-783.56	HCT64	P2-high
DEFA5	54	-483.53	HCT64	P2-high
DEFA5	59	48.41	HCT27	P1-high
DEFA5	63	10.28	HCT67	P1-high
DEFA5	67	-7.2	HCT33	P2-high
DEFA5	68	-7.43	HCT33	P2-high
DEFA5	69	63.98	HCT33	P1-high
DEFA5	70	55.85	HCT33	P1-high
DEFA5	76	51.47	HCT38*	P1-high
DEFA5	85	-10.47	HCT64	P2-high
DEFA5	90	-282.95	HCT64	P2-high
DEFA5	91	-883.27	HCT64	P2-high
DEFA5	92	-1169.29	HCT64	P2-high
DEFA5	93	-751.64	HCT64	P2-high
DEFA5	94	-794.06	HCT64	P2-high
DEFA5	96	-4.97	HCT64	P2-high
DEFA5	97	-748.55	HCT64	P2-high
DEFA5	98	-790.14	HCT64	P2-high
DEFA5	99	-823.07	HCT64	P2-high
DEFA5	100	-1181.1	HCT64	P2-high
DEFA5	101	-220.34	HCT64	P2-high
DEFA5	102	-68.46	HCT64	P2-high
DEFA5	103	-117.01	HCT64	P2-high
DEFA5	104	-18.65	HCT64	P2-high
DEFA5	105	-759.03	HCT64	P2-high
DEFA5	106	-1025.81	HCT64	P2-high
DEFA5	107	-54.1	HCT64	P2-high
DEFA5	108	-987.58	HCT64	P2-high
DEFA5	109	-766.65	HCT64	P2-high
MMP7	49	-9.16	HCT27+64 mixed	P2-high
MMP7	50	-8.85	HCT27+64 mixed	P2-high
MMP7	51	-75.44	HCT27+64 mixed	P2-high
MMP7	52	-3.1	HCT27+31+64+71 mixed	P2-high
MMP7	53	-10.73	HCT64	P2-high
MMP7	54	-9.13	HCT64	P2-high
MMP7	59	-79.38	HCT27	P2-high
MMP7	63	-453.54	HCT67	P2-high
MMP7	67	-123.45	HCT33	P2-high
MMP7	68	-13.91	HCT33	P2-high
MMP7	69	-9.09	HCT33	P2-high
MMP7	70	-25.3	HCT33	P2-high
MMP7	76	-2689.07	HCT38*	P2-high
MMP7	85	-8.74	HCT64	P2-high
MMP7	90	-10.73	HCT64	P2-high
MMP7	91	-11.18	HCT64	P2-high
MMP7	92	-12.11	HCT64	P2-high
MMP7	93	-10.57	HCT64	P2-high
MMP7	94	-6.9	HCT64	P2-high
MMP7	96	-6.16	HCT64	P2-high
MMP7	97	-5.18	HCT64	P2-high
MMP7	98	-5.52	HCT64	P2-high
MMP7	99	-4.7	HCT64	P2-high
MMP7	100	-7.27	HCT64	P2-high
MMP7	101	-5.38	HCT64	P2-high
MMP7	102	-8.33	HCT64	P2-high
MMP7	103	-1.98	HCT64	P2-high
MMP7	104	-9.93	HCT64	P2-high
MMP7	105	-9.25	HCT64	P2-high
MMP7	106	-5.42	HCT64	P2-high
MMP7	107	-12.99	HCT64	P2-high
MMP7	108	-5.57	HCT64	P2-high
MMP7	109	-4.77	HCT64	P2-high
Notes
(1) Analysis 52 compares 12 tissue-1-side samples with four tissue-2-side samples from HCT27, HCT31, HCT64 and HCT71 (Supplementary Table S3). Its fold change is therefore counted once for each of these four patients in the per-patient summary, which is why HCT31 and HCT71 appear with n = 1. The tissue-2 side of analyses 49–51 contains samples from HCT27 and HCT64 only.
(2) Per-patient means and medians were computed from unrounded fold changes and can therefore differ by 0.01 from the rounded per-comparison values (e.g., REN in HCT67: 737.01 per comparison, 737.02 per patient).
(3) *HCT38-3LM, the tissue-2-side sample of analysis 76, is the only P2-dominant specimen of HCT38; the other five HCT38 specimens are P1-dominant (Supplementary Table S2).
