## Additional files for "TP53 status aligns with morphology and metaplastic programs in colorectal cancer organoids, and MDM2 P2 promoter usage reflects p53 activity": Additional_file_28_Table_S18.xlsx

### Sheet: EGR1 per-comparison
Supplementary Table S18. Per-sample and per-patient EGR1 expression
Analysis	EGR1 linear FC	Direction	P2-side samples (patient)
49	-1.5	Higher in tissue 2 (negative)	HCT27/HCT64
50	-1.72	Higher in tissue 2 (negative)	HCT27/HCT64
51	-2.94	Higher in tissue 2 (negative)	HCT27/HCT64
52	-1.35	Higher in tissue 2 (negative)	HCT27/HCT31/HCT64/HCT71
53	-1.5	Higher in tissue 2 (negative)	HCT64
54	-3.79	Higher in tissue 2 (negative)	HCT64
59	-1.01	Higher in tissue 2 (negative)	HCT27
63	3.17	Higher in tissue 1 (positive)	HCT67
67	5.13	Higher in tissue 1 (positive)	HCT33
68	1.96	Higher in tissue 1 (positive)	HCT33
69	8.75	Higher in tissue 1 (positive)	HCT33
70	1.7	Higher in tissue 1 (positive)	HCT33
76	-8.48	Higher in tissue 2 (negative)	HCT38
85	1.36	Higher in tissue 1 (positive)	HCT64
90	-7.08	Higher in tissue 2 (negative)	HCT64
91	-19.46	Higher in tissue 2 (negative)	HCT64
92	-9.58	Higher in tissue 2 (negative)	HCT64
93	-7.53	Higher in tissue 2 (negative)	HCT64
94	-1.17	Higher in tissue 2 (negative)	HCT64
96	16.18	Higher in tissue 1 (positive)	HCT64
97	-1.07	Higher in tissue 2 (negative)	HCT64
98	1.76	Higher in tissue 1 (positive)	HCT64
99	-1.14	Higher in tissue 2 (negative)	HCT64
100	-9.94	Higher in tissue 2 (negative)	HCT64
101	4.82	Higher in tissue 1 (positive)	HCT64
102	40.33	Higher in tissue 1 (positive)	HCT64
103	-6.17	Higher in tissue 2 (negative)	HCT64
104	-4.5	Higher in tissue 2 (negative)	HCT64
105	1.69	Higher in tissue 1 (positive)	HCT64
106	1.31	Higher in tissue 1 (positive)	HCT64
107	-14.85	Higher in tissue 2 (negative)	HCT64
108	-4.21	Higher in tissue 2 (negative)	HCT64
109	-1.77	Higher in tissue 2 (negative)	HCT64

### Sheet: Per-patient summary
P2-side patient	No. of comparisons (n)	Mean FC	Median FC	Interpretation
HCT27	5	-1.7	-1.5	Higher in tissue 2 (P2) in all 5 comparisons
HCT31	1	-1.35	-1.35	P2-high (deviating case)
HCT33	4	4.38	3.54	Higher in tissue 1 in all 4 comparisons (opposite direction; P2-dominant patient)
HCT38	1	-8.48	-8.48	P2-high (morphology-deviating case)
HCT64	26	-1.3	-1.61	Highly variable (+40 to −19); large immediate-early-gene noise
HCT67	1	3.17	3.17	P1-high (tissue-1 patients)
HCT71	1	-1.35	-1.35	P2-high (deviating case)
