## Additional files for "TP53 status aligns with morphology and metaplastic programs in colorectal cancer organoids, and MDM2 P2 promoter usage reflects p53 activity": Additional_file_29_Table_S37.xlsx

### Sheet: S37_TP53_functional_class
Supplementary Table S37 MDM2 P2 promoter usage and p53-target module output by TP53 functional class (TCGA-COAD/READ, 374 specimens)
Definition A = conservative: only missense at the six hotspot residues counts as GOF. Definition B = broad: all missense with a non-functional transactivation class in the TP53 Database (release 21) counts as GOF. WT and LOF calls are identical under both. Missense not qualifying as GOF was excluded from the three-class comparison. Effect size: Hodges-Lehmann estimate; test: Mann-Whitney (normal …
Metric	Definition	Contrast	nA	Median A	nB	Median B	Hodges-Lehmann	P	FDR	Kruskal-Wallis P	Call
P2_index	classA	WT vs LOF	132	0.4815	68	0.364	0.1256	1.66e-06	4.99e-06	1.26e-05	Higher in WT
P2_index	classA	WT vs GOF	132	0.4815	93	0.4229	0.053	0.0303	0.0303	1.26e-05	Higher in WT
P2_index	classA	LOF vs GOF	68	0.364	93	0.4229	-0.0686	0.0149	0.0223	1.26e-05	Higher in GOF
P2_index	classB	WT vs LOF	132	0.4815	68	0.364	0.1256	1.66e-06	4.99e-06	3.93e-06	Higher in WT
P2_index	classB	WT vs GOF	132	0.4815	158	0.4217	0.0652	0.00158	0.00236	3.93e-06	Higher in WT
P2_index	classB	LOF vs GOF	68	0.364	158	0.4217	-0.06	0.0125	0.0125	3.93e-06	Higher in GOF
Metric	Definition	Contrast	nA	Median A	nB	Median B	Hodges-Lehmann	P (adopted = recalculated)	P in primary output	Minimum attainable P	z	Call
p53-target module	classA	WT vs LOF	132	0.4874	68	-0.4003	0.7225	5.88e-17	0	5.63e-31	8.368	Higher in WT
p53-target module	classA	WT vs GOF	132	0.4874	93	-0.3967	0.7797	2.39e-22	0	2.59e-37	9.724	Higher in WT
p53-target module	classA	LOF vs GOF	68	-0.4003	93	-0.3967	0.0298	0.519	0.519	2.77e-27	0.645	No difference detected
p53-target module	classB	WT vs LOF	132	0.4874	68	-0.4003	0.7225	5.88e-17	0	5.63e-31	8.368	Higher in WT
p53-target module	classB	WT vs GOF	132	0.4874	158	-0.4374	0.8056	1.28e-28	0	1.12e-48	11.098	Higher in WT
p53-target module	classB	LOF vs GOF	68	-0.4003	158	-0.4374	0.0462	0.243	0.243	9.9e-33	1.168	No difference detected
Note 1) The four entries recorded as P = 0 in the primary output (p53-target module WT vs LOF and WT vs GOF, both definitions) are numerical underflow, not measured values. Values recalculated from specimen-level data by Mann-Whitney were adopted (recompute_D4_P0_v1.R, Supplementary Methods). All recalculated values exceed the minimum attainable P at the given sample sizes, consistent with the at…
Note 2) Agreement of definitions A and B: definition B moves 65 of the 76 non-hotspot missense specimens of definition A into GOF; no specimen swapped between GOF and LOF. Direction, significance and ordering (WT > GOF > LOF) agree under both definitions, so the conclusion does not depend on the GOF definition.
Note 3) No significant difference was detected within missense between hotspot (93) and non-hotspot (76) specimens (P2_index P = 0.365; p53-target module P = 0.316). What is observed is a truncating < missense < wild-type gradient, not an effect specific to gain of function.
Note 4) Wild-type means no somatic TP53 mutation was detected; non-detection is not distinguished from true wild-type (same rule as main text Section 3.2.2). Specimens without somatic mutation data were excluded rather than called wild-type.
