## Additional files for "TP53 status aligns with morphology and metaplastic programs in colorectal cancer organoids, and MDM2 P2 promoter usage reflects p53 activity": Additional_file_31_Table_S38.xlsx

### Sheet: S38_D2_all_contrasts
Supplementary Table S38 Cell-line sensitivity to MDM2–p53 pathway drugs and MDM2 gene dependency (unified on DepMap 24Q4 Public)
LN_IC50 is on a natural-log scale; smaller = more sensitive. Smaller CRISPR gene effect = stronger dependency. Test: Mann-Whitney (normal approximation); effect size: Hodges-Lehmann estimate with 95% CI; multiplicity: Benjamini-Hochberg within each block.
[1] Pan-cancer, by TP53 status (LN_IC50)
Database	Drug	Group A	Group B	nA	Median A	nB	Median B	Hodges-Lehmann (ln(IC50))	95% CI lower	95% CI upper	P	FDR	Call
GDSC2	Nutlin-3a	WT	MUT	297	2.6723	638	5.1675	-2.3827	-2.6221	-2.1352	1.46e-61	8.75e-61	WT more sensitive
GDSC1	Nutlin-3a	WT	MUT	282	1.9807	618	4.1008	-1.9213	-2.0803	-1.7538	1.57e-58	4.72e-58	WT more sensitive
GDSC2	PRIMA-1MET	WT	MUT	278	3.5269	587	4.428	-0.4394	-0.6909	-0.1981	0.000262	0.000432	WT more sensitive
GDSC2	Serdemetan	WT	MUT	288	3.4865	627	3.857	-0.3495	-0.5371	-0.1632	0.000288	0.000432	WT more sensitive
GDSC1	Serdemetan	WT	MUT	280	2.5241	611	2.6786	-0.2082	-0.3443	-0.0758	0.00213	0.00256	WT more sensitive
GDSC2	MIRA-1	WT	MUT	297	5.287	636	5.3967	-0.1733	-0.328	-0.0157	0.0306	0.0306	WT more sensitive
[2] Colorectal, by TP53 status (LN_IC50)
Database	Drug	Group A	Group B	nA	Median A	nB	Median B	Hodges-Lehmann (ln(IC50))	95% CI lower	95% CI upper	P	FDR	Call
GDSC2	Nutlin-3a	WT	MUT	14	1.5461	33	6.0734	-4.21	-4.7691	-3.572	3.29e-07	1.97e-06	WT more sensitive
GDSC1	Nutlin-3a	WT	MUT	12	2.1883	32	4.612	-2.294	-2.8356	-1.7157	3.72e-05	0.000112	WT more sensitive
GDSC2	MIRA-1	WT	MUT	14	5.2455	32	6.2406	-0.9403	-1.3753	-0.3965	0.00216	0.00431	WT more sensitive
GDSC2	Serdemetan	WT	MUT	14	3.7668	32	4.4568	-0.8194	-1.4064	-0.2545	0.00373	0.00559	WT more sensitive
GDSC1	Serdemetan	WT	MUT	12	2.885	32	3.6752	-0.9591	-1.5965	-0.2893	0.00691	0.00829	WT more sensitive
GDSC2	PRIMA-1MET	WT	MUT	14	4.0524	33	5.4219	-0.8907	-2.1877	0.0828	0.0678	0.0678	No difference detected
[3] Colorectal, by MSI status (LN_IC50)
Database	Drug	Group A	Group B	nA	Median A	nB	Median B	Hodges-Lehmann (ln(IC50))	95% CI lower	95% CI upper	P	FDR	Call
GDSC2	Nutlin-3a	MSI-H	MSS/MSI-L	15	2.489	32	5.8623	-3.0482	-4.0284	-0.5507	0.00518	0.0146	MSI-H more sensitive
GDSC1	Serdemetan	MSI-H	MSS/MSI-L	14	3.0911	30	3.7104	-0.9087	-1.4683	-0.2536	0.00728	0.0146	MSI-H more sensitive
GDSC2	Serdemetan	MSI-H	MSS/MSI-L	15	3.8777	31	4.6278	-0.7656	-1.2242	-0.2364	0.00704	0.0146	MSI-H more sensitive
GDSC2	PRIMA-1MET	MSI-H	MSS/MSI-L	15	4.6586	32	5.5396	-0.9869	-2.1507	-0.1776	0.0261	0.0391	MSI-H more sensitive
GDSC1	Nutlin-3a	MSI-H	MSS/MSI-L	14	2.6831	30	4.4774	-1.3981	-2.1991	-0.0343	0.0508	0.061	No difference detected
GDSC2	MIRA-1	MSI-H	MSS/MSI-L	15	5.5694	31	6.0351	-0.4027	-0.9486	0.2515	0.261	0.261	No difference detected
[4] MDM2 gene dependency by DepMap CRISPR knockout
Cohort	n (TP53 wild-type)	Median (wild-type)	n (mutant)	Median (mutant)	Hodges-Lehmann (gene effect)	95% CI lower	95% CI upper	P	FDR	Call
Pan-cancer	388	-1.0975	790	-0.3208	-0.7577	-0.8088	-0.7046	8.87e-96	1.77e-95	TP53 wild-type more dependent on MDM2
Colorectal	12	-1.3886	51	-0.3377	-1.0238	-1.2225	-0.7335	1.31e-07	1.31e-07	TP53 wild-type more dependent on MDM2
[5] Integrated sensitivity score (two MDM2 inhibitors: Nutlin-3a and Serdemetan)
Block	Group A	Group B	nA	Median A	nB	Median B	Hodges-Lehmann	95% CI lower	95% CI upper	P	FDR	Call
Pan-cancer, by TP53	WT	MUT	299	-0.5551	642	0.2687	-0.7861	-0.8826	-0.6878	3.98e-46	1.19e-45	WT more sensitive
Colorectal, by TP53	WT	MUT	14	-0.5672	33	0.8392	-1.3928	-1.6868	-1.0179	4.34e-06	6.51e-06	WT more sensitive
Colorectal, by MSI	MSI-H	MSS/MSI-L	15	-0.431	32	0.7912	-1.0378	-1.4372	-0.5667	0.000645	0.000645	MSI-H more sensitive
Note 1) Drug inventory: machine-scanning GDSC1 (378 drugs) and GDSC2 (286 drugs) yielded only four drugs mappable as MDM2–p53 pathway agents. RG7112, Idasanutlin, AMG-232, Milademetan, HDM201, SAR405838 and APG-115 are absent from both GDSC1 and GDSC2.
Note 2) TP53 calls: in DepMap 24Q4 there are 1,174 lines with non-synonymous mutations and 0 lines with synonymous-only mutations, so 'synonymous-only counts as wild-type' and 'any mutation counts as mutant' coincide exactly in this release. The 176 lines without mutation profiles were excluded rather than defaulted to wild-type.
Note 3) The integrated sensitivity score z-scales LN_IC50 per database × drug and averages per cell line. All four measurements are available for 892 of 975 lines (colorectal: 44 of 47). It is an average of multiple measurements of the same lines, not a combination of independent tests.
Note 4) For colorectal lines, n, P and Hodges-Lehmann all remained unchanged before/after the DepMap release swap (by TP53 status, MSI, and CRISPR dependency). In pan-cancer, four lines move between wild-type and mutant. The pan-cancer rows of blocks [1] and [4] in this table are synchronized to the post-swap primary outputs (results/WSd/D2_mdm2i_by_TP53.csv, D2_depmap_MDM2_dependency.csv) and ma…
