## Additional files for "TP53 status aligns with morphology and metaplastic programs in colorectal cancer organoids, and MDM2 P2 promoter usage reflects p53 activity": Additional_file_32_Table_S40.xlsx

### Sheet: S40_organoid_per_line
Supplementary Table S40 Nutlin-3 sensitivity and P1/P2 signature scores of 65 patient-derived colorectal cancer organoid lines (per line; Source Data)
Smaller log(IC50) = more sensitive. GSVA scores are relative to the 65-line set; recomputing on a subset changes the values.
Source: primary data of Herranz-Ors et al. Nature 2026 (Figshare doi:10.6084/m9.figshare.28339340), independently re-analyzed by this study. Analysis code: R38 [A-13b / A-14b].
sample_ID	log(IC50)	TP53_mut	TP53_LOF	KRAS_mut	BRAF_mut	MDM2_GoF	MSI(msStatus)	ploidy	Type1_full	Type5_full	Type1_identity	Type1_proliferation	Type5_metaplasia	Type5_p53	Type5_immune	Type1_core	Type5_core	Type5_noimmune	Type5_p53_noMDM2	Type5_core_noMDM2	Type5_full_noMDM2
HCM-SANG-0265-C18	4.96506	1	1	1	0	0	0	2.7	0.206229	0.0685298	0.185846	0.196794	0.514086	-0.566453	0.489869	0.182908	0.007529	0.007529	-0.59969	0.00586641	0.0680543
HCM-SANG-1315-C18	4.75682	1	0	1	0	0	0	2.48	-0.400008	-0.179138	0.463109	-0.888226	0.0733493	-0.499048	-0.0623006	0.47656	-0.226155	-0.226155	-0.442022	-0.176488	-0.142046
HCM-SANG-1318-C20	4.36604	1	1	0	0	0	0	2.68	0.297939	0.243707	0.275178	0.364562	0.478604	0.0641783	-0.387117	0.260725	0.352353	0.352353	0.073763	0.377569	0.253544
HCM-SANG-0266-C20	1.50634	0	0	1	0	0	0	3.15	-0.223176	0.692389	0.207725	-0.816794	0.756692	0.592513	0.609445	0.165857	0.694573	0.694573	0.709248	0.74888	0.738127
HCM-SANG-0267-D12	0.0749297	0	0	1	0	1	0	2.28	-0.24029	0.762268	0.266332	-0.63664	0.719611	0.803936	0.824444	0.266349	0.763981	0.763981	0.795671	0.762572	0.760966
HCM-SANG-0268-C18	5.29036	1	0	1	0	0	0	2.74	-0.468217	-0.135412	-0.0884924	-0.692859	-0.220076	-0.427605	0.594371	-0.0741636	-0.31149	-0.31149	-0.363271	-0.278489	-0.0826893
HCM-SANG-0270-C20	1.38574	0	0	1	0	0	0	2.22	0.12222	0.189999	0.202824	-0.223987	0.248141	0.588355	-0.659163	0.191338	0.413344	0.413344	0.608015	0.424003	0.194075
HCM-SANG-0271-D12	4.22905	1	0	0	0	0	0	4.75	0.295111	-0.246993	0.24565	0.200107	0.122169	-0.526258	-0.610128	0.331137	-0.16191	-0.16191	-0.58452	-0.162966	-0.243005
HCM-SANG-0272-C20	4.78611	1	0	1	0	0	0	3.35	0.156607	-0.0553223	0.0124706	0.418094	-0.210196	0.364082	-0.352858	0.0131966	0.0544043	0.0544043	0.389012	0.0506324	-0.0562989
HCM-SANG-0273-C18	3.98556	1	0	0	1	0	1	2.06	-0.53472	-0.00197364	-0.508051	-0.532434	-0.0451327	-0.0590344	-0.0222095	-0.546827	0.00982634	0.00982634	0.0574317	0.0575284	0.0374622
HCM-SANG-0274-C18	5.07961	1	0	0	0	0	0	2.22	0.532191	-0.525677	0.465897	0.650016	-0.36041	-0.697645	-0.511957	0.491387	-0.544512	-0.544512	-0.704075	-0.546208	-0.527286
HCM-SANG-0275-C18	3.08406	1	0	0	0	0	0	2.5	-0.0813291	-0.648785	-0.182946	0.0417171	-0.640535	-0.660423	-0.540928	-0.155836	-0.645405	-0.645405	-0.62979	-0.615712	-0.61932
HCM-SANG-0276-C18	0.840943	0	0	0	1	0	1	2.04	0.418364	-0.567931	0.437455	0.139048	-0.593734	-0.624039	-0.161234	0.492322	-0.613034	-0.613034	-0.611428	-0.605695	-0.558958
HCM-SANG-0278-C20	4.63274	1	0	0	0	0	0	1.9	0.318675	0.500118	0.164376	0.441905	0.563329	0.0818076	0.795129	0.144671	0.387415	0.387415	-0.0145135	0.370801	0.49065
HCM-SANG-0280-C18	3.58628	1	0	0	0	0	0	1.82	0.44312	-0.147214	0.456017	0.562107	0.107401	-0.401922	-0.208997	0.455078	-0.134867	-0.134867	-0.473561	-0.15886	-0.166326
HCM-SANG-0282-C18	0.463708	1	0	0	1	1	1	2	-0.00191405	0.373133	-0.34737	0.397976	0.0418283	0.645088	0.27565	-0.362567	0.389406	0.389406	0.613515	0.345179	0.331687
HCM-SANG-0529-C18	3.51652	1	1	1	0	0	0	3	-0.637369	-0.492372	-0.569489	-0.718816	-0.546224	-0.393484	-0.397888	-0.569	-0.495488	-0.495488	-0.432575	-0.510233	-0.505482
HCM-SANG-1087-C18	1.93533	1	0	0	0	1	1	2.26	0.342161	0.678258	0.434877	0.23735	0.739628	0.62202	0.798845	0.41418	0.666212	0.666212	0.612562	0.661548	0.675149
HCM-SANG-0283-C18	4.13247	1	0	0	0	0	0	4.3	-0.248123	-0.456083	-0.182639	-0.450346	-0.169324	-0.566256	-0.55784	-0.147803	-0.409154	-0.409154	-0.557412	-0.39506	-0.447174
HCM-SANG-0551-C18	4.28402	0	0	1	0	0	0	2.04	0.135343	-0.158573	0.0615502	0.286522	-0.140694	-0.282812	0.276608	0.0618596	-0.197296	-0.197296	-0.274515	-0.21011	-0.168012
HCM-SANG-0532-C20	2.42151	0	0	1	0	1	0	2.3	-0.292497	0.501385	0.219611	-0.698961	0.369479	0.741321	-0.0328614	0.195263	0.592133	0.592133	0.733603	0.578495	0.476469
HCM-SANG-0284-C18	5.05912	1	1	1	0	0	0	3.15	-0.203544	0.367103	0.110182	-0.677966	0.545586	-0.169828	0.30027	0.199849	0.351996	0.351996	-0.0430904	0.390176	0.399314
HCM-SANG-1332-C18	4.00397	1	0	0	0	0	0	1.92	-0.184263	-0.250842	0.0572557	-0.522362	-0.478823	0.254029	-0.658394	0.147475	-0.184008	-0.184008	0.360397	-0.140911	-0.214935
HCM-SANG-0285-C18	2.39659	0	0	0	1	0	0	2.22	0.219081	0.262956	0.179352	0.233246	0.174688	0.558071	-0.533098	0.175349	0.39578	0.39578	0.54809	0.3704	0.237169
HCM-SANG-0286-C20	5.39024	1	0	1	0	0	0	2.5	-0.0717327	0.0571755	0.0626969	-0.369482	0.441943	-0.514732	0.143286	0.102749	0.0312247	0.0312247	-0.542841	0.0329132	0.0589484
HCM-SANG-0534-C18	3.47115	1	1	1	0	0	0	1.6	0.357472	-0.542055	0.162125	0.590697	-0.59082	-0.35746	-0.838347	0.149651	-0.507794	-0.507794	-0.262891	-0.489714	-0.529446
HCM-SANG-0533-C20	2.47833	0	0	0	0	0	0	3.7	0.350254	-0.0921251	0.382667	0.319772	-0.510979	0.709579	-0.728536	0.369078	0.082777	0.082777	0.709534	0.0701657	-0.0944566
HCM-SANG-0288-C18	1.23124	0	0	0	1	1	1	2.06	-0.305605	0.559172	-0.314011	-0.0134409	0.612034	0.790389	-0.510692	-0.361784	0.65903	0.65903	0.790339	0.648697	0.543527
HCM-SANG-0517-C20	4.91647	1	0	0	0	0	0	3	-0.0153599	-0.556597	-0.374354	0.528951	-0.559375	-0.641528	-0.487428	-0.344582	-0.570318	-0.570318	-0.607816	-0.556212	-0.545252
HCM-SANG-0518-C18	5.01984	1	0	0	0	0	0	3.35	0.0184056	0.493317	0.186551	0.115725	0.635275	0.0703707	0.679929	-0.0127999	0.46942	0.46942	-0.142601	0.45521	0.483362
WTSI-COLO_198	5.75422	1	0	0	0	0	1	1.86	0.0636066	-0.406864	0.085067	0.0345485	-0.420604	-0.542512	-0.238296	-0.0116803	-0.446487	-0.446487	-0.610192	-0.455877	-0.426531
HCM-SANG-0541-C20	5.33009	1	1	0	1	0	0	1.9	0.0408001	-0.354355	0.115555	0.0707077	0.0580349	-0.631553	0.320678	-0.024415	-0.396506	-0.396506	-0.620527	-0.37425	-0.331731
HCM-SANG-0519-C20	4.11758	1	0	1	0	0	0	1.84	0.409293	0.348552	0.541808	0.301029	0.725256	-0.55959	0.769638	0.528352	0.257565	0.257565	-0.512539	0.344335	0.415132
WTSI-COLO_216	4.41854	1	1	0	1	1	1	1.98	-0.353741	0.459657	-0.316293	-0.151383	0.706849	0.0734773	0.459473	-0.407594	0.517105	0.517105	-0.119921	0.49043	0.435181
HCM-SANG-0525-C18	4.01065	1	0	1	0	0	0	2	-0.259893	-0.156184	-0.264933	-0.0558999	-0.306056	-0.401764	0.580043	-0.286347	-0.370585	-0.370585	-0.40711	-0.373383	-0.141601
HCM-SANG-0537-C18	3.80347	1	1	1	0	0	0	1.86	-0.357728	-0.0493569	-0.185957	-0.535829	0.131158	-0.376637	0.421933	-0.174874	-0.159107	-0.159107	-0.500337	-0.21309	-0.109137
HCM-SANG-0536-C18	3.99315	1	0	0	0	1	0	2.92	0.397237	-0.0298431	0.177802	0.655706	0.105383	-0.313194	0.188966	0.167696	-0.0976789	-0.0976789	-0.488982	-0.213001	-0.122414
HCM-SANG-1081-C20	3.13264	1	0	1	0	0	0	2.78	0.337402	-0.389603	0.28773	0.359094	-0.325632	-0.609191	0.195382	0.287185	-0.50948	-0.50948	-0.629589	-0.496503	-0.372012
HCM-SANG-1086-C18	0.726126	0	0	0	0	0	1	2.06	-0.287178	0.449578	-0.0332194	-0.651309	0.692031	0.273913	0.593322	-0.0414364	0.423627	0.423627	0.264378	0.438694	0.467331
HCM-SANG-0535-C20	4.23254	1	0	1	0	0	0	1.9	-0.0100125	-0.50641	-0.317165	0.542536	-0.452374	-0.604339	-0.234664	-0.329933	-0.538547	-0.538547	-0.585732	-0.523871	-0.492306
HCM-SANG-0542-C18	4.48057	1	1	0	1	0	0	3.55	0.3591	-0.544907	-0.0744566	0.783511	-0.661524	-0.533381	-0.174496	-0.00965933	-0.595107	-0.595107	-0.567927	-0.615418	-0.561124
HCM-SANG-0539-C18	5.52501	1	1	0	0	0	0	1.9	0.474159	-0.211264	0.425931	0.684461	0.167598	-0.401703	-0.363987	0.397945	-0.24349	-0.24349	-0.540178	-0.327174	-0.303496
HCM-SANG-1338-C20	2.79834	0	0	0	1	0	0	2	0.261892	0.36205	-0.0430182	0.674358	-0.0728014	0.639472	-0.0493414	-0.0482297	0.403179	0.403179	0.690369	0.378045	0.327534
HCM-SANG-1091-C18	4.64271	1	0	1	0	0	0	3.8	0.0930672	-0.00728732	0.235973	-0.117021	0.515452	-0.586395	0.453631	0.223296	-0.090326	-0.090326	-0.613527	-0.0879644	-0.00370778
WTSI-COLO_272	4.47107	1	1	0	0	0	0	3.05	0.47461	0.237627	0.504099	0.650035	0.587037	-0.330447	0.380938	0.41192	0.203341	0.203341	-0.366903	0.206879	0.232383
HCM-SANG-1089-C18	5.50568	1	0	1	0	0	0	2.12	-0.362842	-0.352703	-0.332325	-0.428659	-0.0758117	-0.246774	-0.82886	-0.309869	-0.159045	-0.159045	-0.247555	-0.159463	-0.353476
WTSI-COLO_278	3.93621	1	0	0	1	0	1	2	-0.164205	0.243227	-0.17207	-0.315842	0.340319	0.19063	-0.560526	-0.161161	0.364288	0.364288	0.190618	0.373577	0.248039
HCM-SANG-1301-C20	1.17488	0	0	1	0	1	0	2	0.172991	0.459743	0.314088	-0.0304665	0.341298	0.688821	-0.225126	0.283784	0.531099	0.531099	0.681732	0.506237	0.424168
HCM-SANG-1334-C18	0.291161	0	0	0	1	0	1	1.98	-0.545896	0.563835	-0.450543	-0.623612	0.0482565	0.823589	0.843558	-0.495736	0.510498	0.510498	0.823537	0.491454	0.549872
HCM-SANG-1093-C18	-0.806285	0	0	1	0	1	1	1.98	-0.298618	0.686382	0.0262657	-0.660042	0.717087	0.705338	0.605025	-0.0394834	0.695813	0.695813	0.696124	0.686794	0.678127
WTSI-COLO_318	2.45526	0	0	0	0	1	1	1.98	-0.24364	0.475418	-0.381304	0.17112	0.435241	0.798617	-0.528714	-0.413059	0.579336	0.579336	0.778618	0.55824	0.449528
HCM-SANG-1092-C18	3.9484	1	1	0	0	0	0	2.1	-0.208059	-0.60537	-0.130114	-0.347859	-0.829863	-0.228312	-0.420269	-0.120163	-0.642673	-0.642673	-0.0952121	-0.631988	-0.594486
HCM-SANG-1330-C19	4.3337	1	0	0	0	0	0	3.1	0.146451	-0.0233604	0.0715232	0.368104	0.0634411	-0.274865	0.154566	0.0656331	-0.0735431	-0.0735431	-0.300509	-0.0818038	-0.029477
HCM-SANG-1321-C18	4.2331	1	0	0	0	0	0	1.98	0.415408	-0.339414	0.493481	0.322888	-0.390158	-0.408987	0.121282	0.450475	-0.41215	-0.41215	-0.364129	-0.392556	-0.31967
WTSI-COLO_376	0.895757	0	0	1	0	0	1	2.04	-0.558036	-0.476602	-0.588061	-0.550909	-0.719464	0.023896	-0.3444	-0.580093	-0.491095	-0.491095	0.0315559	-0.502961	-0.487194
HCM-SANG-1311-C18	4.15766	1	1	0	0	0	0	2.92	0.175405	-0.440003	-0.207977	0.60905	-0.477287	-0.624563	0.0669988	-0.200461	-0.564405	-0.564405	-0.634483	-0.557376	-0.440881
HCM-SANG-1333-C20	4.96078	1	0	1	0	0	0	4	0.238674	0.552705	0.27459	0.206918	0.534667	0.634563	0.293891	0.260239	0.574045	0.574045	0.627623	0.56817	0.546345
HCM-SANG-1304-C20	4.56703	1	0	0	0	0	0	2.88	0.132667	-0.327029	-0.240765	0.689279	-0.407307	0.0590902	-0.618186	-0.180851	-0.238692	-0.238692	0.0541811	-0.241707	-0.332172
HCM-SANG-1335-C18	3.79684	1	0	0	0	0	0	2.16	0.376272	-0.0204783	0.243366	0.542812	0.0256879	-0.327824	0.539319	0.232887	-0.156267	-0.156267	-0.439666	-0.187619	-0.0699802
WTSI-COLO_414	1.91219	1	0	0	0	0	1	2	0.139171	0.222311	0.371594	-0.258733	0.100973	0.58498	-0.411698	0.367346	0.342563	0.342563	0.584508	0.320292	0.19904
HCM-SANG-1337-C18	1.93467	1	0	1	0	0	0	3.2	-0.251898	-0.422675	-0.477431	0.0898128	-0.585612	-0.394558	0.110893	-0.376212	-0.497068	-0.497068	-0.289326	-0.464366	-0.387447
WTSI-COLO_435	3.94815	1	0	1	0	0	0	3.45	-0.491319	-0.043515	0.0882924	-0.947699	-0.151685	-0.111985	0.238496	0.165783	-0.112049	-0.112049	0.0882067	-0.0047683	0.0465877
HCM-SANG-1300-C18	5.08496	1	1	0	0	0	0	3	0.018495	-0.601278	-0.419294	0.650227	-0.78381	-0.56935	-0.323869	-0.247848	-0.643636	-0.643636	-0.55804	-0.633219	-0.59075
WTSI-COLO_455	4.84855	1	0	1	0	0	0	1.9	0.225736	-0.363032	-0.0526883	0.547403	-0.476219	0.00942479	-0.31649	-0.0491979	-0.270054	-0.270054	0.0667255	-0.284949	-0.358981
HCM-SANG-1312-C20	4.53812	0	0	1	0	0	0	2.98	-0.483651	-0.327257	-0.495802	-0.465337	-0.226376	-0.663995	0.106404	-0.470517	-0.421645	-0.421645	-0.658794	-0.402456	-0.306901
Note 1) Subjects: of 256 organoid lines (as reported by the authors: colorectal 132 / esophageal 76 / pancreatic 22 / ovarian 20 / gastric 6), the 65 colorectal lines with both nutlin-3 log(IC50) and somatic mutation data. Lines absent from the mutation annotation table were to be excluded rather than defaulted to wild-type; none qualified.
Note 2) TP53_mut = 1 for mutant (48 lines), 0 for wild-type (17). TP53_LOF is a different split with 1 only for truncating mutations (nonsense, frameshift, splice-site), matching 14 lines. The two do not coincide.
Note 3) MDM2_GoF is a gain-of-function MDM2 mutation; msStatus 1 = MSI-High. Both use the primary-data annotations as-is.
Note 4) GSVA scores were computed with GSVA 2.6.3 from the 255-line × 15,764-gene expression matrix and subset to the 65 lines. Sets with fewer than 2 covered genes, which GSVA cannot handle (Type1_identityTF 1/1, Type5_lncRNA 0/2), are not included. Gene-set identifiers Type1_* and Type5_* are the names used in the deposited code for the P1 and P2 signatures, respectively (e.g., Type5_full = ful…
Note 5) Because Type5_lncRNA coverage was 0, Type5_noimmune is the same gene set as Type5_core. The two columns agree exactly in all 65 lines and are not two independent metrics.
Note 6) This table is the Source Data for Supplementary Table S41 and manuscript §3.2.4. Values are copied verbatim from the primary outputs A13b_nutlin3_persample.csv and A14b_gsva_scores.csv, with no processing other than rounding.
