## Additional files for "TP53 status aligns with morphology and metaplastic programs in colorectal cancer organoids, and MDM2 P2 promoter usage reflects p53 activity": Additional_file_33_Table_S41.xlsx

### Sheet: S41_signatures_sensitivity
Supplementary Table S41 Association of TP53 status and P1/P2 signatures with nutlin-3 sensitivity in 65 patient-derived colorectal cancer organoid lines
Smaller log(IC50) = more sensitive; hence ρ < 0 means higher score = more sensitive.
Test implementations: the primary analysis by TP53 status uses the tie-free exact Wilcoxon rank-sum test; correlations use the tie-free exact Spearman test (AS 89). Multiplicity: Benjamini-Hochberg with family = 13.
[1] Nutlin-3 sensitivity by TP53 status
Group A	Group B	nA	Median A	nB	Median B	Wilcoxon P (exact)	Cliff's delta	Call
TP53 wild-type	TP53 mutant	17	1.3857	48	4.2834	7.37e-08	-0.8039	Wild-type more sensitive
TP53 non-LOF	TP53 LOF	51	3.9856	14	4.4448	0.022	—	Normal approximation; see Note 3 below
[2] Linear model with covariates (response = log(IC50); coefficient of the TP53 wild-type indicator)
Model	Item	n	β (TP53 wild-type)	Standard error	P
M1	TP53wt	65	-2.5153	0.3223	7.83e-11
M2	TP53wt + KRAS_mut	65	-2.5391	0.3262	9.36e-11
M3	TP53wt + KRAS_mut + msi	65	-2.1118	0.31	4.85e-09
M4	TP53wt + KRAS_mut + msi + MDM2_GoF	65	-1.9588	0.3089	3.29e-08
[3] Spearman correlation between signature scores and nutlin-3 sensitivity (family = 13)
Signature	n	ρ	P (exact)	FDR (BH, family = 13)	Call
Type5_p53_noMDM2	65	-0.5388	5.26e-06	5.13e-05	Higher score = more sensitive
Type5_p53	65	-0.5299	7.9e-06	5.13e-05	Higher score = more sensitive
Type5_core	65	-0.3552	0.00388	0.0126	Higher score = more sensitive
Type5_noimmune	65	-0.3552	0.00388	0.0126	Higher score = more sensitive
Type5_core_noMDM2	65	-0.3372	0.00626	0.0163	Higher score = more sensitive
Type5_full	65	-0.3219	0.00918	0.0199	Higher score = more sensitive
Type5_full_noMDM2	65	-0.3106	0.0121	0.0224	Higher score = more sensitive
Type1_proliferation	65	0.2618	0.0354	0.0576	No difference detected
Type1_full	65	0.1635	0.193	0.278	No difference detected
Type5_metaplasia	65	-0.0992	0.431	0.56	No difference detected
Type1_core	65	0.0469	0.71	0.8	No difference detected
Type1_identity	65	0.0403	0.75	0.8	No difference detected
Type5_immune	65	-0.0319	0.8	0.8	No difference detected
[4] Partial correlation adjusted for TP53 status (rank-transformed, TP53 status regressed out, correlation of residuals; family = 13)
Signature	n	ρ_partial	Raw P	FDR (BH, family = 13)	Adjusted covariates	Call
Type5_p53_noMDM2	65	-0.3311	0.00705	0.0563	TP53 status	Association persists in the same direction (but FDR ≥ 0.05)
Type5_p53	65	-0.3231	0.00867	0.0563	TP53 status	Association persists in the same direction (but FDR ≥ 0.05)
Type5_core	65	-0.1295	0.304	0.608	TP53 status	No difference detected
Type5_noimmune	65	-0.1295	0.304	0.608	TP53 status	No difference detected
Type5_full	65	-0.1231	0.328	0.608	TP53 status	No difference detected
Type5_full_noMDM2	65	-0.1135	0.368	0.608	TP53 status	No difference detected
Type5_core_noMDM2	65	-0.1132	0.369	0.608	TP53 status	No difference detected
Type1_proliferation	65	0.112	0.374	0.608	TP53 status	No difference detected
Type1_full	65	0.046	0.716	0.9	TP53 status	No difference detected
Type5_immune	65	-0.026	0.837	0.9	TP53 status	No difference detected
Type5_metaplasia	65	0.0222	0.86	0.9	TP53 status	No difference detected
Type1_identity	65	0.022	0.862	0.9	TP53 status	No difference detected
Type1_core	65	0.016	0.9	0.9	TP53 status	No difference detected
[5] Gene-set coverage (genes present in the expression matrix / genes in the set)
Set	Coverage	Scored by GSVA?	Remarks
Type1_full	21 / 21	○
Type1_identity	12 / 12	○
Type1_identityTF	1 / 1	×	Fewer than 2 genes; not handled by GSVA
Type1_proliferation	8 / 8	○
Type1_core	13 / 13	○
Type5_full	25 / 29	○
Type5_metaplasia	11 / 11	○
Type5_p53	10 / 10	○	Includes MDM2; risk of circularity
Type5_immune	4 / 6	○
Type5_lncRNA	0 / 2	×	Coverage 0; as a result, Type5_noimmune became identical to Type5_core
Type5_core	21 / 21	○
Type5_noimmune	21 / 23	○	Identical set to Type5_core
Type5_p53_noMDM2	9 / 9	○	Main value in the main text
Type5_core_noMDM2	20 / 20	○
Type5_full_noMDM2	24 / 28	○
[6] Stratified analysis restricted to the 48 TP53-mutant lines (to rule out circularity with TP53 status)
Signature	n	ρ	P (exact)	FDR (BH, family = 13)	FDR (BH, family = 12)	Call
Type5_p53_noMDM2	48	-0.241	0.099	0.775	0.715	Same direction (ρ ≤ −0.1) but not significant
Type5_p53	48	-0.2279	0.119	0.775	0.715	Same direction (ρ ≤ −0.1) but not significant
Type5_metaplasia	48	0.1405	0.34	0.996	0.996	No difference detected
Type1_identity	48	0.0852	0.564	0.996	0.996	No difference detected
Type1_proliferation	48	0.0794	0.591	0.996	0.996	No difference detected
Type1_core	48	0.0637	0.666	0.996	0.996	No difference detected
Type5_immune	48	0.0437	0.767	0.996	0.996	No difference detected
Type1_full	48	0.0436	0.768	0.996	0.996	No difference detected
Type5_core	48	-0.0103	0.945	0.996	0.996	No difference detected
Type5_noimmune	48	-0.0103	0.945	0.996	— (identical set)	No difference detected
Type5_full	48	-0.0093	0.95	0.996	0.996	No difference detected
Type5_core_noMDM2	48	0.008	0.957	0.996	0.996	No difference detected
Type5_full_noMDM2	48	0.0008	0.996	0.996	0.996	No difference detected
[6-2] Median-split stratification (within the 48 TP53-mutant lines)
Signature	n (high)	n (low)	Median (high)	Median (low)	P (exact)	P (normal approximation)	Cliff's delta (high − low)
Type5_p53_noMDM2	24	24	4.3499	4.2308	0.48	0.477	-0.1215
Type5_core_noMDM2	24	24	4.3923	4.1951	0.894	0.893	0.0243
Type5_full_noMDM2	24	24	4.3499	4.2328	0.66	0.658	-0.0764
Type5_p53	24	24	4.1688	4.3568	0.165	0.164	-0.2361
[6-3] Variation under leave-one-out (48 runs): the rank method and linear regression move by very different amounts
Metric	Min of the 48 leave-one-out runs	Max of the 48 leave-one-out runs	Value in all 48 lines	Number of the 48 runs with P < 0.05	Max / min
Spearman ρ	-0.2971	-0.1957	-0.241	—	1.52-fold
Spearman P (exact)	0.043	0.187	0.099	2 / 48	4.3-fold
Linear-regression P	0.000723	0.0475	0.0039	48 / 48	66-fold
Most influential line	HCM-SANG-0282-C18	Dropping this single line gives linear-regression P = 0.0475 (still below 0.05)	Dropping the two most sensitive lines (including this one) gives P = 0.241
[7] Sensitivity analysis: GSVA recomputed on the 48 lines only (GSVA scores are relative to the sample set)
Signature	n	ρ	P (exact)	FDR (BH, family = 13)	Call
Type5_p53_noMDM2	48	-0.2806	0.0537	0.564	Same direction (ρ ≤ −0.1) but not significant
Type5_p53	48	-0.2499	0.0868	0.564	Same direction (ρ ≤ −0.1) but not significant
Type5_metaplasia	48	0.1241	0.4	0.87	No difference detected
Type1_core	48	0.0979	0.507	0.87	No difference detected
Type1_identity	48	0.0792	0.591	0.87	No difference detected
Type5_full	48	-0.0783	0.596	0.87	No difference detected
Type5_full_noMDM2	48	-0.0651	0.659	0.87	No difference detected
Type1_proliferation	48	0.0636	0.667	0.87	No difference detected
Type5_core	48	-0.0587	0.691	0.87	No difference detected
Type5_noimmune	48	-0.0587	0.691	0.87	No difference detected
Type5_core_noMDM2	48	-0.0433	0.769	0.87	No difference detected
Type1_full	48	0.0369	0.803	0.87	No difference detected
Type5_immune	48	-0.0195	0.895	0.895	No difference detected
[8] Other strata (low power; reference values, not the published main values)
Stratum	Signature	n	ρ	P (exact)
TP53wt_only	Type5_p53_noMDM2	17	-0.2672	0.299
TP53mut_MDM2GoF_negative	Type5_p53_noMDM2	44	-0.1552	0.313
Note 1) Subjects are the 65 colorectal lines with both nutlin-3 log(IC50) and somatic mutation data (48 TP53-mutant / 17 wild-type). Per-line values are in Supplementary Table S40.
Note 2) The primary analysis of [1] (17 vs 48) selects the exact Wilcoxon rank-sum test because both groups are under 50. In contrast, the TP53_LOF sensitivity analysis has one group of 51, outside the exact test's range, so its value comes from the normal approximation with continuity correction (P = 0.022; primary-output value 0.02203). The implementations differ within the same table, hence th…
Note 3) The blunted difference when splitting by TP53_LOF is interpreted as missense lines (including gain-of-function and dominant-negative) mixing into the non-LOF side.
Note 4) The family size is 13. However, because Type5_lncRNA coverage was 0, Type5_noimmune is identical to Type5_core and their ρ and P coincide exactly, so there are 12 independent tests. Re-adjusting with family = 12 changes no significance call (FDR < 0.05) in either [3] or [4] (measured). Gene-set identifiers Type1_* and Type5_* are the names used in the deposited code for the P1 and P2 sign…
Note 5) Type5_p53 contains the MDM2 gene itself, so its correlation with MDM2-inhibitor sensitivity risks circularity. The manuscript's main values use Type5_p53_noMDM2, which excludes MDM2.
Note 6) In the partial correlations of [4], the same-direction association remains for Type5_p53_noMDM2, but the BH-adjusted FDR is 0.0563 and does not fall below 0.05. This study does not claim that the P2 signature has predictive power independent of TP53 mutation status (manuscript §4.6).
Note 7) MDM2-inhibitor sensitivity is not exclusive to TP53 wild-type; the original study also reports MDM2 dependency in KRAS G12D colorectal organoids (Supplementary Report (Additional file 1), Section R-13).
Note 8) Source: primary data of Herranz-Ors et al. Nature 2026 (Figshare doi:10.6084/m9.figshare.28339340). Analysis code: R38 (R38_A13b_organoid_nutlin3_v2.R). Primary outputs: A13b_nutlin3_by_TP53.csv, A13b_covariate_models.csv, A14b_signature_vs_nutlin3.csv, A14b_partial_correlation.csv.
Note 9) Blocks [6]–[8] are from R39 (R39_A14c_within_TP53mut_v2.R, Supplementary Methods). Before writing anything, R39 reproduces the 7 published values (n, medians, exact Wilcoxon P, Cliff's delta, all-65-line ρ) and writes nothing if any disagree. All 7 matched.
Note 10) Within the 48 TP53-mutant lines alone, the association was not significant: ρ = −0.241, exact P = 0.0990, BH-adjusted FDR = 0.775 — not below the significance level. The direction is preserved (ρ < 0), and the sensitivity analysis recomputing GSVA on the 48 lines alone was in the same direction (ρ = −0.281, P = 0.0537, FDR = 0.564).
Note 11) The rank method and linear regression disagree (Spearman P = 0.099 vs linear regression P = 0.0039). As shown in [6-3], across the 48 leave-one-out runs the linear-regression P moves 66-fold, from 0.00072 to 0.0475 (all 48 remain below 0.05), whereas Spearman's ρ moves only within −0.297 to −0.196. Dropping the two most sensitive lines takes the linear-regression P to 0.241. This table a…
Note 12) With n = 48 and ρ = −0.24, power at the two-sided 5% level is limited; this result does not demonstrate absence of association (manuscript §4.6).
