## Additional files for "TP53 status aligns with morphology and metaplastic programs in colorectal cancer organoids, and MDM2 P2 promoter usage reflects p53 activity": Additional_file_35_Table_S27.xlsx

### Sheet: WNT pathway S27
Supplementary Table S27. WNT/β-catenin pathway genes in the P1 vs P2 divergence
Signed mean linear fold change (positive = higher in P1; negative = higher in P2) aggregated across the 33 paired TAC comparisons (source: Supplementary Table S4/S16). Sign consistency (%) = fraction of the 33 comparisons agreeing in sign; for multi-probe genes the representative probe (largest |FC|) is shown. DEG = |linear FC| ≥ 2 and ≥ 70% sign consistency. Genes are grouped by WNT-pathway role…
WNT functional module	Gene symbol	Gene name	Higher in	Mean linear FC	Sign consistency (%)	DEG	Note
Crypt stem-cell WNT targets	LGR5	leucine-rich repeat containing GPCR 5	P1	12.74	82	Yes	CBC stem cell marker / WNT target
Crypt stem-cell WNT targets	OLFM4	olfactomedin 4	P1	1252.08	73	Yes	Intestinal stem cell marker
Crypt stem-cell WNT targets	EPHB2	EPH receptor B2	P1	2.4	85	Yes	WNT target / crypt positioning
Crypt stem-cell WNT targets	CD44	CD44 molecule	P1	1.69	70	No	WNT target / stemness
Crypt stem-cell WNT targets	ASCL2	achaete-scute family bHLH TF 2	P1	0.95	73	No	WNT-dependent stem cell master TF (below threshold)
Crypt stem-cell WNT targets	SOX9	SRY-box transcription factor 9	P1	0.36	61	No	WNT target (weak direction)
Canonical WNT activation / neg-feedback targets	AXIN2	axin 2	P2	-2.53	88	Yes	Standard readout of canonical WNT activity
Canonical WNT activation / neg-feedback targets	NKD1	naked cuticle homolog 1	P2	-30.69	91	Yes	WNT negative-feedback target
Canonical WNT activation / neg-feedback targets	NKD2	naked cuticle homolog 2	P2	-1.46	91	No	WNT negative-feedback target
Canonical WNT activation / neg-feedback targets	APCDD1	APC down-regulated 1	P2	-1.26	79	No	WNT negative-feedback target
Canonical WNT activation / neg-feedback targets	TNFRSF19	TNFRSF19 (TROY)	P2	-13.96	97	Yes	WNT target (Supplementary Note Section 5.1)
Canonical WNT activation / neg-feedback targets	NOTUM	notum palmitoleoyl-protein carboxylesterase	P2	-0.73	67	No	WNT negative-feedback target
Canonical WNT activation / neg-feedback targets	DKK4	dickkopf WNT inhibitor 4	P2	-11.9	55	No	WNT target (low consistency)
Canonical WNT activation / neg-feedback targets	BMP4	bone morphogenetic protein 4	P2	-6.53	97	Yes	WNT/BMP crosstalk target
Canonical WNT activation / neg-feedback targets	LGR6	leucine-rich repeat containing GPCR 6	P2	-0.99	88	No	RSPO receptor / WNT enhancer
WNT core components / effectors	CTNNB1	catenin beta 1 (β-catenin)	P2	-2.01	94	Yes	IPA-inferred activity also P2 (median z=−2.04)
WNT core components / effectors	TCF7L2	transcription factor 7-like 2 (TCF4)	P2	-3.04	94	Yes	Principal transcription factor of canonical WNT
WNT core components / effectors	TCF7	transcription factor 7	P2	-0.78	61	No
WNT core components / effectors	LEF1	lymphoid enhancer binding factor 1	P1	0.26	61	No
WNT core components / effectors	APC	APC regulator of WNT (adenomatous polyposis coli)	P2	-1.92	85	No	Expressed but below the 2-fold threshold; leans P2
WNT core components / effectors	APC2	APC regulator of WNT 2	P2	-0.6	76	No
Ligand-dependent WNT regulators	RNF43	ring finger protein 43	P2	-0.06	55	No	Mutation-driven (expression flat)
Ligand-dependent WNT regulators	ZNRF3	zinc and ring finger 3	P1	0.45	61	No	Mutation-driven (expression flat)
Ligand-dependent WNT regulators	RSPO2	R-spondin 2	P2	-0.25	61	No	Fusion-driven (expression flat)
Ligand-dependent WNT regulators	RSPO3	R-spondin 3	P2	-0.51	73	No	Fusion-driven (expression flat)
Proliferation target	MYC	MYC proto-oncogene	P1	0.49	52	No	mRNA flat; IPA activity strong in P1 (z=+5.76)
Proliferation target	CCND1	cyclin D1	P2	-0.98	64	No
