## Additional files for "TP53 status aligns with morphology and metaplastic programs in colorectal cancer organoids, and MDM2 P2 promoter usage reflects p53 activity": Additional_file_39_Table_S9.xlsx

### Sheet: S9_IPA_toxicity_functions
Supplementary Table S9. IPA Toxicity Function analysis (33 paired comparisons)
IPA comparison analysis across 33 paired P2- vs P1-dominant comparisons (Analysis IDs 49–109). Assigned subtype = sign of the majority of Activation z-scores (positive → P1; negative → P2). Sign consistency (%) = fraction of analyses with data sharing the majority sign. Median/Mean z-score over analyses with data. Front-/Back-half ranks = occurrence-frequency ranks within analyses 1–17 and 18–33.…
Tox Function	Assigned subtype	Sign consistency (%)	Median z-score	Mean z-score	N analyses (of 33)	Front-half rank (1–17)	Back-half rank (18–33)	Predicted activation state	# Molecules	Molecules	Analysis 49	Analysis 50	Analysis 51	Analysis 52	Analysis 53	Analysis 54	Analysis 59	Analysis 63	Analysis 67	Analysis 68	Analysis 69	Analysis 70	Analysis 76	Analysis 85	Analysis 90	Analysis 91	Analysis 92	Analysis 93	Analysis 94	Analysis 96	Analysis 97	Analysis 98	Analysis 99	Analysis 100	Analysis 101	Analysis 102	Analysis 103	Analysis 104	Analysis 105	Analysis 106	Analysis 107	Analysis 108	Analysis 109
Nephritis	P1	91	2.47	2.24	33	1	1	Increased	215	ABAT,ABCA1,ACE2,ACTN4,ADAMTS6,ADD2,ADORA1,AGT,ALDH5A1,ALOX5,AMBP,ANP32E,AOAH,APOL1,APRT,ARRB2,ATP6AP2,B4GALT1,BANK1,BCL2,BCL2L11,BCL2L15,C3,C5,CACNA1D,CCL2,CD151,CD22,CD24,CD40,CDK2,CDKN1A,CEBPB,CFB,CFH,CGAS,CHP1,CHRM3,CHUK,CLPTM1,CLU,COL4A1,COL4A4,CSF1,CTNS,CTSL,CXCL16,CXCL8,CYP2B6,DHFR,DHODH,DKK1,DSTN,DUSP5,E2F2,EGFR,EPAS1,EPSTI1,ESYT2,FAS,FGG,FKBP1A,FN1,FOXO3,FUT8,FYN,GADD45A,GADD45B,GLIS2,GP1…	4.11	2.59	2.48	2.14	3.17	3.21	1.65	-2.35	1.81	3	2.47	2.61	2.33	1.66	2.21	2.47	2.88	2.67	2.87	0.9	1.76	-0.13	2	2.13	1.34	-0.29	3.26	2.47	3.19	3.56	2.68	3.35	3.55
Increased activation of alkaline phosphatase	P2	94	-2.16	-1.8	33	2	4	Decreased	43	ACVR1,ACVRL1,ANXA6,BMP2,BMP4,BMP7,BMPR1A,CCN2,DLL1,DLX5,DNMT3A,EGF,GALNT3,HES1,IFT88,IGF1,IGF2,IL1B,JAG1,KLF10,LDLR,MAPK3,MEF2C,MEN1,MGAT5,MSX2,NOS3,NOTCH1,PLAUR,PTGER4,RB1,RUNX2,SDC3,SIRT1,SMAD3,SMAD7,TGFB1,TGFB3,TNF,TNFRSF19,TP53,TSC22D3,WDR5	-2.99	-2.68	-3.26	-0.4	-2.4	-2.84	-1.96	1.31	-1.17	-2.82	-1.91	-2.19	-0.3	-0.65	-1.95	-2.64	-2.36	-2.38	-2.74	-1.94	-1.08	-2.16	-2.28	-2.48	-0.76	0.71	-1.24	-2.41	-1.92	-0.2	-3.74	-1.33	-2.31
Increased Levels of Alkaline Phosphatase	P2	94	-2.12	-1.79	33	3	2	Decreased	24	ACVRL1,ANXA6,ATF3,BMP2,BMP4,BMP7,HES1,HOMER1,IGF2,IL1B,JAG1,KLF10,LDLR,MAP3K1,MAPK3,MGAT5,MSX2,PLAUR,SMAD3,TGFBR1,TNFRSF19,TP53,USP1,VEGFA	-3.03	-2.73	-3.05	-0.38	-2.59	-2.88	-1.36	1.54	-0.82	-2.45	-1.55	-1.82	-0.02	-0.91	-1.93	-2.82	-2.53	-2.46	-2.74	-2.14	-1.33	-2.12	-2.33	-2.25	-0.97	0.83	-1.49	-2.35	-2	-0.45	-3.88	-1.52	-2.4
Increased Levels of Alkaline Phosphatase	P2	94	-2.12	-1.79	33	3	2	Decreased	21	ACVRL1,ANXA6,BMP2,BMP4,BMP7,HES1,HOMER1,IGF2,IL1B,JAG1,KLF10,LDLR,MAP3K1,MAPK3,MGAT5,MSX2,PLAUR,SMAD3,TGFBR1,TNFRSF19,TP53	-3.03	-2.73	-3.05	-0.38	-2.59	-2.88	-1.36	1.54	-0.82	-2.45	-1.55	-1.82	-0.02	-0.91	-1.93	-2.82	-2.53	-2.46	-2.74	-2.14	-1.33	-2.12	-2.33	-2.25	-0.97	0.83	-1.49	-2.35	-2	-0.45	-3.88	-1.52	-2.4
Increased Levels of Alkaline Phosphatase	P2	94	-2.12	-1.79	33	3	2	Decreased	1	VEGFA	-3.03	-2.73	-3.05	-0.38	-2.59	-2.88	-1.36	1.54	-0.82	-2.45	-1.55	-1.82	-0.02	-0.91	-1.93	-2.82	-2.53	-2.46	-2.74	-2.14	-1.33	-2.12	-2.33	-2.25	-0.97	0.83	-1.49	-2.35	-2	-0.45	-3.88	-1.52	-2.4
Increased Levels of Alkaline Phosphatase	P2	94	-2.12	-1.79	33	3	2	Decreased	1	ATF3	-3.03	-2.73	-3.05	-0.38	-2.59	-2.88	-1.36	1.54	-0.82	-2.45	-1.55	-1.82	-0.02	-0.91	-1.93	-2.82	-2.53	-2.46	-2.74	-2.14	-1.33	-2.12	-2.33	-2.25	-0.97	0.83	-1.49	-2.35	-2	-0.45	-3.88	-1.52	-2.4
Apoptosis of kidney cell lines	P2	94	-1.86	-1.7	33	4	7	Decreased	147	AATF,AGT,AIFM3,API5,BAK1,BAX,BCL2,BCL2L1,BCL6,BECN1,BID,BIRC5,BLID,BOK,BRAF,BRCA1,CABLES1,CALB1,CASP10,CASP3,CAT,CCHCR1,CCNB1,CD44,CDKN1A,CDON,CENPF,CITED2,CYCS,DAP3,DAPK2,DAXX,DCC,DPM3,DUSP4,DUX4,E2F6,EGF,EIF2AK2,F3,F7,FADD,FAS,FASLG,FGFR4,FOS,FTO,GAS7,GJB2,GLS,GNA12,GNAL,GNG2,GPX3,GRIN2B,GRK2,GSN,HAVCR1,HIPK2,HSPA1A,HTT,IAPP,IER3,IGFBP3,IL17RD,IRF1,ITCH,ITGAV,JAK2,let-7 (includes others),LRP5,L…	-2.93	-2.28	-1.06	-1.7	-2.31	-2.75	0.63	0.04	-0.24	-1.86	-1.71	-1.29	-1.4	-1.45	-3.02	-3.48	-2.64	-3.35	-2.27	-0.43	-0.83	-0.19	-2	-0.59	-0.54	-0.68	-2.49	-2.89	-2.6	-1.99	-1.96	-1.72	-2.24
Glomerulonephritis	P1	97	1.47	1.44	33	5	10	Increased	174	ACCS,ACTN4,ADAMTS6,ADORA1,AGT,AGTR1,ALDH5A1,ALOX5,AOAH,APOL1,ARCN1,ARID3B,ASAP1,ASNS,B4GALT1,BAK1,BANK1,BAX,BCL2L11,BCL2L15,BSG,BTNL2,C2,C4B,C5,CACNA1D,CAMLG,CAVIN1,CD40,CDKN1A,CEBPB,CFB,CFH,CHRM3,CHUK,CLU,COL4A4,COL4A5,CTSL,CXCL16,CYP2B6,DDIT3,DSTN,DUSP5,E2F2,ECHDC3,EGFR,EPSTI1,F2RL1,FARS2,FAS,FKBP1A,FN1,GADD45A,GADD45B,GLIS2,GP1BA,GSTK1,GSTM1,HAVCR1,HBEGF,HCG27,HERC5,HLA-B,HLA-DPB2,HLA-DQA1,HPR…	3.62	2.49	0.87	1.94	1.76	2.38	0.41	-2.94	0.85	1.81	1.39	1.47	0.21	1.82	1.37	1.3	1.45	1.48	1.68	0.79	0.69	0.22	1.82	0.9	1.32	0.47	2.93	1.32	1.78	2.68	2.21	2.28	2.77
Hyperplasia of kidney cells	P1	93	2	1.62	27	6	28	Increased	11	BSG,CD151,CD2AP,CDKN1A,CLU,GADD45A,LGMN,MARK2,PJA2,TRAF3IP2,WT1	2.21	1.98	2.61		2.21	1.62	0.77	-1.83		2.61	1.53	1.76	2.36		2.2	2	2	2.2	2.75		1	1.45	2.18	1.18	0.22	-0.65		1.21	0.96		2	2	3.12
Hyperplasia of mesangial cells	P1	94	1.74	1.45	31	7	21	Increased	10	BSG,CD151,CD2AP,CDKN1A,CLU,GADD45A,MARK2,PJA2,TRAF3IP2,WT1	1.98		2.42	0.15	1.98	1.31	1.11	-1.55	1.97	2.43	1.23	1.46	2.14	1.51	1.96	1.74	1.74	1.96	2.56	0.28	0.56	1.07	1.94	0.81		-0.56	2.62	0.86	0.57	2.21	1.74	1.74	2.97
Cell death of kidney cell lines	P2	88	-1.34	-1.2	33	8	40	Decreased	204	AATF,ABCG2,AKAP11,APOBEC3B,APOL1,ATF6,ATP13A2,ATP6AP2,ATXN3,BAG4,BAX,BCL10,BCL2A1,BCL2L1,BCL2L14,BCL6,BCYRN1,BECN1,BIRC3,BIRC5,BNIP3,BNIP3L,BRCA1,BRCA2,CABLES1,CALB1,CASP10,CASP2,CASP7,CASP8,CAT,CCHCR1,CCNB1,CD44,CDKN1A,CDON,CENPF,CHMP5,CIDEC,CNNM4,COX11,CTNNB1,CUL4B,CYCS,DAP3,DLST,DPP4,DUSP4,E2F6,EGF,EIF2AK2,EMP1,EMP3,EPHB2,EZH2,EZR,F2,F3,FADD,FAS,FDFT1,FGFR4,FOS,FOXO1,FOXO3,FYN,GLS,GMFB,GNAL,GN…	-2.75	-2.75	-0.92	-1.36	-1.61	-2.42	1.82	-0.07	0.53	-0.83	-0.75	-0.6	-1.02	-1.81	-2.05	-2.55	-2.15	-2.33	-1.77	-0.29	-0.72	0.06	-1.8	0.27	-0.76	-0.66	-1.34	-1.84	-1.44	-1.9	-1.1	-0.94	-1.87
Growth of hepatocellular carcinoma	P1	100	1.6	1.67	33	10	3	Increased	24	AKR1B10,CCND1,CENPA,CNTF,EHD2,EZH2,GPC3,HMGCR,KEAP1,LIF,MET,mir-221 (includes others),MYC,NCAPG,NRAS,PGRMC1,PIK3CA,PROX1,RBPJ,RRM2,SCARB2,TNFSF10,TP53,TPX2	2.6	1.57	2	1.98	1.47	1.34	1.26	0.76	0.7	1.17	2.59	0.98	0.21	1.34	1.25	1.93	2.08	2.72	1.81	0.34	2.41	2.92	1.6	1.19	3.2	2.6	0.56	2.21	2.1	2.55	0.71	1.77	1.31
Damage of cardiac muscle	P1	82	1.49	1.2	17	11		Increased	12	AGT,C5,GDF15,HADHA,LAMA4,LTK,mir-21 (includes others),PDCD4,PPARA,PPP1R13L,SERPINE1,TNF	1.49	1.24	1.5	1.94	2.33	1.73	0.98	-1.31	0.24	1.89	0.78	-0.06	-0.29	1.41	2.12	2.13	2.33
Increased localization of AST	P2	97	-1.41	-1.42	33	12	17	Decreased	14	CCL24,FAS,FASLG,JAK2,LPCAT3,LTB,MAP3K8,NINJ1,NR1H3,PTPN1,SIRT4,STING1,TLR4,TNF	-2.16	-1.41	-2.4	0.16	-2.03	-0.62	-1.53	-0.07	-1.11	-1.17	-0.78	-1.77	-0.94	-1.23	-1.72	-1.79	-2.88	-2.53	-2.13	-0.35	-1.02	-1.66	-1.35	-2.34	-1.72	-0.97	-1.94	-1.41	-1.41	-0.55	-1.72	-1.02	-1.35
Interstitial fibrosis of left ventricle	P1	91	1.55	1.38	33	13	11	Increased	10	CARD6,CTSA,GAS6,GPX1,IL1B,LCN2,MME,NR3C2,NRG4,STK4	1.94	2.21	1.98	1.98	1.99	2.62	0.44	-0.48	0.81	0.73	0.39	0.1	1.31	0.42	2.38	1.55	1.99	2.18	1.19	1.78	0.05	-0.7	1.46	2.74	-0.31	0.22	3.13	1.55	2.18	0.66	2.62	1.78	2.74
Increased Levels of ALT	P2	94	-1.45	-1.45	33	14	8	Decreased	2	IL1B,PRKCD	-1.79	-0.29	-2.72	0.41	-1.73	-1.44	-0.5	-0.93	-0.09	-0.75	0.33	-1.15	-1.71	-1.47	-2.58	-2.27	-3.07	-2.78	-1.97	-1.51	-1.18	-2.27	-1.36	-1.53	-1.41	-2.75	-2.45	-1.74	-1.24	-0.76	-1.45	-0.3	-1.39
Increased Levels of ALT	P2	94	-1.45	-1.45	33	14	8	Decreased	9	C3,CISD1,IL17RA,IL1B,JAK2,NINJ1,NR1H3,PRKCD,TLR4	-1.79	-0.29	-2.72	0.41	-1.73	-1.44	-0.5	-0.93	-0.09	-0.75	0.33	-1.15	-1.71	-1.47	-2.58	-2.27	-3.07	-2.78	-1.97	-1.51	-1.18	-2.27	-1.36	-1.53	-1.41	-2.75	-2.45	-1.74	-1.24	-0.76	-1.45	-0.3	-1.39
Increased Levels of ALT	P2	94	-1.45	-1.45	33	14	8	Decreased	1	C3	-1.79	-0.29	-2.72	0.41	-1.73	-1.44	-0.5	-0.93	-0.09	-0.75	0.33	-1.15	-1.71	-1.47	-2.58	-2.27	-3.07	-2.78	-1.97	-1.51	-1.18	-2.27	-1.36	-1.53	-1.41	-2.75	-2.45	-1.74	-1.24	-0.76	-1.45	-0.3	-1.39
Increased Levels of ALT	P2	94	-1.45	-1.45	33	14	8	Decreased	6	CISD1,IL17RA,JAK2,NINJ1,NR1H3,TLR4	-1.79	-0.29	-2.72	0.41	-1.73	-1.44	-0.5	-0.93	-0.09	-0.75	0.33	-1.15	-1.71	-1.47	-2.58	-2.27	-3.07	-2.78	-1.97	-1.51	-1.18	-2.27	-1.36	-1.53	-1.41	-2.75	-2.45	-1.74	-1.24	-0.76	-1.45	-0.3	-1.39
Hydronephrosis	P1	82	1.21	1.07	33	15	33	Increased	37	AGA,AGT,AHR,ALCAM,APRT,BMP4,CCL2,CHRM3,CLDN4,CLU,CXCL8,FSTL1,GPC3,HOXA13,IGF1R,ITGA9,ITGB1,ITGB4,LAMC1,LGMN,LMOD1,MMP7,NFAT5,PJA2,PLAUR,PSAP,RARB,RARG,REN,SCARB2,SESTD1,SMO,TBX18,TGFB2,TIMP3,TNFRSF11B,VAMP8	1.26	1.08	1.21	-0.88	2	0.94	0.77	0.28	0.65	2.19	1.76	2.46	2.24	-0.05	1.09	2.29	1.64	1.68	1.81	-0.69	1.17	0.35	1.5	-0.84	-0.35	-1.11	1.03	1.8	2.01	1.96	1.6	1.5	1.01
Cell death of kidney cells	P2	88	-0.99	-1.1	33	16	42	Decreased	227	AATF,ABCG2,ACE2,AKAP11,ALDH3B1,APOBEC3B,APOL1,AQP11,ATF3,ATF6,ATP13A2,ATP6AP2,BAG4,BAX,BCAP31,BCL10,BCL2L1,BCL2L14,BCL6,BECN1,BIRC3,BIRC5,BNIP3,BNIP3L,BRCA1,BRCA2,C5,CALB1,CASP10,CASP7,CASP8,CAT,CCHCR1,CCNB1,CCNI,CD2AP,CD44,CDK2,CDKN1A,CDKN1B,CDON,CEBPB,CENPF,CHMP5,CNNM4,COX11,CTNNB1,CUL4B,CYBB,CYCS,CYP24A1,DAP3,DPP4,DUSP1,DUSP4,E2F6,EGF,EIF2AK2,EMP1,EMP2,EMP3,EPHB2,ETV5,EZH2,EZR,FAS,FDFT1,FGFR4,…	-2.73	-2.58	-0.68	-0.66	-1.57	-1.86	1.35	-0.48	-0.16	-0.74	-0.65	-0.95	-0.99	-1.76	-1.41	-2.09	-1.55	-2.31	-1.86	0.01	-0.97	0.31	-1.56	0.71	-0.95	-0.8	-1.63	-1.69	-1.11	-1.86	-0.77	-0.43	-2
Damage of heart	P1	94	1.41	1.31	33	17	12	Increased	27	AGT,ALDH2,ANXA1,BECN1,C5,CBR1,CHGA,GDF15,HADHA,HMOX1,IL1A,LAMA4,LTK,MAP2K6,mir-21 (includes others),PDCD4,PIM1,PLAU,PPARA,PPP1R13L,PRKAA2,SERPINE1,SGPL1,SLC9A1,STAT3,STING1,TNF	2.27	1.3	1.54	1.18	2.63	1.66	0.95	-1.46	0.12	0.82	1.53	0.13	-0.32	1.55	1.9	1.3	1.41	1.35	1.44	0.31	0.96	1.12	1.97	2.41	1.88	0.82	1.43	3.09	2.19	1.36	1.81	1.53	1.2
Increased Levels of Red Blood Cells	P2	85	-1.32	-1.02	33	18	36	Decreased	29	ARID4A,B4GALT1,BMP4,BNIP3L,CDK2,CDK4,E2F4,EPAS1,EZH2,FGFRL1,FOXO3,GGCT,HMOX1,INPP5D,JAK2,LGMN,MDM2,MDM4,PPP1R15B,PROM2,PUF60,RAPGEF2,SALL4,SLC11A2,SOD1,TERC,TGFBR1,TGM2,TP53	-1.92	-1.9	-1.68	-0.41	-1.94	-1.55	-0.86	-0.66	1.77	0.27	-0.68	0.89	0.77	-1.36	-2.07	-1.75	-1.52	-2.08	-1.42	-2.15	-0.25	-1.32	-1.55	-1.67	0.54	-0.24	-1.2	-0.5	-1.24	-0.75	-1.1	-2.73	-1.44
Increased Levels of Red Blood Cells	P2	85	-1.32	-1.02	33	18	36	Decreased	2	ARID4A,EPAS1	-1.92	-1.9	-1.68	-0.41	-1.94	-1.55	-0.86	-0.66	1.77	0.27	-0.68	0.89	0.77	-1.36	-2.07	-1.75	-1.52	-2.08	-1.42	-2.15	-0.25	-1.32	-1.55	-1.67	0.54	-0.24	-1.2	-0.5	-1.24	-0.75	-1.1	-2.73	-1.44
Quantity of hepatocytes	P1	88	0.84	0.9	33	19	189	Increased	22	AKT1,APC,ATF4,BIRC6,CBS,CEBPA,CEBPB,CIT,CTNNB1,FOXM1,HMGB1,IQGAP2,MAP2K4,MDK,NCOA6,P2RY2,PROS1,RB1CC1,STAT5B,TAFAZZIN,TP53,TRPV4	2.16	1.71	1.91	2.22	0.74	1.98	0.12	-0.3	1.57	1.33	2.02	2.15	0.04	0.55	0.87	1.11	1.11	0.33	0.86	-0.18	0.74	0.27	0.54	1.39	-0.34	0.52	1.09	0.55	0.84	-0.1	0.33	0.69	0.86
Left ventricular fibrosis	P1	94	1.39	1.32	33	20	16	Increased	17	ADRA2C,ADRB2,AGT,CARD6,CYBB,EIF2AK4,ELAVL1,GAS6,GSK3B,HEXIM1,IL1B,LCN2,MME,NRG4,PRDX3,RHOA,VAV2	1.83	2.78	2.4	2.22	0.76	3.09	0.62	0.2	1	0.17	0.4	0.04	0.62	0.67	2.02	1.27	1.58	1.95	1.39	2.02	0.39	-0.33	1.55	2.51	-0.46	0.17	2.9	1.33	1.78	0.28	2.13	1.4	2.9
Increased release of LDH	P2	87	-1.5	-1.31	30	22	6	Decreased	13	EDN1,EDNRA,EGLN1,GSDMD,HMOX1,IL1A,IL1B,KLF4,KLK6,RNF216,SLC9A1,TNF,XDH	-1.66				-1.49	-1.41	1.99	-0.98	0.94	-0.54	1.33	0.74	-1.73	-0.92	-2.54	-2.39	-2.59	-2.9	-2.37	-0.78	-2.35	-1.53	-1.82	-1.32	-1.14	-0.83	-1.7	-2.72	-2.17	-1.13	-2.35	-1.37	-1.51
Inflammation of heart	P1	73	0.81	0.59	33	23	74	Increased	28	ACE2,AGT,AHR,B2M,BCL6,CAV1,CGAS,CLU,DSG2,FBXO32,HMGB1,IL2,let-7 (includes others),LGALS3,MAP3K1,MAP3K5,NEU1,NFKB1,PPARA,SERPINE1,SMAD7,TGFA,TGFB1,THBS2,TLR3,TNF,TRAF3,WRN	2.33	1.56	1.35	-0.29	0.76	-0.19	2.83	-0.37	1.89	2.06	3	0.81	1.18	0.02	-0.33	0.85	1.27	1.04	0.16	0.26	-0.1	-1.27	0.08	1.06	-2.31	-2.25	0.08	-1.03	0.22	1.63	0.85	1.35	0.86
Increased Levels of AST	P2	97	-1.44	-1.29	33	26	22	Decreased	10	ATF3,FAS,JAK2,MAP3K8,NINJ1,NR1H3,PRKDC,PTPN1,RIPK3,TLR4	-1.97	-1.23	-1.72	0.14	-2.14	-0.55	-1.14	-0.15	-0.16	-0.95	-0.38	-1.47	-0.39	-1.44	-1.85	-1.93	-2.87	-2.54	-2.33	-0.39	-0.89	-1.62	-1.26	-1.65	-1.14	-1.66	-1.85	-1.78	-1.51	-0.77	-1.65	-0.25	-1.05
Increased Levels of AST	P2	97	-1.44	-1.29	33	26	22	Decreased	8	ATF3,FAS,JAK2,MAP3K8,NINJ1,NR1H3,PTPN1,TLR4	-1.97	-1.23	-1.72	0.14	-2.14	-0.55	-1.14	-0.15	-0.16	-0.95	-0.38	-1.47	-0.39	-1.44	-1.85	-1.93	-2.87	-2.54	-2.33	-0.39	-0.89	-1.62	-1.26	-1.65	-1.14	-1.66	-1.85	-1.78	-1.51	-0.77	-1.65	-0.25	-1.05
Increased Levels of AST	P2	97	-1.44	-1.29	33	26	22	Decreased	1	PRKDC	-1.97	-1.23	-1.72	0.14	-2.14	-0.55	-1.14	-0.15	-0.16	-0.95	-0.38	-1.47	-0.39	-1.44	-1.85	-1.93	-2.87	-2.54	-2.33	-0.39	-0.89	-1.62	-1.26	-1.65	-1.14	-1.66	-1.85	-1.78	-1.51	-0.77	-1.65	-0.25	-1.05
Increased Levels of AST	P2	97	-1.44	-1.29	33	26	22	Decreased	1	RIPK3	-1.97	-1.23	-1.72	0.14	-2.14	-0.55	-1.14	-0.15	-0.16	-0.95	-0.38	-1.47	-0.39	-1.44	-1.85	-1.93	-2.87	-2.54	-2.33	-0.39	-0.89	-1.62	-1.26	-1.65	-1.14	-1.66	-1.85	-1.78	-1.51	-0.77	-1.65	-0.25	-1.05
Familial congenital heart disease	P1	73	1.15	0.78	33	27	60	Increased	64	ACTC1,ACVR1B,ADAM17,ADRA2C,BMP2,BRCA1,CALM1,CCL20,CCNE1,CDK13,DGCR8,DHRS3,DICER1,DSP,DVL2,ECE1,EDNRA,F2,FAS,FBLN1,FLNA,FMO5,FOXP1,FURIN,HAAO,HSPG2,ID2,KAT6B,KCNQ1,KLF12,MCM10,mir-649,MRTFB,NADSYN1,NEBL,NF1,NRP1,PBX2,PCSK6,PITX2,PLD1,PLXND1,PRKACB,PSEN1,RARA,RARG,RDH10,RERE,RYR2,SCN5A,SINHCAF,SLC2A10,SLC6A4,SMAD2,SMAD7,SOX4,STK4,TBX20,TEAD2,TGFBR3,TMEM94,TPM1,TTN,VEGFA	2.18	1.39	1.39	1.37	1.01	1.15	-1.15	0.4	-1.59	-0.12	1.28	-0.55	1.71	0.39	0.76	2.17	1.7	1.88	1.57	-0.62	-0.26	-0.27	1.12	-0.22	1.2	-0.5	1.85	1.62	1.53	0.15	0.11	1.34	1.74
Fibrosis of myocardium	P1	88	1.2	0.97	33	28	31	Increased	14	AGT,DAG1,DES,FLT1,GNAS,ITGB1,KRT18,mir-29 (includes others),PLAU,PPARA,SERPINE1,TIMP1,TNF,VDR	1.91	1.67	1.15	1.12	1.51	1.71	1.17	-1.88	1.12	0.24	-0.24	0.12	-1.04	0.97	1.96	0.91	1.23	1.74	1.2	1.35	0.9	1.71	0.88	1.75	-1.09	0.58	1.34	1.47	1.81	1.2	1.43	0.62	1.55
Proliferation of mesangial cells	P2	73	-0.74	-0.61	33	29	192	Decreased	26	AKR1B1,C5,CCR7,DCN,EDN1,EGF,ELMO1,GAS6,HMGA2,HSPG2,IGF1,IGF2,IL1B,ITGA1,KCNQ1OT1,KNG1,PDGFB,PLAUR,PTHLH,PTPN11,SHC1,SPARC,STAT3,TGFB1,TLR4,TNF	-1.64	-1.29	-1.06	-0.74	-0.45	-1.15	0.39	-2.23	1.13	0.15	1.05	1.42	-2.01	-0.87	-1.12	-1.3	-1.93	-1.54	-0.73	-0.28	-0.98	-0.02	-1.19	-1.37	-0.79	-1.38	0.22	0.1	0.04	-0.51	-0.23	-0.02	0.16
Conotruncal heart malformations	P1	70	1.1	0.75	33	31	54	Increased	42	ACVR2A,ACVR2B,CCNE1,CCNE2,DHRS3,DICER1,DVL2,ECE1,EDN1,EDNRA,ETS1,FLNA,FOXP1,GPC3,GSKIP,HOXA3,HSPG2,INPP4B,JMJD6,JUN,KAT6A,LTBP1,MED13L,MRTFB,NEBL,NF1,NRP1,PBX2,PCSK6,PLXND1,PSEN1,RARG,RDH10,SINHCAF,SMAD7,SOX4,TEAD2,TGFBR3,TMEM104,TP53,TULP4,ZFPM2	1.69	1.12	1.1	1.37	0.79	1.38	-1.58	0.47	-1.59	-0.57	0.8	-0.55	1.49	0.39	0.76	2.17	1.7	2.07	1.36	-0.4	-0.43	-0.27	1.3	-0.05	1.67	-0.09	2.21	1.62	1.33	-0.03	0.47	1.34	1.74
Hypertrophy of mesangial cells	P1	81	0.93	0.87	31	32	78	Increased	12	AGT,CAT,DEPTOR,EDN1,FOXO1,HDAC1,NFATC3,PARK7,PDPK1,SMAD7,SRC,TGFB1	2.16		1.09		0.91	0.66	2.19	-1.64	1.04	1.25	2.16	2.35	-0.78	1.39	1	0.17	-0.35	-0.35	-0.05	0.93	1.41	1.84	0.74	0.86	0.9	1.09	-0.08	1.01	0.39	0.87	0.93	1.36	1.56
Size of hepatocellular carcinoma	P2	91	-1.49	-1.35	32	34	9	Decreased	14	FAS,FBXL6,IQGAP1,IQGAP2,JUN,KRAS,LDHA,NOS2,PTEN,PTPN2,STING1,SULF2,TGFA,TGFBR2	-1.66		-1.94	-1.07	-1.41	-0.95	0.02	0.56	-0.63	-1.29	-0.83	-0.57	0.02	-2.4	-1.76	-1.83	-1.83	-1.62	-2.6	-1.41	-1.17	-0.91	-2.16	-1.91	-1.66	-0.56	-1.11	-2.17	-2.17	-1.93	-1.76	-1.56	-0.97
Nephromegaly	P1	91	0.98	0.93	33	39	37	Increased	28	ACSS2,AGT,AMER1,BCL2,BSCL2,CAT,CD2AP,CEBPB,DEPTOR,E2F2,EDN1,EHD3,FADS2,FAH,FOXO1,GDNF,HDAC1,LYN,NFATC3,PARK7,PDPK1,RCBTB1,REN,SMAD7,SRC,TGFB1,TIMP3,VEGFA	2.17	1.23	2.27	1.32	0.79	1.94	1.63	-1.94	0.22	0.53	0.07	0.68	-1.05	0.58	-0.64	0.56	0.49	0.31	0.98	1.04	1.09	1.43	1.81	1.55	0.68	0.9	1.71	0.58	1.56	0.84	1.68	1.24	2.41
Hypertrophy of renal glomerulus	P1	91	1.05	0.88	33	41	45	Increased	19	AGT,DEPTOR,E2F2,EDN1,EHD4,FOXO1,GDNF,GJA1,HDAC1,LEPR,LYN,MAPK1,MAPK8,PARK7,PTGS2,REN,SMAD7,SRC,VEGFA	2.53	1.54	1.71	1.32	0.86	1.73	1.71	-2.19	0.09	0.79	0.24	0.74	-1.2	0.62	0.14	0.36	0.19	-0.28	0.52	1.05	1.17	1.25	1.64	1.13	0.83	0.77	1.53	0.67	1.35	1.19	1.58	1.32	2.13
Congestive heart failure	P2	82	-1.02	-0.83	17	42		Decreased	61	ACE2,ADM,ADRA2C,ASIC1,ATP1A1,BMP1,CA12,CA13,CA2,CA6,CA9,CACNA1C,CACNA1D,CACNA2D1,CDK2,CDK4,DDC,DPP4,E2F3,EGLN1,FKBP1A,GSS,GUCY1A2,HPGD,MAP3K1,MME,MYH10,NOS2,NR3C2,PDE10A,PDE3A,PDE3B,PDE4A,PDE4C,PDE5A,PDE7A,PDE8A,PDE9A,PDGFB,PNPLA2,PPARG,PPARGC1B,PTGER4,RB1CC1,REN,SCNN1A,SCNN1B,SCNN1G,SLC12A2,SLC12A4,SLC2A1,SLC6A4,SLC9A1,TERC,THRA,TIMP3,TNF,TNNC1,XDH,XIAP,ZFPM2	-1.85	-1.19	-0.2	-2.16	-1.34	-1.37	0.48	1.09	-1.02	-0.74	-1.55	-0.38	0.08	-1.09	-1.33	-0.54	-0.96
Cell viability of heart cells	P2	87	-0.84	-0.77	30	44	143	Decreased	23	ADIPOR1,AGT,APOD,CALR,CASP3,CDKN1B,CTF1,CXCR4,FBXO32,FTX,GSK3B,HSPB6,HSPD1,IQGAP1,LRP1,mir-21 (includes others),mir-451 (includes others),MYC,NEU1,PARP1,POU5F1,PTEN,RHOA	-1.54	-0.31	-0.76	-0.4	-1.46	-2	-2.35	1		-1.16	-1.27	-1.49	1.12	0	-0.68	-1.01	-0.76	-1.07	-0.53	-0.68		-0.38	-1.11	-1.53	0.61	-1.09		-0.54	-1.02	-0.47	-0.92	-0.31	-1.08
Failure of heart	P2	79	-0.3	-0.42	33	45	236	Decreased	204	ABCB1,ACE2,ADAMTSL4,ADAMTSL5,ADAR,ADM,ADRA2C,AGO2,AKR1A1,AOPEP,ARRB2,ASIC1,AVEN,BAG3,BDKRB2,BECN1,BIRC5,BMP1,BPTF,CA12,CA13,CA2,CA6,CA9,CACNA1C,CACNA1D,CACNB3,CACNB4,CAMK2D,CASP8,CCN2,CCT2,CCT3,CD74,CDK2,CDK4,CDKN1A,CDS1,CDS2,CHRM3,CRLS1,CXCL2,CXCL3,CXCL8,CXCR4,DDC,DDX11,DGCR8,DHFR,DHX36,DICER1,DPP4,DRD2,DSC2,DSE,DUSP6,DYRK1B,E2F1,E2F3,E2F6,EGLN1,ELAVL1,EPRS1,ERBIN,F10,FADD,FAF1,FAM114A1,FKBP1A,F…	-1.36	-0.2	0.73	-0.87	-1.3	-0.39	-1	-0.14	-2.58	-1.69	-1.81	-0.95	-2.27	-0.21	0.3	-0.15	-1.28	-0.51	0.28	2.02	-0.06	1.25	-0.14	-0.19	-0.3	-0.3	0.5	-0.48	-0.41	-0.12	-0.1	0.23	-0.35
Cell death of liver	P2	91	-0.95	-0.9	33	47	83	Decreased	166	ABL1,ABL2,ADAR,ADM,AGA,AKAP12,ALDH2,ANKS6,APC,ARF6,ARRB2,ATF2,ATF3,ATP7B,ATR,BAX,BCL2L1,BMF,BUB1,CASP7,CASP8,CAT,CBS,CCND1,CDKN1A,CDKN1B,CIT,CTNNB1,CTSB,DAXX,DICER1,DNM1L,DUSP1,DUSP4,E2F1,EGF,ENTPD5,FADD,FAS,FASN,FGL2,FKBP1A,FLNA,FOS,FOXO3,GADD45B,GOT2,GRK2,GSK3A,GSK3B,GSN,HBEGF,HK2,HMGB1,HMOX1,HNF4A,HNRNPU,HSPD1,IER3,IFNGR1,IKBKB,IL17RA,IL1B,IL1RN,IL33,IQGAP2,IRF1,IRF2,IRF8,ITGAV,JAK2,JUN,JUND,K…	-1.46	-1.1	-2.69	0.54	-1.24	-0.39	-1.2	0	-2.21	-0.98	-0.83	-1.43	0.12	-0.31	-0.61	-0.54	-1.13	-0.92	-1.39	-0.32	-0.66	0.05	-0.24	-1.33	-0.97	-2.1	-1.34	-1.35	-1.17	-0.76	-0.03	-0.95	-0.58
Enlargement of cardiomyocytes	P1	85	1.05	0.95	33	52	14	Increased	88	AKAP5,ARRB2,ATF3,BMP4,BRAF,CA2,CABIN1,CAMK2D,CARD6,CCN2,CDK12,CDK13,CDK7,CDK9,CHMP4C,DACT1,DICER1,DMD,DUSP5,DYRK1A,EDN1,EDNRA,EGFR,ENDOG,ERBB2,FBXO32,FHL2,FHOD3,FN1,GDF15,GLRX3,GNAQ,H2AZ1,HBEGF,HDAC2,HDAC5,HMGB1,IER3,IGF2,IKBKB,IL18,IL1B,IL33,KCNQ1OT1,KLF4,MAP2K6,MAPK1,MAPK8,MDM2,MEF2C,MFGE8,mir-21 (includes others),MKNK1,MTOR,NFKBIA,PLCB1,PLCE1,PPARA,PPARD,PPIA,PRKAA1,PTEN,PTGES,PTK2,PTPN11,RAB1…	1.44	1.12	1.05	1.07	0.58	2.24	-0.1	-1.39	-0.39	0.5	0.51	0.13	-2.24	0.89	0.72	1.23	0.84	0.97	1.52	-0.4	1.45	1.29	0.94	1.44	2.09	1.91	2.25	2	2.41	1.94	1.91	0.62	0.7
Necrosis of liver	P2	91	-0.9	-0.88	33	53	69	Decreased	162	ABL1,ABL2,ADAR,ADM,AGA,AKAP12,ALDH2,ANKS6,APC,ARF6,ARRB2,ATF2,ATF3,ATP7B,ATR,BAX,BCL2L1,BMF,BUB1,CASP7,CASP8,CAT,CBS,CCND1,CDKN1A,CDKN1B,CIT,CTNNB1,CTSB,DAXX,DICER1,DNM1L,DUSP1,DUSP4,E2F1,EGF,ENTPD5,FADD,FAS,FASN,FGL2,FKBP1A,FLNA,FOS,FOXO3,GADD45B,GOT2,GRK2,GSK3A,GSK3B,GSN,HBEGF,HK2,HMGB1,HMOX1,HNF4A,HNRNPU,HSPD1,IER3,IFNGR1,IKBKB,IL17RA,IL1B,IL1RN,IL33,IQGAP2,IRF1,IRF2,IRF8,ITGAV,JAK2,JUN,JUND,K…	-1.52	-1.16	-2.66	0.53	-1.33	-0.41	-0.89	0.32	-2.01	-0.9	-0.72	-1.23	0.22	-0.36	-0.56	-0.48	-1.08	-0.86	-1.45	-0.21	-0.64	-0.06	-0.27	-1.43	-1.06	-2.04	-1.43	-1.32	-1.15	-0.95	-0.11	-1.18	-0.73
Proliferation of podocytes	P1	100	1.85	1.6	24	54	24	Increased	6	CDK2,CDKN1A,CDKN1B,DUSP1,SRC,STAT3	1.98				2.21	1.13	1.98		0.69				0.47	1.98	1.72	2.21	1.98	1.98	1.98		1.98	1.98	1.7	2.22	1.13	0.65	0.69	1.72	1.98	1.72		1.72	0.69
Cell death of liver cell lines	P2	79	-0.61	-0.73	33	55	81	Decreased	29	ATR,BCL2L1,DUSP4,E2F1,EGF,FADD,FAS,FOXO3,GADD45B,HK2,IER3,JUN,LAMP2,LAPTM4B,MAPK3,mir-8 (includes others),NCOA4,OCLN,PLK1,PRKD1,PRKDC,SETDB1,STAT3,STAT6,TGFB1,TIMP1,TNF,TNFSF10,TP53	-1.63	-1.73	-1.98	-1.11	-1.21	-1.26	-0.27	0.62	-0.05	-0.5	-0.39	0.21	0.51	-0.22	-1	-1.88	-1.74	-1.5	-1.84	1.17	-1.45	-0.61	-0.53	-1.16	-0.36	0.17	-0.54	-2.15	-1.08	-1	-0.17	0.2	0.3
Viral hepatitis	P2	79	-0.78	-0.65	33	56	100	Decreased	96	ACTA2,ADAM10,ALPP,AP2A1,ATAD1,ATP5PD,BCL2L1,C4B,C5,CACNA1C,CAPN5,CBLB,CCL20,CCR7,CFB,COL3A1,CRTAP,CXCL11,CXCL8,CYB5B,CYP2C9,CYP3A4,DDX5,DEPDC5,DLL4,DPP4,EGF,EPHA2,FKBP1A,FNTA,G3BP1,GAA,GABBR1,GCSH,HIF1A,HLA-B,HMGB1,HOTTIP,HSPA5,IFNB1,IFNGR1,IGF1R,IL10RB,IL1B,IL23A,IL23R,IL2RG,IL3RA,IL7R,INSR,ITPA,KRT18,KRT8,LAPTM4B,LGALS9,MAGI1,MICA,mir-135 (includes others),mir-15 (includes others),mir-221 (incl…	-1.29	0	-0.58	-1.5	-0.51	-1.06	0.42	0.75	-0.95	-1.3	0.28	-1.25	-1.32	-0.78	-1.85	-1.53	-0.88	-1.6	-0.85	-0.19	-0.25	-0.29	-1.53	-0.14	1.3	0.64	-0.08	-1.78	-1.6	-0.34	-1.32	-0.67	0.55
Hypertrophy of kidney	P1	90	1.09	0.95	31	58	32	Increased	22	ACSS2,CD2AP,CEBPB,E2F2,EDN1,EHD4,GJA1,HDAC1,HSD11B2,LYN,MAPK1,MAPK8,PARK7,PDPK1,PPP3CB,PTGS2,RARA,RARB,REN,SMAD7,TGFB1,VEGFA	2.17	1.23	2.27			1.94	1.63	-1.94	0.22	0.53	0.07	0.68	-1.24	0.58	-0.4	0.56	0.7	0.31	0.98	1.04	1.09	1.43	1.81	1.55	0.91	1.1	1.71	0.58	1.56	1.12	1.68	1.24	2.41
Increased Levels of Hematocrit	P2	88	-0.89	-0.83	33	60	57	Decreased	19	B4GALT1,BDKRB2,BNIP3L,CEBPA,DMTN,E2F4,EPAS1,FGFRL1,GGCT,HMOX1,LGMN,PPP1R15B,PRDX1,PROM2,SERPINE1,SLC11A2,TGM2,TNIP1,TP53	-1.99	-2.35	-1.68	-0.91	-1.15	-1.05	-0.33	0.46	1.16	-0.01	-0.06	-0.04	0.01	-1.85	-0.89	-1.28	-0.85	-1.52	-0.78	-1.24	-0.98	-0.01	-2.13	-0.76	0.79	-0.3	-1.5	-1.24	-0.74	-1.19	-0.88	-1.53	-0.53
Cell viability of cardiomyocytes	P2	85	-0.76	-0.71	33	61	102	Decreased	22	AGT,AIFM1,APLN,CALR,CASP3,EDN1,FBXO32,FTX,GLP1R,GSK3B,HK2,LRP1,MANF,mir-451 (includes others),MYC,NEU1,PARP1,POU5F1,PTEN,SOX2,TAGLN,TRIM72	-1.29	0	-0.48	-0.1	-1.46	-1.79	-2.35	0.82	-0.38	-1.16	-1.1	-1.49	1.12	0.23	-0.45	-1.01	-0.76	-1.07	-0.29	-0.44	-1.03	-0.65	-0.9	-1.36	0.61	-1.09	-2.02	-0.33	-1.02	-0.47	-0.69	-0.08	-1.08
Damage of hepatocytes	P2	52	-0.22	-0.07	33	66	228	Decreased	12	BNIP3,BPNT1,DICER1,EGR1,FOXA2,IGF1R,IL1RN,MIF,PAPSS2,PPARA,TLR4,TNF	-1.23	-1.55	0	1.07	0	-0.81	0.59	0	1.51	0.97	1.94	2.16	-0.79	-1.46	-0.73	-0.6	-0.29	0.1	-0.22	-0.37	-0.56	0.48	-0.64	-0.4	0.1	-1.17	-0.86	0	0.8	0.39	-0.73	0.44	-0.6
Enlargement of heart cells	P1	82	0.89	0.82	33	77	25	Increased	99	AKAP5,ARRB2,ATF3,BMP4,BRAF,CA2,CABIN1,CAMK2D,CARD6,CCN2,CDK12,CDK13,CDK7,CDK9,CHMP4C,CTSB,CTSC,CTSD,DACT1,DICER1,DMD,DUSP5,DYRK1A,EDN1,EDNRA,EGFR,ENDOG,EPAS1,ERBB2,FBXO32,FHL2,FHOD3,FN1,GDF15,GLRX3,GNAQ,GPX3,H2AZ1,HBEGF,HDAC2,HDAC5,HMGB1,HPRT1,IER3,IGF2,IKBKB,IL18,IL1B,IL33,JUN,KCNQ1OT1,KLF4,MAP2K6,MAPK1,MAPK8,MDM2,MEF2C,MFGE8,mir-21 (includes others),MKNK1,MTOR,NFKBIA,PIM1,PLCB1,PLCE1,PPARA,PPAR…	1.26	0.94	0.89	0.85	0.45	2.06	-0.24	-1.25	-0.53	0.35	0.36	0	-2.35	0.76	0.58	1.18	0.8	0.92	1.38	-0.53	1.29	1.14	0.79	1.3	1.93	1.75	2.1	1.85	2.27	1.78	1.76	0.48	0.56
Apoptosis of liver cell lines	P2	82	-0.6	-0.58	33	86	125	Decreased	23	ALOX5,ATR,BCL2L11,DUSP4,E2F1,EGF,FAS,GADD45B,HK2,IER3,IL15,LAPTM4B,MAP3K5,MAPK3,mir-8 (includes others),OCLN,PRKDC,SETDB1,STAT3,STAT6,TIMP1,TNF,TP53	-1.48	-1.33	-1.55	-0.84	-1.24	-1.16	-0.69	0.35	-0.27	-0.71	-0.6	0.04	-0.13	-0.41	-0.62	-1.6	-1.44	-1.53	-1.56	1.45	-0.85	-0.24	-0.19	-0.43	-0.34	0.36	-0.21	-1.71	-0.54	-0.98	-0.16	0.8	0.62
Proliferation of cardiac fibroblasts	P1	59	0.31	0.23	17	87		Increased	14	ADIPOR1,FAM114A1,GAS5,HBEGF,HOXA4,METTL3,mir-29 (includes others),SERPINF1,SNHG7,SPRR2B,STAT1,STAT3,TGFB1,TNF	1.35	0.6	1.17	0.94	-0.77	1.11	1.97	-0.52	0.22	-0.59	-0.21	0.48	-1.98	1	0.31	-0.46	-0.78
Steatohepatitis	P2	70	-0.51	-0.49	33	92	86	Decreased	64	ACOT1,ADIPOR2,AGK,AHNAK,ARHGAP10,ATP8B1,CASP2,CGAS,CHCHD2,CLSPN,CYBA,DOHH,DYRK1B,EIF4A3,ELOVL6,FANCC,FDPS,FOXA3,GBP2,HLA-DQA1,HNRNPU,HSF1,HSPA5,IL1R1,JAK2,JUN,LGALS3,LPIN1,LRP6,MBOAT7,MFN2,NDRG2,NFE2L1,NOM1,NR0B2,NR1H3,PDE3A,PDE3B,PDE4A,PDE4C,PDE5A,PDE7A,PHLDA1,PLCG2,PPARA,PPARG,PPP4R3A,PTEN,PTPN11,PTPN2,RAC2,RALB,RNF13,SIRT1,SOD1,SOD2,SRSF1,STING1,TLCD1,TLR4,TNF,TNFRSF1A,TTC39B,USP39	-1.28	0.21	-0.22	0.3	0.08	-0.51	0.32	-1.55	1.8	0.48	1.5	0.78	-0.37	-1.99	-0.07	-1.52	-1.28	-1.25	-1.78	-0.76	-1.26	-0.17	-1.26	-0.65	-1.38	-0.74	0	-0.88	-0.47	-1.65	-0.41	-0.7	0.51
Interstitial fibrosis of heart	P1	79	0.95	0.83	33	99	49	Increased	24	ACSL1,AGT,BECN1,CAMK2D,CAPNS1,CARD6,CTSA,DVL1,FLT1,GAS6,GPX1,IGF1R,IL1B,LCN2,MME,NR3C2,NRG4,PRDX3,STK4,TAFAZZIN,TIMP1,TNFAIP3,TRAF3IP2,YAP1	1.68	1.09	0.81	0.81	1.33	1.96	1.17	-0.43	0.03	-0.07	-0.49	-0.27	0.55	-0.37	0.97	0.98	0.95	2.16	0.97	1.24	-0.43	0	0.52	2.98	0.57	0.63	1.53	0.27	1.05	0.18	2.31	1.22	1.53
Hypertrophy of cardiomyocytes	P1	85	0.81	0.73	33	108	38	Increased	84	AKAP5,ARRB2,ATF3,BMP4,BRAF,CA2,CABIN1,CAMK2D,CARD6,CCN2,CDK12,CDK13,CDK7,CDK9,CHMP4C,DACT1,DICER1,DMD,DUSP5,DYRK1A,EDN1,EDNRA,EGFR,ERBB2,FBXO32,FHL2,FHOD3,FN1,GDF15,GLRX3,GNAQ,H2AZ1,HBEGF,HDAC2,HDAC5,HMGB1,IER3,IGF2,IKBKB,IL18,IL1B,IL33,KCNQ1OT1,MAP2K6,MAPK1,MAPK8,MDM2,MEF2C,MFGE8,mir-21 (includes others),MKNK1,MTOR,NFKBIA,PLCB1,PLCE1,PPIA,PRKAA1,PTEN,PTGES,PTK2,PTPN11,RAB1A,ROCK2,SERPINE1,SHC1,S…	1.24	0.9	1.06	0.81	0.24	1.96	-0.1	-1.09	-0.34	0.41	0.54	0.17	-2.34	0.55	0.4	0.94	0.55	0.69	1.19	-0.69	1.28	1.02	0.59	1.25	1.85	1.55	1.91	1.68	2.1	1.67	1.56	0.33	0.35
Congenital heart disease	P1	55	0.14	0.13	33	110	116	Increased	195	ABL1,ACE2,ACVR1,ACVR2A,ACVR2B,ADAM17,ADAM19,ADRA2C,AHR,ANKS6,ANTXR2,ANXA2R-OT1,AP2B1,BCAS3,BMP1,BMP2,BMP7,BMPR2,BRCA1,CACNA1C,CACNA1D,CC2D2A,CCL20,CCNE1,CCNE2,CDK13,CDK2,CDK4,CEP290,CHD7,CNTRL,COX10,CPLANE1,CXCL8,CXCR4,CYBB,DDX3X,DGCR8,DHRS3,DICER1,DNAAF11,DNM2,DNMT3B,DOCK1,DRD2,DSP,DVL2,ECE1,EDN1,EDNRA,EFTUD2,ENG,ENO2,EPHB4,ETS1,F2,FAS,FGFRL1,FKBP1A,FLNA,FLNC,FLT4,FMO5,FOXL1,FOXP1,FREM2,FURIN,FU…	1.45	1.51	1.18	-0.17	0.04	0.5	-0.8	1.43	-0.71	-0.57	0.53	-1.05	1.26	-0.8	-0.26	0.92	0.2	0.62	-0.32	-1.14	-1.5	-1.07	0.94	-0.35	1.32	-0.63	0.38	0.73	1.25	-1.22	-0.11	0.59	0.14
Failure of kidney	P1	88	0.82	0.86	33	118	44	Increased	110	ACE,ACTN4,ADA,ADAM17,ADK,ADM,ADRA2C,AGA,AGT,AMY2A,AMY2B,APRT,ATF3,ATP1B1,ATP2C1,BICC1,CACNA1D,CACNB2,CCN2,CD151,CDKN1A,CFB,CHRNA1,CHRNA5,CHRNA7,CHRNB1,COG2,CYP2B6,CYP3A5,DEFB1,DRD2,F5,FABP1,FDPS,FUT8,GABRA2,GABRB2,GABRE,GPX4,GSS,GSTM1,GSTP1,HAVCR1,HMGCR,HMOX1,IFNAR2,IL18,ILK,IMPDH2,KCNH8,KCNN4,KLF5,LAMC1,LATS2,LCN2,LDLR,LIN7C,MEP1A,MMP14,MSI1,MT2A,MTOR,MYD88,MYH9,MYO1E,NPC1L1,NR1I2,NR3C2,P2RY1,PD…	1.27	0.36	0.82	-0.55	1.33	0.93	0.16	-0.85	0.45	0.26	0.65	0.29	0.24	0.54	1.31	1.06	2	1.24	0.42	1.21	1.04	0.3	-0.15	1.06	1.2	-0.04	2.43	0.28	0.65	1.7	1.43	2.5	2.9
Failure of heart looping	P1	73	0.72	0.58	33	119	96	Increased	15	ENG,FURIN,HIRA,IFT46,MEF2C,MIB1,NCSTN,POFUT1,PSEN1,RBL2,RDH10,SOX4,TBX20,TBX3,WASF2	1.67	0.71	1.89	-1.26	0.5	1.51	-0.16	0.14	-0.45	0.16	0.38	-0.33	0.99	0.19	0.78	1.16	0.83	0.67	1.03	-0.1	-0.61	1.03	1.03	0.83	0.72	-0.36	0.83	1.73	1.94	-0.1	0.83	1.26	-0.26
Regeneration of cardiac muscle	P1	100	1.99	1.74	16	123	68	Increased	5	CCNA2,CDKN1A,CDKN1B,HMGB1,YAP1	1.99				1.99	1.99							0.93	1.99		1.99	1.99	1.99	1.99	0.13	1.99		1.99		1.99	0.93		1.99	1.99
Increased localization of albumin	P1	93	1.05	0.89	30	137	62	Increased	6	B2M,CXCR4,FCGRT,SRSF2,TERC,TFE3	1.39			0.15	0.13	0.56	1.46	-0.39	1.39	1.03	1.98	1.66	0.9	0.45	0.56	0.13	0.13	-0.24	2.22		1.39	1.07	0.13	1.07	0.56	1.66	1.07	1.07	1.39	1.39	0.9	0.56	1.07
Familial ventricular septal defect	P1	94	0.91	0.93	16	142	269	Increased	26	BMP2,BMP7,CCNE1,CCNE2,DHRS3,DICER1,DVL2,ECE1,EDN1,EDNRA,ETS1,FOXP1,GPC3,JMJD6,MRTFB,NEK8,NF1,PBX1,PBX2,PCSK6,PSEN1,SINHCAF,SOX4,TBX20,TEAD2,TP53	2.21	2.21			0.65	0.15		0.97					0.97		1.98	1.39	1.43	1.07							0.85	0.85	0.15	0.56	0.15		-0.73
Size of liver tumor	P2	87	-0.87	-0.89	30	156	51	Decreased	17	FAS,FBXL6,IPO11,IQGAP1,IQGAP2,JUN,KRAS,LDHA,MET,NOS2,PTEN,PTPN2,STING1,SULF2,TGFA,TGFBR2,TNFAIP8	-1.2	-1.98			-0.81	-0.59	0.31	0.1		-0.5	0.05	-0.31	0.58	-1.76	-1.42	-0.87	-0.87	-0.66	-1.77	-0.51	-0.87	-0.61	-1.42	-1.5	-1.2	-0.97	-0.8	-1.14	-1.14	-1.55	-1.42	-1.24	-0.68
