## Additional files for "TP53 status aligns with morphology and metaplastic programs in colorectal cancer organoids, and MDM2 P2 promoter usage reflects p53 activity": Additional_file_42_Table_S34.xlsx

### Sheet: S34_module_CMS
Supplementary Table S34. CMS class attribution of the P1 / P2 signatures, by functional module — sample level (TCGA-COAD/READ, n = 563 CMS-classifiable samples)
Values are per specimen: the 574 aliquot rows were aggregated by averaging multiple aliquots of the same specimen by the first 15 characters of the sample barcode (563 specimens: CMS1 96 / CMS2 167 / CMS3 96 / CMS4 204). No CMS call conflicted among the 13 specimens with duplicate aliquots. Compared with the aliquot-level tally, aggregation changed the top class in none of the 11 modules; every s…
A. GSVA (primary analysis)
Module	No. of genes	Composition	median CMS1	median CMS2	median CMS3	median CMS4	mean CMS1	mean CMS2	mean CMS3	mean CMS4	top class	Kruskal-Wallis P	BH CMS1vCMS2	BH CMS1vCMS3	BH CMS1vCMS4	BH CMS2vCMS3	BH CMS2vCMS4	BH CMS3vCMS4
Type1_full (P1, full)	21	identity 12 + HNF4A + proliferation 8	0.167	0.107	-0.052	-0.158	0.137	0.099	-0.012	-0.136	CMS1	7.16e-15	3.49e-01	1.60e-03	4.91e-11	4.52e-03	2.62e-11	3.59e-03
Type1_core (P1 differentiation core)	13	identity 12 + HNF4A (excluding proliferation)	0.012	0.15	0.081	-0.064	0.009	0.111	0.032	-0.08	CMS2	1.04e-06	3.77e-02	6.50e-01	5.79e-02	8.77e-02	2.21e-07	1.58e-02
Type1_identity (P1 intestinal identity)	12	OLFM4, LGR5, SLC26A3, etc.	0.049	0.111	0.111	-0.107	0.06	0.073	0.063	-0.104	CMS2	3.10e-07	9.55e-01	9.55e-01	3.12e-04	9.55e-01	2.84e-06	1.64e-04
Type1_proliferation (P1 proliferation)	8	FOXM1, MYBL2, MCM4/5/6, TOP2A, AURKB, HELLS	0.387	0.101	-0.054	-0.323	0.326	0.062	-0.055	-0.185	CMS1	3.26e-14	1.08e-04	6.74e-06	1.33e-14	7.89e-02	6.74e-06	7.82e-02
Type5_full (P2, full)	29	metaplasia 11 + p53 10 + immune 6 + lncRNA 2	0.281	-0.126	0.281	-0.173	0.239	-0.094	0.232	-0.139	CMS1	3.26e-28	1.69e-14	9.29e-01	<1e-300	6.19e-13	2.46e-01	6.66e-16
Type5_core (P2 core)	21	metaplasia 11 + p53 10	0.256	-0.072	0.435	-0.306	0.191	-0.064	0.337	-0.217	CMS3	5.27e-31	1.62e-07	1.58e-03	3.33e-15	1.82e-14	6.34e-05	<1e-300
Type5_noimmune (P2, immune excluded)	23	metaplasia 11 + p53 10 + lncRNA 2	0.202	-0.014	0.397	-0.278	0.146	-0.03	0.316	-0.213	CMS3	2.54e-30	7.55e-05	1.95e-04	3.73e-14	5.82e-13	3.97e-07	<1e-300
Type5_metaplasia (P2 gastric/Paneth metaplasia)	11	CTSE, REN, TFF1/3, MUC family, ANXA10, DEFA5/6	0.204	-0.005	0.478	-0.343	0.155	-0.015	0.411	-0.225	CMS3	1.18e-29	1.14e-03	5.92e-06	2.91e-11	1.07e-15	1.77e-06	<1e-300
Type5_p53 (P2 p53 targets)	10	MDM2 + CDKN1A, DDB2, and 7 others	0.41	-0.282	0.392	-0.337	0.23	-0.121	0.233	-0.203	CMS1	3.07e-16	5.91e-07	4.11e-01	8.90e-12	1.64e-06	2.05e-01	5.58e-11
Type5_immune (P2 immune checkpoint)	6	IDO1, TIGIT, LAG3, CTLA4, PDCD1, HAVCR2	0.673	-0.463	-0.183	0.359	0.472	-0.293	-0.132	0.148	CMS1	1.18e-26	<1e-300	1.60e-13	5.00e-08	1.08e-02	2.06e-12	4.12e-05
Type5_lncRNA (P2 lncRNA)	2	UCA1, HULC	-0.62	0.358	0.035	-0.149	-0.388	0.273	0.034	-0.108	CMS2	2.32e-21	4.97e-18	1.47e-08	5.10e-06	2.09e-04	3.03e-11	2.26e-02
Type5_full_noMDM2 (P2 full, MDM2 excluded)	28	P2 full excluding MDM2	0.257	-0.1	0.267	-0.16	0.228	-0.085	0.229	-0.13	CMS3	4.85e-26	3.14e-13	7.68e-01	<1e-300	2.73e-12	2.32e-01	2.66e-15
Type5_core_noMDM2 (P2 core, MDM2 excluded)	20	P2 core excluding MDM2	0.242	-0.047	0.421	-0.288	0.174	-0.05	0.338	-0.208	CMS3	2.93e-29	3.99e-06	5.87e-04	9.64e-14	8.22e-14	3.20e-05	<1e-300
Type5_p53_noMDM2 (P2 p53 targets, MDM2 excluded)	9	p53 targets excluding MDM2	0.369	-0.224	0.353	-0.306	0.199	-0.101	0.225	-0.184	CMS1	6.08e-14	9.12e-06	2.77e-01	4.98e-10	8.41e-06	1.71e-01	4.98e-10
B. ssGSEA (sensitivity analysis)
Module	No. of genes	Composition	median CMS1	median CMS2	median CMS3	median CMS4	mean CMS1	mean CMS2	mean CMS3	mean CMS4	top class	Kruskal-Wallis P	BH CMS1vCMS2	BH CMS1vCMS3	BH CMS1vCMS4	BH CMS2vCMS3	BH CMS2vCMS4	BH CMS3vCMS4
Type1_full (P1, full)	21	identity 12 + HNF4A + proliferation 8	0.655	0.645	0.639	0.627	0.65	0.642	0.637	0.62	CMS1	1.28e-06	9.93e-02	5.43e-02	3.67e-05	2.96e-01	4.54e-05	1.81e-02
Type1_core (P1 differentiation core)	13	identity 12 + HNF4A (excluding proliferation)	0.583	0.588	0.584	0.563	0.577	0.578	0.575	0.555	CMS2	1.49e-02	9.63e-01	9.63e-01	6.32e-02	9.63e-01	2.27e-02	6.32e-02
Type1_identity (P1 intestinal identity)	12	OLFM4, LGR5, SLC26A3, etc.	0.558	0.561	0.561	0.536	0.556	0.552	0.552	0.529	CMS2	7.99e-03	7.34e-01	7.42e-01	3.22e-02	7.42e-01	3.22e-02	3.22e-02
Type1_proliferation (P1 proliferation)	8	FOXM1, MYBL2, MCM4/5/6, TOP2A, AURKB, HELLS	0.764	0.742	0.737	0.724	0.764	0.741	0.734	0.719	CMS1	6.10e-17	2.31e-07	1.19e-06	<1e-300	3.94e-01	8.60e-06	8.39e-03
Type5_full (P2, full)	29	metaplasia 11 + p53 10 + immune 6 + lncRNA 2	0.524	0.455	0.502	0.443	0.52	0.449	0.502	0.443	CMS1	1.65e-35	<1e-300	1.17e-02	<1e-300	4.61e-15	1.65e-01	<1e-300
Type5_core (P2 core)	21	metaplasia 11 + p53 10	0.583	0.521	0.588	0.493	0.576	0.513	0.584	0.494	CMS3	2.80e-34	3.69e-12	3.23e-01	<1e-300	8.97e-18	7.15e-04	<1e-300
Type5_noimmune (P2, immune excluded)	23	metaplasia 11 + p53 10 + lncRNA 2	0.549	0.498	0.555	0.465	0.54	0.492	0.552	0.467	CMS3	1.64e-32	7.43e-09	1.59e-01	<1e-300	6.15e-15	1.06e-05	<1e-300
Type5_metaplasia (P2 gastric/Paneth metaplasia)	11	CTSE, REN, TFF1/3, MUC family, ANXA10, DEFA5/6	0.532	0.443	0.544	0.399	0.518	0.434	0.54	0.4	CMS3	6.45e-29	6.06e-09	2.12e-01	1.70e-13	5.55e-16	6.68e-04	<1e-300
Type5_p53 (P2 p53 targets)	10	MDM2 + CDKN1A, DDB2, and 7 others	0.644	0.579	0.635	0.584	0.636	0.595	0.631	0.59	CMS1	1.72e-18	1.38e-09	5.65e-01	7.74e-13	2.29e-08	8.39e-01	7.85e-11
Type5_immune (P2 immune checkpoint)	6	IDO1, TIGIT, LAG3, CTLA4, PDCD1, HAVCR2	0.453	0.274	0.306	0.358	0.439	0.277	0.302	0.348	CMS1	1.53e-29	<1e-300	4.66e-15	9.27e-10	9.96e-03	2.41e-13	1.12e-05
Type5_lncRNA (P2 lncRNA)	2	UCA1, HULC	0.102	0.245	0.17	0.151	0.128	0.255	0.181	0.161	CMS2	3.73e-14	2.95e-11	6.45e-04	2.28e-02	5.25e-05	6.15e-10	1.08e-01
Note: (1) The unit of tallying is specimens (first 15 characters of the sample barcode, averaged). The 647 columns of the Code8 expression matrix are aliquot rows; there are 624 specimens, 563 with known CMS. The aggregation rule is identical to that of the companion paper (T. Tsukui, R. Yao, and K. Tsuda, unpublished observations). (2) The primary analysis is GSVA; ssGSEA is a sensitivity analys…
