## Additional files for "TP53 status aligns with morphology and metaplastic programs in colorectal cancer organoids, and MDM2 P2 promoter usage reflects p53 activity": Additional_file_46_Table_S30.xlsx

### Sheet: Table_S30_ICB_Genes
Supplementary Table S30. Immune Checkpoint Gene Expression in P2 Organoids (Exploratory; Below the DEG Effect-Size Criterion)
Gene Symbol	Protein	Checkpoint Function	Avg FC (P2 dir.)	Median FC	Consistency (P2, %)	Targeted Therapeutic
TIGIT	TIGIT	T cell / NK cell co-inhibitory receptor	−0.8	−1.1	85%	Anti-TIGIT: tiragolumab, vibostolimab (+ anti-PD-1 combo)
CTLA4	CTLA-4	T cell priming inhibitor (CD80/86 ligand)	−0.6	−1.1	85%	Anti-CTLA-4: ipilimumab (± anti-PD-1)
PDCD1	PD-1	T cell inhibitory co-receptor	−0.7	−1.1	82%	Anti-PD-1: pembrolizumab (FDA-approved MSI-H CRC)
IDO1	IDO1	Tryptophan catabolism → immunosuppression	−0.7	−1.1	82%	IDO1 inhibitor: epacadostat, BMS-986205
LAG3	LAG-3	MHC-II ligand; CD4+ T cell inhibition	−0.6	−1.1	76%	Anti-LAG-3: relatlimab (approved in melanoma)
IDO2	IDO2	Kynurenine pathway; immune tolerance	−0.6	−1.0	76%	IDO2 inhibitor: investigational (RG70099)
HAVCR2	TIM-3	Exhausted T cell / myeloid regulation	−0.4	−1.1	67%	Anti-TIM-3: cobolimab, sabatolimab
Note: Consistency rates and fold changes were computed from the primary source Supplementary Table S16 (gene-symbol-restored version) using gene-level rules (multiple probes with the same gene symbol are averaged on linear FC per comparison; consistency = majority-direction fraction, max(pos, neg)/non-missing). At gene level, CTLA4 (average of the two probes TC02003774 and TC02001201) is 84.8%. R…
Interpretation: All 7 immune checkpoint molecules are higher on the P2 (tissue-2) side in direction, but every mean linear fold change is below the DEG effect-size criterion and HAVCR2 also fails the consistency criterion. Because these molecules derive mainly from tumor-infiltrating lymphocytes and are diluted in bulk expression, the finding is exploratory. No treatment is recommended on this ba…
