## Additional files for "TP53 status aligns with morphology and metaplastic programs in colorectal cancer organoids, and MDM2 P2 promoter usage reflects p53 activity": Additional_file_50_Table_S20.xlsx

### Sheet: S20_hub_molecules
Supplementary Table S20. IPA Graphical Summary hub molecules (integrated network)
Hub molecules of the integrated hub network (Supplementary Figure S14), built by aggregating top factors across the 33 comparison analyses. Degree = number of connections; Activation sign: +1 = P1 direction, −1 = P2 direction.
Molecule	Degree	Activation sign (+1/−1)	Assigned subtype
TP53	50	-1	P2
CDKN1A	32	-1	P2
RBL1	22	-1	P2
RBL2	21	-1	P2
IL1B	14	-1	P2
TGFB1	13	-1	P2
EGF	12	-1	P2
TNF	9	-1	P2
NPM1	8	-1	P2
NUPR1	8	-1	P2
Senescence of tumor cell lines	8	-1	P2
Senescence of cells	7	-1	P2
SMARCB1	7	-1	P2
AKT1	6	-1	P2
FGF2	5	-1	P2
Senescence of fibroblasts	5	-1	P2
FGFR1	4	-1	P2
MAPK3	4	-1	P2
MAPK8	4	-1	P2
MXI1	4	-1	P2
PHF1	4	-1	P2
SMAD3	4	-1	P2
TP53COR1	4	-1	P2
AURKA	3	-1	P2
CSF1	3	-1	P2
IGF2BP1	3	-1	P2
SLC29A1	3	-1	P2
ACSS2	2	-1	P2
AGT	2	-1	P2
EP300	2	-1	P2
HELLS	2	-1	P2
IFNG	2	-1	P2
Integrin Signaling	2	-1	P2
KDM5B	2	-1	P2
Proliferation of epithelial cell lines	2	-1	P2
RICTOR	2	-1	P2
SRC	2	-1	P2
TGFB3	2	-1	P2
ACTN4	1	-1	P2
CDC42	1	-1	P2
CSF1R	1	-1	P2
Damage of chromosomes	1	-1	P2
Formation of gamma H2AX nuclear focus	1	-1	P2
IL1A	1	-1	P2
Neutrophil degranulation	1	-1	P2
SCAP	1	-1	P2
SDCBP	1	-1	P2
Senescence of connective tissue cells	1	-1	P2
SMARCA4	1	-1	P2
TFAM	1	-1	P2
TNFSF10	1	-1	P2
FOXM1	45	1	P1
MYC	43	1	P1
MYBL2	34	1	P1
E2F3	26	1	P1
E2F1	22	1	P1
Cell proliferation of tumor cell lines	21	1	P1
AURKB	20	1	P1
CCNE1	13	1	P1
MDM4	12	1	P1
ANLN	11	1	P1
CDK2	11	1	P1
TBX2	11	1	P1
ACTB	10	1	P1
Cell proliferation of carcinoma cell lines	10	1	P1
CHEK1	10	1	P1
Colony formation of cells	10	1	P1
E2F2	10	1	P1
ERBB2	10	1	P1
LIN9	10	1	P1
TBX3	10	1	P1
CDK1	9	1	P1
Colony formation	9	1	P1
GLI1	9	1	P1
RABL6	9	1	P1
S phase	8	1	P1
EP400	7	1	P1
CEBPB	6	1	P1
COPS5	6	1	P1
Proliferation of lung cancer cell lines	6	1	P1
AREG	5	1	P1
Cell Cycle Checkpoints	5	1	P1
Colony formation of tumor cell lines	5	1	P1
Eldr	5	1	P1
Entry into interphase	5	1	P1
Interphase	5	1	P1
KAT2A	5	1	P1
Modification of tumor cell lines	5	1	P1
Cell proliferation of colorectal cancer cell lines	4	1	P1
Interphase of bone cancer cell lines	4	1	P1
Neoplasia of tumor cell lines	4	1	P1
Proliferation of fibroblast cell lines	4	1	P1
Repair of cells	4	1	P1
Repair of tumor cell lines	4	1	P1
TOPBP1	4	1	P1
Cell proliferation of breast cancer cell lines	3	1	P1
Cell proliferation of cervical cancer cell lines	3	1	P1
Cell transformation	3	1	P1
Cycling of centrosome	3	1	P1
Development of tumor cell lines	3	1	P1
DNA replication	3	1	P1
EGFR	3	1	P1
Entry into S phase	3	1	P1
Interphase of connective tissue cells	3	1	P1
Interphase of tumor cell lines	3	1	P1
Proliferation of prostate cancer cell lines	3	1	P1
Segregation of chromosomes	3	1	P1
TAL1	3	1	P1
Transformation of fibroblast cell lines	3	1	P1
ACTL6A	2	1	P1
Aryl Hydrocarbon Receptor Signaling	2	1	P1
CARM1	2	1	P1
Cell cycle progression of tumor cell lines	2	1	P1
Cell proliferation of adenocarcinoma cell lines	2	1	P1
Cell proliferation of squamous cell carcinoma cell lines	2	1	P1
Congenital anomaly of gastrointestinal tract	2	1	P1
Migration of tumor cell lines	2	1	P1
PLK1	2	1	P1
PPARGC1A	2	1	P1
S phase of tumor cell lines	2	1	P1
SMURF2	2	1	P1
Adenoma	1	1	P1
BMI1	1	1	P1
CDK19	1	1	P1
Cell proliferation of hepatoma cell lines	1	1	P1
Growth of organism	1	1	P1
Mitotic Metaphase and Anaphase	1	1	P1
Mitotic Prometaphase	1	1	P1
Neoplasia of colorectal cancer cell lines	1	1	P1
Role of BRCA1 in DNA Damage Response	1	1	P1
Sphere formation of tumor cell lines	1	1	P1
Tumorigenesis of epithelial neoplasm	1	1	P1
VHL	1	1	P1
