## Additional files for "TP53 status aligns with morphology and metaplastic programs in colorectal cancer organoids, and MDM2 P2 promoter usage reflects p53 activity": Additional_file_51_Table_S21.xlsx

### Sheet: S21_directed_relationships
Supplementary Table S21. IPA Graphical Summary directed relationships
Directed molecular relationships in the integrated hub network (Supplementary Figure S14). Activation sign: +1 = activating/P1 direction, −1 = inhibiting/P2 direction.
From molecule	To molecule	Activation sign (+1/−1)
ACTB	AURKB	1
ACTB	Cell proliferation of breast cancer cell lines	1
ACTB	Cell proliferation of tumor cell lines	1
ACTB	LIN9	1
ACTB	MYBL2	1
ACTB	Role of BRCA1 in DNA Damage Response	1
ACTL6A	Mitosis of epithelial cell lines	1
ACTL6A	S phase of tumor cell lines	1
Adenoma	Colony formation of tumor cell lines	1
AGT	AKT1	-1
AKT1	CDKN1A	-1
AKT1	TNF	-1
ANLN	AURKB	1
ANLN	CDKN1A	1
ANLN	PHF1	1
ANLN	SLC29A1	1
ANLN	TP53COR1	1
AREG	Cell transformation	1
AREG	EGFR	1
AREG	ERBB2	1
AREG	FOXM1	1
AURKA	FOXM1	-1
AURKB	CDKN1A	1
AURKB	Cell Cycle Checkpoints	1
AURKB	Cell proliferation of cervical cancer cell lines	1
AURKB	Cell proliferation of tumor cell lines	1
AURKB	MDM4	1
AURKB	Mitotic Metaphase and Anaphase	1
AURKB	Mitotic Prometaphase	1
AURKB	PHF1	1
CARM1	MYC	1
CCNE1	Cell Cycle Checkpoints	1
CCNE1	Cell proliferation of carcinoma cell lines	1
CCNE1	Cell proliferation of tumor cell lines	1
CCNE1	FOXM1	1
CCNE1	Interphase of bone cancer cell lines	1
CCNE1	MYBL2	1
CCNE1	RBL1	1
CDK1	CDKN1A	1
CDK1	FOXM1	1
CDK19	CDKN1A	1
CDK2	E2F1	1
CDK2	RBL1	1
CDK2	RBL2	1
CDKN1A	AURKB	-1
CDKN1A	CDK1	-1
CDKN1A	CHEK1	-1
CDKN1A	Congenital anomaly of gastrointestinal tract	-1
CDKN1A	Cycling of centrosome	-1
CDKN1A	Modification of tumor cell lines	-1
CDKN1A	NPM1	-1
CDKN1A	Repair of cells	-1
CDKN1A	Repair of tumor cell lines	-1
CDKN1A	Segregation of chromosomes	-1
CDKN1A	Senescence of fibroblasts	-1
CEBPB	AURKB	1
CEBPB	CCNE1	1
CEBPB	E2F1	1
CEBPB	E2F3	1
CEBPB	MYBL2	1
CEBPB	MYC	1
Cell proliferation of adenocarcinoma cell lines	Proliferation of lung cancer cell lines	1
Cell proliferation of colorectal cancer cell lines	Cell proliferation of tumor cell lines	1
Cell proliferation of hepatoma cell lines	Cell proliferation of tumor cell lines	1
Cell proliferation of tumor cell lines	Proliferation of prostate cancer cell lines	1
CHEK1	CDKN1A	1
CHEK1	Cell Cycle Checkpoints	1
CHEK1	E2F3	1
CHEK1	MDM4	1
CHEK1	Modification of tumor cell lines	1
CHEK1	Repair of cells	1
CHEK1	Repair of tumor cell lines	1
COPS5	CDKN1A	1
COPS5	Damage of chromosomes	1
COPS5	Modification of tumor cell lines	1
COPS5	Repair of cells	1
CSF1	MAPK3	-1
Development of tumor cell lines	Neoplasia of tumor cell lines	1
E2F1	CDK2	1
E2F1	Cell proliferation of squamous cell carcinoma cell lines	1
E2F1	Cell proliferation of tumor cell lines	1
E2F1	Colony formation of cells	1
E2F1	Entry into interphase	1
E2F1	Interphase	1
E2F1	Interphase of bone cancer cell lines	1
E2F1	Interphase of connective tissue cells	1
E2F1	MYBL2	1
E2F1	RBL1	1
E2F1	S phase	1
E2F2	Cell proliferation of carcinoma cell lines	1
E2F2	Cell proliferation of tumor cell lines	1
E2F2	Colony formation of cells	1
E2F2	Entry into interphase	1
E2F2	FOXM1	1
E2F2	Proliferation of lung cancer cell lines	1
E2F3	CDK1	1
E2F3	CDK2	1
E2F3	CDKN1A	1
E2F3	Cell proliferation of carcinoma cell lines	1
E2F3	Cell proliferation of tumor cell lines	1
E2F3	Colony formation	1
E2F3	Colony formation of cells	1
E2F3	Colony formation of tumor cell lines	1
E2F3	Development of tumor cell lines	1
E2F3	E2F1	1
E2F3	E2F2	1
E2F3	Entry into interphase	1
E2F3	Entry into S phase	1
E2F3	Interphase	1
E2F3	Interphase of connective tissue cells	1
E2F3	MYBL2	1
E2F3	Proliferation of lung cancer cell lines	1
E2F3	Proliferation of prostate cancer cell lines	1
E2F3	S phase	1
E2F3	Senescence of cells	1
E2F3	Senescence of tumor cell lines	1
EGF	ACTN4	-1
EGF	AKT1	-1
EGF	CDC42	-1
EGF	CDKN1A	-1
EGF	ERBB2	-1
EGF	FGF2	-1
EGF	IL1B	-1
EGF	MAPK8	-1
EGF	MYC	-1
EGF	SRC	-1
EGFR	AREG	1
EGFR	MYC	1
Eldr	ANLN	1
Eldr	AURKB	1
Eldr	CDK1	1
Eldr	FOXM1	1
Eldr	MYBL2	1
EP400	Colony formation	1
EP400	Colony formation of cells	1
EP400	E2F2	1
EP400	FOXM1	1
EP400	MYBL2	1
ERBB2	ACSS2	1
ERBB2	Colony formation of cells	1
ERBB2	MYC	1
ERBB2	Proliferation of epithelial cell lines	1
ERBB2	Proliferation of fibroblast cell lines	1
ERBB2	Proliferation of lung cancer cell lines	1
ERBB2	RBL2	1
FGF2	FGFR1	-1
FGFR1	FGF2	-1
FGFR1	Integrin Signaling	-1
FOXM1	AURKA	1
FOXM1	AURKB	1
FOXM1	CCNE1	1
FOXM1	CDK2	1
FOXM1	Cell cycle progression of tumor cell lines	1
FOXM1	Cell proliferation of breast cancer cell lines	1
FOXM1	Cell proliferation of carcinoma cell lines	1
FOXM1	Cell proliferation of squamous cell carcinoma cell lines	1
FOXM1	Cell proliferation of tumor cell lines	1
FOXM1	Cell transformation	1
FOXM1	Colony formation	1
FOXM1	Colony formation of cells	1
FOXM1	DNA replication	1
FOXM1	Entry into interphase	1
FOXM1	Entry into S phase	1
FOXM1	Formation of gamma H2AX nuclear focus	1
FOXM1	GLI1	1
FOXM1	Interphase	1
FOXM1	Interphase of tumor cell lines	1
FOXM1	Migration of tumor cell lines	1
FOXM1	Neoplasia of tumor cell lines	1
FOXM1	Proliferation of epithelial cell lines	1
FOXM1	Proliferation of fibroblast cell lines	1
FOXM1	Proliferation of lung cancer cell lines	1
FOXM1	RBL1	1
FOXM1	S phase	1
FOXM1	Senescence of cells	1
FOXM1	Senescence of connective tissue cells	1
FOXM1	Senescence of fibroblasts	1
FOXM1	Senescence of tumor cell lines	1
FOXM1	Tumorigenesis of epithelial neoplasm	1
GLI1	CDK2	1
GLI1	Cell proliferation of carcinoma cell lines	1
GLI1	Cell proliferation of tumor cell lines	1
GLI1	Colony formation	1
GLI1	Colony formation of tumor cell lines	1
GLI1	RABL6	1
IFNG	CDKN1A	-1
IGF2BP1	ACTB	-1
IGF2BP1	ANLN	-1
IGF2BP1	GLI1	-1
IL1B	CSF1	-1
IL1B	IL1A	-1
IL1B	MAPK8	-1
IL1B	SMAD3	-1
IL1B	TNF	-1
KAT2A	Cell proliferation of tumor cell lines	1
KAT2A	FOXM1	1
KAT2A	Interphase of tumor cell lines	1
KDM5B	Colony formation	-1
KDM5B	E2F1	-1
LIN9	CDK1	1
LIN9	CDKN1A	1
LIN9	MYBL2	1
LIN9	Proliferation of fibroblast cell lines	1
LIN9	Senescence of cells	1
LIN9	Senescence of fibroblasts	1
MAPK3	CSF1	-1
MAPK8	IL1B	-1
MDM4	CDKN1A	1
MDM4	Cell Cycle Checkpoints	1
MDM4	Cell proliferation of carcinoma cell lines	1
MDM4	Cell proliferation of tumor cell lines	1
MDM4	Colony formation	1
MDM4	Colony formation of cells	1
MDM4	Proliferation of prostate cancer cell lines	1
MDM4	Senescence of tumor cell lines	1
MDM4	TP53	1
MXI1	Cell proliferation of carcinoma cell lines	-1
MXI1	FOXM1	-1
MYBL2	Cell cycle progression of tumor cell lines	1
MYBL2	Cell proliferation of adenocarcinoma cell lines	1
MYBL2	Cell proliferation of carcinoma cell lines	1
MYBL2	Cell proliferation of colorectal cancer cell lines	1
MYBL2	Cell proliferation of tumor cell lines	1
MYBL2	E2F1	1
MYBL2	Entry into interphase	1
MYBL2	Entry into S phase	1
MYBL2	FOXM1	1
MYBL2	Interphase of bone cancer cell lines	1
MYBL2	Interphase of tumor cell lines	1
MYBL2	LIN9	1
MYBL2	MXI1	1
MYBL2	MYC	1
MYBL2	Neoplasia of tumor cell lines	1
MYBL2	RABL6	1
MYBL2	RBL1	1
MYBL2	S phase	1
MYBL2	S phase of tumor cell lines	1
MYBL2	Senescence of fibroblasts	1
MYBL2	Senescence of tumor cell lines	1
MYC	ACTB	1
MYC	ANLN	1
MYC	Aryl Hydrocarbon Receptor Signaling	1
MYC	AURKB	1
MYC	CCNE1	1
MYC	CDK1	1
MYC	CDK2	1
MYC	CDKN1A	1
MYC	Cell proliferation of carcinoma cell lines	1
MYC	Cell proliferation of tumor cell lines	1
MYC	Cell transformation	1
MYC	Colony formation	1
MYC	E2F1	1
MYC	E2F2	1
MYC	E2F3	1
MYC	EP400	1
MYC	FOXM1	1
MYC	KAT2A	1
MYC	LIN9	1
MYC	Migration of tumor cell lines	1
MYC	MXI1	1
MYC	MYBL2	1
MYC	Neoplasia of tumor cell lines	1
MYC	RBL1	1
MYC	Senescence of tumor cell lines	1
MYC	Sphere formation of tumor cell lines	1
MYC	TBX3	1
MYC	Transformation of fibroblast cell lines	1
NPM1	Cycling of centrosome	-1
NPM1	IL1B	-1
NPM1	Modification of tumor cell lines	-1
NPM1	Repair of cells	-1
NPM1	Repair of tumor cell lines	-1
NUPR1	ACTB	-1
NUPR1	ANLN	-1
NUPR1	AURKB	-1
NUPR1	COPS5	-1
NUPR1	EP300	-1
NUPR1	NPM1	-1
NUPR1	SMAD3	-1
NUPR1	TP53	-1
PHF1	CDKN1A	-1
PLK1	MYC	1
RABL6	AURKB	1
RABL6	CDK2	1
RABL6	Cell proliferation of breast cancer cell lines	1
RABL6	Cell proliferation of colorectal cancer cell lines	1
RABL6	Cell proliferation of tumor cell lines	1
RABL6	MYC	1
RBL1	CCNE1	-1
RBL1	CDK2	-1
RBL1	Cell proliferation of cervical cancer cell lines	-1
RBL1	Cell proliferation of colorectal cancer cell lines	-1
RBL1	Cell proliferation of tumor cell lines	-1
RBL1	E2F1	-1
RBL1	Growth of organism	-1
RBL1	Interphase	-1
RBL1	MYBL2	-1
RBL1	MYC	-1
RBL1	PPARGC1A	-1
RBL1	Proliferation of fibroblast cell lines	-1
RBL1	S phase	-1
RBL1	Senescence of cells	-1
RBL1	Transformation of fibroblast cell lines	-1
RBL2	CCNE1	-1
RBL2	CDK2	-1
RBL2	Cell proliferation of carcinoma cell lines	-1
RBL2	Cell proliferation of cervical cancer cell lines	-1
RBL2	Cell proliferation of tumor cell lines	-1
RBL2	Colony formation	-1
RBL2	Colony formation of cells	-1
RBL2	Colony formation of tumor cell lines	-1
RBL2	Development of tumor cell lines	-1
RBL2	DNA replication	-1
RBL2	E2F1	-1
RBL2	Interphase	-1
RBL2	MYBL2	-1
RBL2	MYC	-1
RBL2	Proliferation of lung cancer cell lines	-1
RBL2	S phase	-1
RBL2	Senescence of cells	-1
RBL2	Transformation of fibroblast cell lines	-1
Repair of tumor cell lines	Modification of tumor cell lines	1
RICTOR	E2F3	-1
RICTOR	MYC	-1
S phase	Interphase of bone cancer cell lines	1
S phase	Interphase of connective tissue cells	1
SCAP	ACSS2	-1
SDCBP	Neutrophil degranulation	-1
Segregation of chromosomes	Cycling of centrosome	1
Senescence of tumor cell lines	Senescence of cells	-1
SLC29A1	CDKN1A	-1
SMARCA4	IL1B	-1
SMARCB1	Cell proliferation of tumor cell lines	-1
SMARCB1	Colony formation of cells	-1
SMARCB1	Colony formation of tumor cell lines	-1
SMARCB1	E2F1	-1
SMARCB1	Senescence of cells	-1
SMARCB1	Senescence of tumor cell lines	-1
SMURF2	Segregation of chromosomes	1
TAL1	Colony formation	1
TAL1	Colony formation of cells	1
TAL1	MYBL2	1
TBX2	ANLN	1
TBX2	AURKB	1
TBX2	CDKN1A	1
TBX2	Cell proliferation of tumor cell lines	1
TBX2	CHEK1	1
TBX2	E2F1	1
TBX2	FOXM1	1
TBX2	HELLS	1
TBX2	Senescence of tumor cell lines	1
TBX3	AURKB	1
TBX3	CDK1	1
TBX3	Congenital anomaly of gastrointestinal tract	1
TBX3	EGF	1
TBX3	FOXM1	1
TBX3	MYC	1
TBX3	Neoplasia of colorectal cancer cell lines	1
TBX3	TBX2	1
TGFB1	AGT	-1
TGFB1	AKT1	-1
TGFB1	CDKN1A	-1
TGFB1	CSF1R	-1
TGFB1	FGF2	-1
TGFB1	FGFR1	-1
TGFB1	IL1B	-1
TGFB1	MAPK3	-1
TGFB1	MAPK8	-1
TGFB1	MYC	-1
TGFB1	SMAD3	-1
TGFB1	TBX2	-1
TGFB1	TNF	-1
TGFB3	Integrin Signaling	-1
TGFB3	SMAD3	-1
TNF	AKT1	-1
TNF	CDKN1A	-1
TNF	IL1B	-1
TNF	MAPK3	-1
TNF	Senescence of fibroblasts	-1
TOPBP1	Cell Cycle Checkpoints	1
TOPBP1	Cell proliferation of tumor cell lines	1
TOPBP1	DNA replication	1
TP53	ACTB	-1
TP53	ACTL6A	-1
TP53	ANLN	-1
TP53	Aryl Hydrocarbon Receptor Signaling	-1
TP53	AURKA	-1
TP53	AURKB	-1
TP53	BMI1	-1
TP53	CARM1	-1
TP53	CCNE1	-1
TP53	CDK1	-1
TP53	CDKN1A	-1
TP53	CHEK1	-1
TP53	COPS5	-1
TP53	E2F1	-1
TP53	E2F2	-1
TP53	E2F3	-1
TP53	EGF	-1
TP53	EP300	-1
TP53	EP400	-1
TP53	ERBB2	-1
TP53	FGF2	-1
TP53	FOXM1	-1
TP53	GLI1	-1
TP53	HELLS	-1
TP53	IFNG	-1
TP53	IL1B	-1
TP53	IRF7	-1
TP53	KAT2A	-1
TP53	LIN9	-1
TP53	MDM4	-1
TP53	MYBL2	-1
TP53	MYC	-1
TP53	MYC	-1
TP53	NPM1	-1
TP53	PHF1	-1
TP53	PLK1	-1
TP53	PPARGC1A	-1
TP53	RABL6	-1
TP53	RBL1	-1
TP53	RBL2	-1
TP53	SLC29A1	-1
TP53	SMARCB1	-1
TP53	SMURF2	-1
TP53	SRC	-1
TP53	TBX3	-1
TP53	TFAM	-1
TP53	TNF	-1
TP53	TNFSF10	-1
TP53	TOPBP1	-1
TP53COR1	CDKN1A	-1
TP53COR1	IL1B	-1
TP53COR1	IL1B	-1
VHL	CDKN1A	1
