## Additional files for "TP53 status aligns with morphology and metaplastic programs in colorectal cancer organoids, and MDM2 P2 promoter usage reflects p53 activity": Additional_file_53_Table_S22.xlsx

### Sheet: S22_IPA_biomarker_panel
Supplementary Table S22. IPA Biomarker Detection — 39-gene panel
The 39-gene biomarker panel identified by IPA Biomarker Detection that separates the 63 samples into two clusters (Supplementary Figure S5). Affymetrix probe set = representative HTA2.0 transcript-cluster ID; N analyses detected = number of the 33 comparisons in which the gene was nominated. Drug(s) lists IPA-annotated interacting compounds.
Symbol	Entrez gene name	Location	Family	Drug(s)	Affymetrix probe set	N analyses detected (of 33)	Functional category (main text Section 3.3.3)
ACSS1	acyl-CoA synthetase short chain family member 1	Cytoplasm	enzyme		TC20000727.hg.1	33	Category 7: other function-related genes
AHCY	adenosylhomocysteinase	Cytoplasm	enzyme	9-(2',3'-dihydroxycyclopent-4'-enyl)adenine, 3-deazaneplanocin, neplanocin A, 3-deazaaristeromycin, cyanovirin-N, 6'-C-methylneplanocin A	TC20000780.hg.1	33	Category 7: other function-related genes
CDKN1A	cyclin dependent kinase inhibitor 1A	Nucleus	kinase		TC06000532.hg.1	33	Category 1: direct target genes of wild-type TP53
COL17A1	collagen type XVII alpha 1 chain	Extracellular Space	other	collagenase	TC10001637.hg.1	33	Category 2: invasion and extracellular matrix related genes
CTSE	cathepsin E	Cytoplasm	peptidase		TC01001720.hg.1	33	Category 3: gastric metaplasia markers
DCBLD2	discoidin, CUB and LCCL domain containing 2	Plasma Membrane	other		TC03003002.hg.1	33	Category 2: invasion and extracellular matrix related genes
DDB2	damage specific DNA binding protein 2	Nucleus	transcription regulator		TC11000404.hg.1	33	Category 1: direct target genes of wild-type TP53
DUSP4	dual specificity phosphatase 4	Nucleus	phosphatase		TC08002271.hg.1	33	Category 7: other function-related genes
FAS	Fas cell surface death receptor	Plasma Membrane	transmembrane receptor	APO010, monoclonal antibody 7C11	TC10002196.hg.1	33	Category 1: direct target genes of wild-type TP53
FAXDC2	fatty acid hydroxylase domain containing 2	Cytoplasm	other		TC05001973.hg.1	33	Category 7: other function-related genes
GSTM4	glutathione S-transferase mu 4	Cytoplasm	enzyme		TC01004608.hg.1	33	Category 5: immune and cell-signaling related genes
GXYLT2	glucoside xylosyltransferase 2	Other	enzyme		TC03003359.hg.1	33	Category 7: other function-related genes
HCP5	HLA complex P5	Other	other		TC6_mcf_hap5000046.hg.1	33	Category 5: immune and cell-signaling related genes
IGFL4	IGF like family member 4	Extracellular Space	other		TC19001641.hg.1	33	Category 7: other function-related genes
LAPTM4B	lysosomal protein transmembrane 4 beta	Cytoplasm	other		TC08000597.hg.1	33	Category 5: immune and cell-signaling related genes
LY6G6E	lymphocyte antigen 6 family member G6E (pseudogene)	Other	other		TC06004117.hg.1	33	Category 5: immune and cell-signaling related genes
MDM2	MDM2 proto-oncogene	Nucleus	enzyme	MDM2 inhibitor, AMGMDS3, KT-253, serdemetan, CGM097, milademetan, MK-8242, siremadlin, sulanemadlin, idasanutlin, RO6839921, MI-773, RO-5045337, navtemadlin, APG-115, BI 907828, ASTX295	TC12002437.hg.1	33	Category 1: direct target genes of wild-type TP53
MGAT5	alpha-1,6-mannosylglycoprotein 6-beta-N-acetylglucosaminyltransferase	Cytoplasm	enzyme		TC02003597.hg.1	33	Category 7: other function-related genes
MMP7	matrix metallopeptidase 7	Extracellular Space	peptidase	marimastat	TC11002228.hg.1	33	Category 2: invasion and extracellular matrix related genes
MSLN	mesothelin	Plasma Membrane	other	RC88, NI-1801, amatuximab, anetumab, thorium Th 227 anetumab corixetan, SS1(dsfv)PE38, LMB-100, ABBV-428, DMOT4039A, BMS-986148	TC16001373.hg.1	33	Category 2: invasion and extracellular matrix related genes
NCR3LG1	natural killer cell cytotoxicity receptor 3 ligand 1	Plasma Membrane	other		TC11000229.hg.1	33	Category 5: immune and cell-signaling related genes
PARP8	poly(ADP-ribose) polymerase family member 8	Other	enzyme		TC05000209.hg.1	33	Category 7: other function-related genes
PCSK7	proprotein convertase subtilisin/kexin type 7	Cytoplasm	peptidase		TC11001046.hg.1	33	Category 5: immune and cell-signaling related genes
PRKDC	protein kinase, DNA-activated, catalytic subunit	Nucleus	kinase	panulisib, CC-115, nedisertib, SM1-71, BR101801	TC08001191.hg.1	33	Category 4: DNA damage response genes
PYGB	glycogen phosphorylase B	Cytoplasm	enzyme		TC20001170.hg.1	33	Category 6: annotation not established
REN	renin	Extracellular Space	peptidase	aliskiren, imarikiren, aliskiren/valsartan, aliskiren/amlodipine, aliskiren/amlodipine/hydrochlorothiazide, aliskiren/hydrochlorothiazide, remikiren	TC01003726.hg.1	33	Category 3: gastric metaplasia markers
RGL3	ral guanine nucleotide dissociation stimulator like 3	Cytoplasm	other		TC19002677.hg.1	33	Category 5: immune and cell-signaling related genes
RHOB	ras homolog family member B	Cytoplasm	enzyme		TC02000116.hg.1	33	Category 5: immune and cell-signaling related genes
RNF24	ring finger protein 24	Cytoplasm	other		TC20001393.hg.1	33	Category 6: annotation not established
SERPINB5	serpin family B member 5	Extracellular Space	other		TC18000226.hg.1	33	Category 2: invasion and extracellular matrix related genes
SLC6A14	solute carrier family 6 member 14	Plasma Membrane	transporter		TC0X000571.hg.1	33	Category 7: other function-related genes
SNAR-A4	small NF90 (ILF3) associated RNA A4	Other	other		TC19001739.hg.1	33	Category 7: other function-related genes
SPATA18	spermatogenesis associated 18	Cytoplasm	other		TC04000293.hg.1	33	Category 1: direct target genes of wild-type TP53
TNFRSF10B	TNF receptor superfamily member 10b	Plasma Membrane	transmembrane receptor	IGM-8444, INBRX-109, BI 905711, tigatuzumab, conatumumab, drozitumab, dulanermin, DS-8273a, RO6874813, benufutamab	TC08002257.hg.1	33	Category 1: direct target genes of wild-type TP53
TNFRSF10C	TNF receptor superfamily member 10c	Plasma Membrane	transmembrane receptor		TC08000180.hg.1	33	Category 1: direct target genes of wild-type TP53
TNFRSF19	TNF receptor superfamily member 19	Plasma Membrane	transmembrane receptor		TC13000049.hg.1	33	Category 5: immune and cell-signaling related genes
TRIM22	tripartite motif containing 22	Cytoplasm	transcription regulator		TC11000117.hg.1	33	Category 1: direct target genes of wild-type TP53
TTC9	tetratricopeptide repeat domain 9	Extracellular Space	other		TC14000426.hg.1	33	Category 7: other function-related genes
ZMAT3	zinc finger matrin-type 3	Nucleus	other		TC03003223.hg.1	33	Category 1: direct target genes of wild-type TP53
Note: The gene symbols in this table are based on the output of IPA Biomarker Detection. In the RMA-normalized expression matrix used as input to Code7 (GENEnumberONLYtype5P2.txt), the two probe sets TC20001170.hg.1 and TC20001393.hg.1 are annotated as "accn=Z36853 class=mRNAlike lncRNA" and "accn=BX647619 class=mRNAlike lncRNA", which do not match PYGB / RNF24 in this table. PYGB was confirmed b…
Note: The column "Functional category (main text Section 3.3.3)" gives the assignment to the seven functional categories described in Section 3.3.3 of the main text. The breakdown is 9 in category 1, 5 in category 2, 2 in category 3, 1 in category 4, 9 in category 5, 2 in category 6 and 11 in category 7, totalling 39. Note that the corresponding row on the expression-matrix side for SNAR-A4 lists…
