## Additional files for "TP53 status aligns with morphology and metaplastic programs in colorectal cancer organoids, and MDM2 P2 promoter usage reflects p53 activity": Additional_file_54_Table_S43.xlsx

### Sheet: Table_S43
Supplementary Table S43. Key items of the biomarker and GO analyses. Representative genes are listed for five biomarker categories (p53 activation markers, gastric metaplasia markers, invasion and metastasis markers, DNA repair and survival, stemness and Wnt), together with the top GO-MF, GO-CC and GO-BP terms.
Biomarker category	Representative genes and GO terms
p53 activation indicators (tissue-2 specific)	CDKN1A, DDB2, FAS, TNFRSF10B (DR5), TNFRSF10C (DcR1), SPATA18, ZMAT3, TRIM22, MDM2 (all direct p53 target genes; the nine genes of Section 3.3.3)
Gastric metaplasia markers (tissue-2 specific)	CTSE, REN (the most specific gastric-type indicators); TFF1, TFF3, ANXA10 (serrated pathway markers); MMP7 (invasion and metastasis)
Invasion and metastasis markers	MMP7 (100% consistency), MSLN, DCBLD2, COL17A1, PLAUR, LAMC2
DNA repair and survival (tissue 1)	PRKDC (DNA-PKcs), GSTM4, LAPTM4B, PYGB (one of the two genes with unconfirmed annotation; not assigned to a functional category; Section 3.3.3), ACSS1
Stem cells and Wnt (tissue 1)	MGAT5, HCP5 (the category of this row is a reinterpretation in terms of candidates for clinical implementation and does not correspond to the seven categories of Section 3.3.3 (MGAT5 = other; HCP5 = immune and cell signaling)). Note: TNFRSF19 (TROY, a Wnt target) and MDM2 are included in this panel, but the direction of expression of both is on the tissue-2 side (mean linear FC −13.96 and −7.04, …
Top GO-MF terms	Branched-chain AA Transmembrane Transporter Activity (adj. P = 0.006), Nucleotide Transmembrane Transporter Activity (adj. P = 0.006), Single-stranded DNA Helicase Activity (adj. P = 0.009), L-leucine Transmembrane Transporter Activity (adj. P = 0.016), Endopeptidase Inhibitor Activity (adj. P = 2.0×10⁻⁵; 15 factors including SERPINA1), Cholesterol Binding (adj. P = 0.0004), Death Receptor Activi…
Top GO-CC terms	Basolateral Plasma Membrane (adj. P = 0.013), External Side of Apical Plasma Membrane (adj. P = 0.013), CMG Complex (adj. P = 0.030) [Tissue 1]; Extracellular Vesicle (adj. P ≈ 0), Extracellular Exosome (adj. P ≈ 0), Golgi Lumen (adj. P = 0.0005), Tertiary Granule Lumen (adj. P = 0.0007), Secretory Granule Lumen (adj. P = 0.005) [Tissue 2]
Top GO-BP terms	Regulation of Epidermal Cell Differentiation (adj. P = 0.0003; BMP4/SULT2B1 and others), Proteolysis (adj. P = 0.022; MMP7 and others), Maintenance of Gastrointestinal Epithelium (adj. P = 0.025; TFF1/TFF3/MUC6 and others), Cellular Response to Hypoxia (adj. P = 0.038; MDM2/BNIP3 and others), Sulfation (adj. P = 0.036; the SULT family)
