## Additional files for "TP53 status aligns with morphology and metaplastic programs in colorectal cancer organoids, and MDM2 P2 promoter usage reflects p53 activity": Additional_file_55_Table_S35.xlsx

### Sheet: D3_immune
Supplementary Table S35 Immune-cell composition (deconvolution) and TIDE metrics in P2-high vs P2-low groups — D3 immune deconvolution: P2-high vs P2-low (TCGA-COAD/READ, 624 specimens, 208 per group)
Stratification is by P2-score tertiles (top 208 vs bottom 208; the middle tertile is excluded from comparisons, and ρ is computed on all 624 specimens). P is Mann–Whitney (normal approximation, continuity and tie corrections); the two rows recorded as 'P = 0' in the R23 output were replaced with values recalculated from specimen-level data (the minimum attainable p at n=208 vs 208 is about 1.2×10…
Method	Cell type	n (high/low)	Median (high)	Median (low)	Hodges–Lehmann	ρ (P2, continuous)	P	FDR	Call	Sign across methods	Remarks
mcp_counter	cytotoxicity score	208/208	1.15011	0.718638	0.431541	0.399	1.5×10⁻²²	1.5×10⁻²¹	Higher on the P2-high side	One method only
mcp_counter	NK cell	208/208	0.46037	0.209387	0.209778	0.406	2.0×10⁻²¹	1.0×10⁻²⁰	Higher on the P2-high side	✅ signs concordant
mcp_counter	T cell	208/208	1.82255	1.46027	0.356749	0.315	1.5×10⁻¹⁴	4.9×10⁻¹⁴	Higher on the P2-high side	One method only
mcp_counter	B cell	208/208	2.52125	2.09581	0.507063	0.264	2.3×10⁻¹⁰	5.6×10⁻¹⁰	Higher on the P2-high side	✅ signs concordant
mcp_counter	Neutrophil	208/208	2.06721	1.87908	0.182695	0.201	1.1×10⁻⁵	2.2×10⁻⁵	Higher on the P2-high side	Signs disagree → cannot be reported as a finding
mcp_counter	Myeloid dendritic cell	208/208	1.39979	1.16803	0.22668	0.156	9.8×10⁻⁵	1.6×10⁻⁴	Higher on the P2-high side	One value tied; direction undecidable
mcp_counter	Macrophage/Monocyte	208/208	2.64807	2.4123	0.258847	0.139	2.2×10⁻⁴	3.1×10⁻⁴	Higher on the P2-high side	One method only
mcp_counter	Endothelial cell	208/208	2.34051	2.49026	-0.121609	-0.113	0.0158	0.0197	Lower on the P2-high side	One method only
mcp_counter	T cell CD8+	208/208	1.22094	1.12552	0.109068	0.054	0.121	0.134	No significant difference detected	✅ signs concordant
mcp_counter	Cancer associated fibroblast	208/208	6.1666	6.26616	-0.035449	-0.026	0.768	0.768	No significant difference detected	One method only
mcp_counter	Monocyte	208/208	2.64807	2.4123	0.258847	0.139	2.2×10⁻⁴	—	No significant difference detected	One value tied; direction undecidable	Excluded from the summary because the estimates are exactly identical to Macrophage/Monocyte (MCP-counter has a single monocytic series)
quantiseq	T cell CD8+	208/208	0.002939	0	0.001409	0.247	1.3×10⁻¹⁰	1.5×10⁻⁹	Higher on the P2-high side	✅ signs concordant
quantiseq	uncharacterized cell	208/208	0.820784	0.84639	-0.024176	-0.23	2.1×10⁻⁸	1.2×10⁻⁷	Lower on the P2-high side	One method only
quantiseq	Macrophage M1	208/208	0.051344	0.042864	0.009381	0.173	1.6×10⁻⁴	5.9×10⁻⁴	Higher on the P2-high side	One method only
quantiseq	T cell regulatory (Tregs)	208/208	0.019174	0.014339	0.003951	0.144	3.4×10⁻⁴	9.4×10⁻⁴	Higher on the P2-high side	One method only
quantiseq	Myeloid dendritic cell	208/208	0	0	0	-0.162	4.8×10⁻⁴	0.00105	Direction undecidable (Hodges–Lehmann = 0; medians also tied)	One value tied; direction undecidable
quantiseq	Macrophage M2	208/208	0.027036	0.024077	0.00326	0.059	0.0551	0.101	No significant difference detected	One method only
quantiseq	B cell	208/208	0.004773	0.004202	0.000432	0.035	0.219	0.344	No significant difference detected	✅ signs concordant
quantiseq	NK cell	208/208	0.0203	0.019589	0.000912	0.047	0.26	0.357	No significant difference detected	✅ signs concordant
quantiseq	Neutrophil	208/208	0.032733	0.033229	-0.001263	-0.041	0.392	0.479	No significant difference detected	Signs disagree → cannot be reported as a finding
quantiseq	Monocyte	208/208	0	0	0	0.024	0.561	0.617	No significant difference detected	One value tied; direction undecidable
quantiseq	T cell CD4+ (non-regulatory)	208/208	0	0	0	0.015	0.645	0.645	No significant difference detected	One method only
Note 1) The two rows recorded as P = 0 in the R23 output recalculate to MCP-counter NK cell z=9.505 p=2.00×10⁻²¹ and cytotoxicity score z=9.772 p=1.49×10⁻²². Even under complete separation, a Mann–Whitney with n=208 vs 208 gives p ≈ 1.2×10⁻⁶⁹; 0 is unattainable. The recalculated values are the ones reported.
Note 2) quanTIseq Myeloid dendritic cells have median 0 in both groups and Hodges–Lehmann 0; R23's decision rule (truth of median_hi > median_lo) resolved the tie as 'lower'. The only evidence of direction is ρ = −0.162, so 'lower on the P2-high side' cannot be claimed. Because some quanTIseq cell types have fractions stuck at 0, zero-heavy cell types should be described by ranks, not fractions.
Note 3) MCP-counter's Macrophage/Monocyte and Monocyte estimates are exactly identical in all 624 specimens (MCP-counter has a single monocytic series that immunedeconv assigns to two labels). Counting them as two rows would inflate the FDR family, so one was removed from the summary and BH was reapplied.
Note 4) Neutrophil signs disagree between quanTIseq (−) and MCP-counter (+). By R23's own rule this is a method-dependent estimate and cannot be reported as a finding.
Note 5) xCell and EPIC failed to run (packages installed, but deconvolute did not return). The findings are based on the two methods quanTIseq and MCP-counter.
Note 6) Difference in stratification definitions between the two papers: the P2 tertiles here (P2 score) and those of the companion paper (T. Tsukui, R. Yao, and K. Tsuda, unpublished observations; P2 − P1 GSVA difference) correlate strongly in rank (Spearman ρ = +0.718), but tertile assignments agree for only 338 of 624 specimens (54.2%). Of the 208 P2-high specimens here, 132 are also P2-high i…

### Sheet: S35b_TIDE
Supplementary Table S35 (continued) Immunotherapy response prediction by TIDE — D3, TIDE: P2 high-vs-low comparison of predicted immunotherapy response (TCGA-COAD/READ, 624 specimens, 208 per group)
Computed with TIDEpy 1.3.8 (python 3.8.0 / pandas 2.0.3). Cancer type = Other, no prior treatment; input was log2(TPM+1), row-median-centered, 36,650 genes × 624 specimens (--ignore_norm to avoid double normalization). The TIDE web server is permanently discontinued; the successor CIDE (https://cide.ccr.cancer.gov) and TIDEpy are provided. The two rows recorded as 'P = 0' in the R23 output (MSI S…
Metric	Median (high)	Median (low)	Hodges–Lehmann	P	FDR	ρ (P2 continuous axis)	P(ρ)	Direction
TIDE score (lower = ICI response more likely)	-0.0049	0.3165	-0.4117	9.9×10⁻⁶	1.1×10⁻⁵	-0.204	2.9×10⁻⁷	Lower on the P2-high side
IFNG signature	0.372	-0.4321	0.7932	1.5×10⁻¹⁰	1.8×10⁻¹⁰	0.258	6.0×10⁻¹¹	Higher on the P2-high side
MSI score	0.7768	0.2184	0.4674	1.5×10⁻³⁵	1.7×10⁻³⁴	0.544	2.0×10⁻⁴⁹	Higher on the P2-high side
CD274 (PD-L1)	0.2971	-0.2707	0.5265	1.0×10⁻¹⁰	1.4×10⁻¹⁰	0.264	2.3×10⁻¹¹	Higher on the P2-high side
CD8	0.305	-0.266	0.5696	2.8×10⁻¹²	4.8×10⁻¹²	0.274	3.2×10⁻¹²	Higher on the P2-high side
T-cell dysfunction (Dysfunction)	0.4576	-0.3669	0.8638	6.1×10⁻²¹	3.4×10⁻²⁰	0.401	1.8×10⁻²⁵	Higher on the P2-high side
T-cell exclusion (Exclusion)	-0.4135	0.311	-0.7606	2.8×10⁻¹⁶	1.0×10⁻¹⁵	-0.362	8.9×10⁻²¹	Lower on the P2-high side
Myeloid-derived suppressor cells (MDSC)	-0.0252	0.0389	-0.0612	4.2×10⁻¹⁶	1.2×10⁻¹⁵	-0.347	4.2×10⁻¹⁹	Lower on the P2-high side
Cancer-associated fibroblasts (CAF)	-0.0292	-0.0036	-0.0285	0.0367	0.0367	-0.101	0.0119	Lower on the P2-high side
Tumor-associated macrophages M2	-0.0132	0.0209	-0.0351	9.5×10⁻¹⁴	2.1×10⁻¹³	-0.308	3.2×10⁻¹⁵	Lower on the P2-high side
Cytotoxic T cells (CTL)	0.4233	-0.2026	0.6298	3.1×10⁻¹²	4.8×10⁻¹²	0.291	1.3×10⁻¹³	Higher on the P2-high side
Responder prediction (ICI response predicted by TIDE)
P2 low (bottom 208)	Responder 66	Non-responder 142	31.7%
P2 middle (208)	Responder 98	Non-responder 110	47.1%
P2 high (top 208)	Responder 106	Non-responder 102	51.0%
High vs low 2×2 Fisher exact test: p = 9.8×10⁻⁵, odds ratio 2.24 (independently reproduced with our own implementation)
Note 1) Recalculated values for the two rows recorded as P = 0 in the R23 output: MSI score p = 1.52×10⁻³⁵, Dysfunction p = 6.14×10⁻²¹. These are the values reported. The other 9 metrics matched R23.
Note 2) Direction: the TIDE score is lower on the P2-high side (the response-favorable direction), yet its component Dysfunction is higher on the P2-high side. TIDE switches its weighting between Dysfunction and Exclusion depending on CTL level; in P2, the low TIDE is driven by large decreases in Exclusion (−0.761) and in MDSC, TAM M2 and CAF. One cannot write 'responds because Dysfunction is low…
Note 3) TIDEpy warned that '14.47% of genes were lost after Entrez ID conversion'. These are genes absent from TIDE's reference ID set, not missing signature genes.
Note 4) The MSI score shows the strongest association (ρ = +0.544), consistent with the MSI-like expression profile of the P2 signature in this study (a signature-level resemblance; P2 promoter usage itself was not associated with MSI status, main text Sections 3.1.4 and 3.2.2). Because the immune findings could be driven by MSI, an MSI-stratified sensitivity analysis is given in Supplementary Ta…
Note 5) The TIDE web server has been discontinued; the citable sources are the TIDE paper (Jiang P, et al. Nat Med. 2018;24(10):1550–1558) and its successor platform CIDE (Gong L, et al. Cell. 2025;188(18):5062–5080.e32).
