## Additional files for "TP53 status aligns with morphology and metaplastic programs in colorectal cancer organoids, and MDM2 P2 promoter usage reflects p53 activity": Additional_file_56_Table_S36.xlsx

### Sheet: MSI sensitivity analysis
Supplementary Table S36 MSI-stratified sensitivity analysis of the immune findings (van Elteren, within-MSS, MSI-adjusted partial correlation, logistic regression) — Are the D3 findings driven by MSI? Sensitivity analyses by MSI stratification and adjustment
Primary analysis = P2 tertiles of all 624 specimens (high 208 vs low 208). MSI uses the 272 specimens with known paper_MSI_status, split per colorectal convention into MSI-H (38) vs MSS/MSI-L (234). The van Elteren test is an MSI-stratified Wilcoxon (design-free weights 1/(N+1)); because it uses all specimens even with small within-stratum n, it serves as the primary analysis here. Within-MSS is …
Method	Metric	Primary-analysis HL	Primary-analysis p	van Elteren p	FDR	n within MSS (high/low)	p within MSS	n within MSI-H	MSI-adjusted ρ	p	Call
TIDE	MDSC	-0.0612	4.2×10⁻¹⁶	1.3×10⁻⁶	1.4×10⁻⁵	95/49	2.0×10⁻⁶	28/1	-0.29	1.2×10⁻⁶	Persists after matching MSI
TIDE	Dysfunction	0.8638	6.1×10⁻²¹	3.1×10⁻⁶	1.7×10⁻⁵	95/49	8.8×10⁻⁶	28/1	0.281	2.5×10⁻⁶	Persists after matching MSI
TIDE	MSI Score	0.4674	1.5×10⁻³⁵	1.2×10⁻⁴	4.3×10⁻⁴	95/49	2.8×10⁻⁵	28/1	0.354	2.1×10⁻⁹	Persists after matching MSI
TIDE	CD8	0.5696	2.8×10⁻¹²	1.6×10⁻⁴	4.5×10⁻⁴	95/49	3.5×10⁻⁴	28/1	0.244	4.9×10⁻⁵	Persists after matching MSI
TIDE	Exclusion	-0.7606	2.8×10⁻¹⁶	4.4×10⁻⁴	9.7×10⁻⁴	95/49	5.8×10⁻⁴	28/1	-0.228	1.5×10⁻⁴	Persists after matching MSI
TIDE	CTL	0.6298	3.1×10⁻¹²	0.00189	0.00346	95/49	0.00343	28/1	0.215	3.8×10⁻⁴	Persists after matching MSI
TIDE	TAM M2	-0.0351	9.5×10⁻¹⁴	0.00355	0.00558	95/49	0.0067	28/1	-0.233	1.1×10⁻⁴	Persists after matching MSI
TIDE	IFNG	0.7932	1.5×10⁻¹⁰	0.0287	0.0395	95/49	0.0296	28/1	0.153	0.0115	Persists after matching MSI
TIDE	TIDE	-0.4117	9.9×10⁻⁶	0.0782	0.0956	95/49	0.054	28/1	-0.113	0.0641	Significant in the primary analysis but does not persist
TIDE	CD274	0.5265	1.0×10⁻¹⁰	0.218	0.24	95/49	0.22	28/1	0.128	0.0346	Significant in the primary analysis but does not persist
TIDE	CAF	-0.0285	0.0367	0.879	0.879	95/49	0.879	28/1	-0.026	0.675	Significant in the primary analysis but does not persist
MCP-counter	cytotoxicity score	0.4315	1.5×10⁻²²	3.1×10⁻⁵	3.4×10⁻⁴	95/49	6.3×10⁻⁵	28/1	0.284	2.0×10⁻⁶	Persists after matching MSI
MCP-counter	B cell	0.5071	2.3×10⁻¹⁰	1.7×10⁻⁴	9.4×10⁻⁴	95/49	2.7×10⁻⁴	28/1	0.225	1.8×10⁻⁴	Persists after matching MSI
MCP-counter	NK cell	0.2098	2.0×10⁻²¹	4.7×10⁻⁴	0.00173	95/49	4.6×10⁻⁴	28/1	0.267	8.2×10⁻⁶	Persists after matching MSI
MCP-counter	T cell	0.3567	1.5×10⁻¹⁴	7.0×10⁻⁴	0.00192	95/49	0.00141	28/1	0.23	1.4×10⁻⁴	Persists after matching MSI
MCP-counter	Myeloid dendritic cell	0.2267	9.8×10⁻⁵	0.0489	0.107	95/49	0.0309	28/1	0.11	0.0696	Persists after matching MSI
MCP-counter	Monocyte	0.2588	2.2×10⁻⁴	0.0684	0.107	95/49	0.0648	28/1	0.111	0.0691	Significant in the primary analysis but does not persist
MCP-counter	Macrophage/Monocyte	0.2588	2.2×10⁻⁴	0.0684	0.107	95/49	0.0648	28/1	0.111	0.0691	Significant in the primary analysis but does not persist
MCP-counter	Neutrophil	0.1827	1.1×10⁻⁵	0.0823	0.113	95/49	0.0893	28/1	0.147	0.0157	Significant in the primary analysis but does not persist
MCP-counter	T cell CD8+	0.1091	0.121	0.339	0.414	95/49	0.386	28/1	0.076	0.21	Not significant in the primary analysis either
MCP-counter	Cancer associated fibroblast	-0.0354	0.768	0.422	0.429	95/49	0.584	28/1	0.038	0.538	Not significant in the primary analysis either
MCP-counter	Endothelial cell	-0.1216	0.0158	0.429	0.429	95/49	0.378	28/1	-0.065	0.287	Significant in the primary analysis but does not persist
quanTIseq	T cell CD8+	0.0014	1.3×10⁻¹⁰	0.00113	0.0124	95/49	0.00201	28/1	0.179	0.00306	Persists after matching MSI
quanTIseq	Macrophage M2	0.0033	0.0551	0.00591	0.0325	95/49	0.00225	28/1	0.14	0.0213	Persists after matching MSI
quanTIseq	Myeloid dendritic cell	0	4.8×10⁻⁴	0.0197	0.0721	95/49	0.0155	28/1	-0.142	0.0191	Persists after matching MSI
quanTIseq	uncharacterized cell	-0.0242	2.1×10⁻⁸	0.0611	0.168	95/49	0.0578	28/1	-0.153	0.0115	Significant in the primary analysis but does not persist
quanTIseq	Neutrophil	-0.0013	0.392	0.113	0.25	95/49	0.0773	28/1	-0.08	0.188	Not significant in the primary analysis either
quanTIseq	NK cell	0.0009	0.26	0.161	0.283	95/49	0.239	28/1	0.114	0.0618	Not significant in the primary analysis either
quanTIseq	T cell regulatory (Tregs)	0.004	3.4×10⁻⁴	0.18	0.283	95/49	0.156	28/1	0.113	0.0623	Significant in the primary analysis but does not persist
quanTIseq	Monocyte	0	0.561	0.308	0.418	95/49	0.313	28/1	0.023	0.711	Not significant in the primary analysis either
quanTIseq	Macrophage M1	0.0094	1.6×10⁻⁴	0.342	0.418	95/49	0.39	28/1	0.031	0.615	Significant in the primary analysis but does not persist
quanTIseq	T cell CD4+ (non-regulatory)	0	0.645	0.395	0.434	95/49	0.41	28/1	-0.004	0.95	Not significant in the primary analysis either
quanTIseq	B cell	0.0004	0.219	0.951	0.951	95/49	0.889	28/1	0.007	0.907	Not significant in the primary analysis either
Responder prediction (ICI response predicted by TIDE)
All 624 specimens: P2-high 106/208 (51.0%) vs P2-low 66/208 (31.7%), Fisher p = 9.8×10⁻⁵, OR 2.24
Restricted to specimens with known MSI: P2-high 66/123 (53.7%) vs P2-low 24/50 (48.0%), OR 1.25, p = 0.50
MSI-adjusted logistic regression: P2-high OR 1.61 (95% CI 0.81–3.20, p = 0.18) / MSI-H OR 0.30 (0.13–0.73, p = 0.008)
Predicted response rate by MSI: MSS/MSI-L 128/234 (54.7%) / MSI-H 13/38 (34.2%)
Missingness of MSI status is strongly associated with P2 (a premise for interpretation)
MSI is known for only 50/208 (24.0%) of P2-low, 99/208 (47.6%) of middle, and 123/208 (59.1%) of P2-high.
28 of the 38 MSI-H specimens (73.7%) are concentrated in P2-high.
Note 1) The immune-composition findings persist after matching MSI. NK cells, cytotoxicity score, B cells and T cells (MCP-counter) and CD8+ T cells (quanTIseq) are significant in van Elteren, within MSS, and by MSI-adjusted partial correlation. Hence 'P2 truly has more immune cells' is not a paraphrase of MSI.
Note 2) The TIDE composite score and the Responder prediction do not persist. The TIDE score drops from p = 9.9×10⁻⁶ in the primary analysis to p = 0.078 by van Elteren and p = 0.054 within MSS. The Responder prediction falls from OR 2.24 to 1.25 (p = 0.50) as soon as it is restricted to specimens with known MSI. It did not vanish because of MSI adjustment — the difference is small to begin with …
Note 3) Accordingly, the finding that P2 has higher immune-cell infiltration and cytotoxicity survives MSI adjustment, whereas the TIDE-predicted ICI response showed no significant difference in the MSI-annotated subset (Section 3.3.3).
Note 4) MSI missingness is not random: MSI is known for only 24.0% of P2-low but 59.1% of P2-high. With this bias, MSI-stratified results can only be read as 'the effect in the MSI-annotated population', not 'the MSI-adjusted effect'.
Note 5) There are only 38 MSI-H specimens, and only 1 in P2-low. A P2 comparison within MSI-H is not feasible, so in van Elteren the MSS/MSI-L stratum effectively determines the result.
Note 6) The predicted responder rate in MSI-H being lower than in MSS/MSI-L (34.2% vs 54.7%) is opposite to clinical knowledge (MSI-H colorectal cancer responds to ICI). TIDE is a composite of T-cell dysfunction and exclusion, not MSI alone, and is not a metric for direct eligibility decisions on MSI-H. This is already stated in manuscript §3.3.3 and Discussion §4.5 (full text in Supplementary Re…
