## Additional files for "TP53 status aligns with morphology and metaplastic programs in colorectal cancer organoids, and MDM2 P2 promoter usage reflects p53 activity": Additional_file_57_Table_S44.xlsx

### Sheet: Table_S44
Supplementary Table S44. Comparison of the upstream and downstream aspects of MDM2 promoter regulation. Five aspects (upstream regulators, promoter state, downstream consequences, the role of MDM2, and the causal relationship) are contrasted between tissue 1 (P1-dominant) and tissue 2 (P2-dominant), summarizing the working model in which promoter usage reflects p53 activity while morphology and m…
Direction of regulation	Promoter characteristics	Tissue 1 (P1-dominant)	Tissue 2 (P2-dominant)
Upstream regulators	Major activators	MYC, E2F (E2F1 and E2F3), MDM4 (p53 silenced by TP53 mutation). Note: E2F2 was below the threshold (Supplementary Note Section 2.2)	Wild-type TP53, TNF, MAPK3 (stress-induced). Note: EGR1 (median z = −1.95) is consistent in direction but below the threshold. The responsiveness of P2 to multiple transcription factor response elements is based on reference [9] (Supplementary Note Sections 3.2 and 5.2)
Promoter state	Mode of function	P1: constitutive, basal-level, stable supply	P2: inducible, boosted, emergency production
Downstream effects	Major targets and effects	Stabilization of FOXM1, PLK1, and CDK1/2; maintenance of proliferative metabolism (indirect support of transport systems such as SLC9A3)	Inhibition of TP53→CDKN1A/FAS/TNFRSF10B; permissiveness for EMT and metaplasia via TGFB1/SMAD3
Role of MDM2	Functional interpretation	Constitutive maintenance factor for proliferation (steady-state protein turnover through the ubiquitin–proteasome pathway)	Stress-induced apoptosis-evasion factor (ubiquitination and degradation of activated p53)
Causal relationship	Cause versus consequence	P1 dominance as a consequence of p53 mutation; that P1 usage contributes to the subsequent stable proliferation is an untested hypothesis (main text Section 4.2)	P2 induction as a consequence of active wild-type p53 (inflammatory stress as a possible trigger; inferred, not measured); that P2 usage contributes to the subsequent lineage conversion is an untested hypothesis (main text Section 4.2)
