## Additional files for "TP53 status aligns with morphology and metaplastic programs in colorectal cancer organoids, and MDM2 P2 promoter usage reflects p53 activity": Additional_file_58_Table_S29.xlsx

### Sheet: S29_mechanotransduction
Supplementary Table S29. Mechanotransduction machinery in the P1 vs P2 divergence
Gene-level signed linear fold change (positive = higher in P1; negative = higher in P2) aggregated across the 33 paired TAC comparisons (from Supplementary Table S16), with sign consistency (%) and DEG status (|log2 FC|≥1 and ≥70% sign consistency). IPA Upstream columns give the assigned subtype and median activation z-score from Supplementary Table S7 (blank where not an IPA regulator). Gene pan…
Mechano-module	Gene symbol	Gene name	Higher in	Mean linear FC	Sign consistency (%)	DEG	IPA Upstream subtype	IPA median z	Concordance note
Nuclear lamina / envelope tethering (LAD tethering)	LMNA	lamin A/C	P2	-0.59	73	No	—	—	B-type lamins, LBR and LAP2 up in tissue 1 (inferred stiff/solid state; not measured); consistent with Dupont & Wickström 2022, Fig 3a / LAD tethering (LMNA flat)
Nuclear lamina / envelope tethering (LAD tethering)	LMNB1	lamin B1	P1	2.2	73	Yes	—	—	B-type lamins, LBR and LAP2 up in tissue 1 (inferred stiff/solid state; not measured); consistent with Dupont & Wickström 2022, Fig 3a / LAD tethering (LMNA flat)
Nuclear lamina / envelope tethering (LAD tethering)	LMNB2	lamin B2	P1	2.16	97	Yes	—	—	B-type lamins, LBR and LAP2 up in tissue 1 (inferred stiff/solid state; not measured); consistent with Dupont & Wickström 2022, Fig 3a / LAD tethering (LMNA flat)
Nuclear lamina / envelope tethering (LAD tethering)	LBR	lamin B receptor	P1	3.17	97	Yes	—	—	B-type lamins, LBR and LAP2 up in tissue 1 (inferred stiff/solid state; not measured); consistent with Dupont & Wickström 2022, Fig 3a / LAD tethering (LMNA flat)
Nuclear lamina / envelope tethering (LAD tethering)	TMPO	thymopoietin	P1	2.08	86	Yes	—	—	B-type lamins, LBR and LAP2 up in tissue 1 (inferred stiff/solid state; not measured); consistent with Dupont & Wickström 2022, Fig 3a / LAD tethering (LMNA flat)
Nuclear lamina / envelope tethering (LAD tethering)	BANF1	barrier to autointegration factor 1	P1	1.05	91	No	P1	0.28	B-type lamins, LBR and LAP2 up in tissue 1 (inferred stiff/solid state; not measured); consistent with Dupont & Wickström 2022, Fig 3a / LAD tethering (LMNA flat)
Nuclear lamina / envelope tethering (LAD tethering)	EMD	emerin	P1	0.39	61	No	—	—	B-type lamins, LBR and LAP2 up in tissue 1 (inferred stiff/solid state; not measured); consistent with Dupont & Wickström 2022, Fig 3a / LAD tethering (LMNA flat)
LINC complex	SUN1	Sad1 and UNC84 domain containing 1	P2	-0.96	73	No	—	—	The LINC complex itself shows weak differences (in the review, mechanical coupling is borne mainly by the lamina/heterochromatin side)
LINC complex	SUN2	Sad1 and UNC84 domain containing 2	P2	-0.61	73	No	—	—	The LINC complex itself shows weak differences (in the review, mechanical coupling is borne mainly by the lamina/heterochromatin side)
LINC complex	SYNE1	spectrin repeat containing, nuclear envelope 1	P2	-0.51	73	No	—	—	The LINC complex itself shows weak differences (in the review, mechanical coupling is borne mainly by the lamina/heterochromatin side)
LINC complex	SYNE2	spectrin repeat containing, nuclear envelope 2	P1	1.42	73	No	—	—	The LINC complex itself shows weak differences (in the review, mechanical coupling is borne mainly by the lamina/heterochromatin side)
H3K9 heterochromatin writers	EHMT2	euchromatic histone-lysine N-methyltransferase 2	P1	1.8	100	No	—	—	H3K9me writer enzymes and HP1β up in tissue 1 = constitutive heterochromatin machinery
H3K9 heterochromatin writers	EHMT1	euchromatic histone-lysine N-methyltransferase 1	P2	-0.71	79	No	—	—	H3K9me writer enzymes and HP1β up in tissue 1 = constitutive heterochromatin machinery
H3K9 heterochromatin writers	SUV39H1	suppressor of variegation 3-9 homolog 1 (Drosoph	P1	1.4	88	No	—	—	H3K9me writer enzymes and HP1β up in tissue 1 = constitutive heterochromatin machinery
H3K9 heterochromatin writers	SUV39H2	suppressor of variegation 3-9 homolog 2 (Drosoph	P1	0.84	74	No	—	—	H3K9me writer enzymes and HP1β up in tissue 1 = constitutive heterochromatin machinery
H3K9 heterochromatin writers	SETDB1	SET domain, bifurcated 1	P1	0.75	76	No	—	—	H3K9me writer enzymes and HP1β up in tissue 1 = constitutive heterochromatin machinery
H3K9 heterochromatin writers	CBX1	chromobox homolog 1	P1	2.03	100	Yes	—	—	H3K9me writer enzymes and HP1β up in tissue 1 = constitutive heterochromatin machinery
H3K9 heterochromatin writers	CBX3	chromobox homolog 3	P1	0.16	58	No	—	—	H3K9me writer enzymes and HP1β up in tissue 1 = constitutive heterochromatin machinery
PRC2 / H3K27me3	EZH2	enhancer of zeste 2 polycomb repressive complex	P1	1.86	94	No	—	—	PRC2 up in tissue 1 = facultative heterochromatin machinery
PRC2 / H3K27me3	EED	embryonic ectoderm development	P1	0.88	82	No	—	—	PRC2 up in tissue 1 = facultative heterochromatin machinery
PRC2 / H3K27me3	SUZ12	SUZ12 polycomb repressive complex 2 subunit	P1	2.96	97	Yes	—	—	PRC2 up in tissue 1 = facultative heterochromatin machinery
Chromatin (proliferation-coupled; described previously)	DNMT1	DNA (cytosine-5-)-methyltransferase 1	P1	2.49	94	Yes	—	—	Up in tissue 1; also proliferation-coupled — note the confounding (stated in Supplementary Report Section R-20, the full-length version of main text Section 4.3)
Chromatin (proliferation-coupled; described previously)	HELLS	helicase, lymphoid-specific	P1	3.49	88	Yes	P2	-0.64	Up in tissue 1; also proliferation-coupled — note the confounding (stated in Supplementary Report Section R-20, the full-length version of main text Section 4.3)
Chromatin (proliferation-coupled; described previously)	ATAD2	ATPase family, AAA domain containing 2	P1	7.04	100	Yes	—	—	Up in tissue 1; also proliferation-coupled — note the confounding (stated in Supplementary Report Section R-20, the full-length version of main text Section 4.3)
YAP/TAZ-TEAD (Dupont2022 Table 1)	YAP1	Yes-associated protein 1	P2	-1.4	91	No	—	—	YAP targets (ANKRD1 etc.) on the tissue-2 side; only TEAD4 tissue 1. TEAD2/3 tissue 2 in IPA = suggestive
YAP/TAZ-TEAD (Dupont2022 Table 1)	WWTR1	WW domain containing transcription regulator 1	P1	0.08	55	No	—	—	YAP targets (ANKRD1 etc.) on the tissue-2 side; only TEAD4 tissue 1. TEAD2/3 tissue 2 in IPA = suggestive
YAP/TAZ-TEAD (Dupont2022 Table 1)	TEAD1	TEA domain family member 1 (SV40 transcriptional	P2	-1.07	67	No	—	—	YAP targets (ANKRD1 etc.) on the tissue-2 side; only TEAD4 tissue 1. TEAD2/3 tissue 2 in IPA = suggestive
YAP/TAZ-TEAD (Dupont2022 Table 1)	TEAD2	TEA domain family member 2	P2	-0.49	64	No	P2	-2.13	YAP targets (ANKRD1 etc.) on the tissue-2 side; only TEAD4 tissue 1. TEAD2/3 tissue 2 in IPA = suggestive
YAP/TAZ-TEAD (Dupont2022 Table 1)	TEAD3	TEA domain family member 3	P2	-0.33	64	No	P2	-2.46	YAP targets (ANKRD1 etc.) on the tissue-2 side; only TEAD4 tissue 1. TEAD2/3 tissue 2 in IPA = suggestive
YAP/TAZ-TEAD (Dupont2022 Table 1)	TEAD4	TEA domain family member 4	P1	2.4	97	Yes	—	—	YAP targets (ANKRD1 etc.) on the tissue-2 side; only TEAD4 tissue 1. TEAD2/3 tissue 2 in IPA = suggestive
YAP/TAZ-TEAD (Dupont2022 Table 1)	CTGF	connective tissue growth factor	P2	-0.88	61	No	—	—	YAP targets (ANKRD1 etc.) on the tissue-2 side; only TEAD4 tissue 1. TEAD2/3 tissue 2 in IPA = suggestive
YAP/TAZ-TEAD (Dupont2022 Table 1)	CYR61	cysteine-rich, angiogenic inducer, 61	P2	-1.05	67	No	—	—	YAP targets (ANKRD1 etc.) on the tissue-2 side; only TEAD4 tissue 1. TEAD2/3 tissue 2 in IPA = suggestive
YAP/TAZ-TEAD (Dupont2022 Table 1)	ANKRD1	ankyrin repeat domain 1 (cardiac muscle)	P2	-34.08	91	Yes	—	—	YAP targets (ANKRD1 etc.) on the tissue-2 side; only TEAD4 tissue 1. TEAD2/3 tissue 2 in IPA = suggestive
YAP/TAZ-TEAD (Dupont2022 Table 1)	AMOTL2	angiomotin like 2	P2	-0.55	73	No	—	—	YAP targets (ANKRD1 etc.) on the tissue-2 side; only TEAD4 tissue 1. TEAD2/3 tissue 2 in IPA = suggestive
SRF-MRTF (Dupont2022 Table 1)	SRF	serum response factor	P1	0.97	85	No	—	—	MRTFB in IPA (z=−2.17) tissue 2; contractile ACTA2/CNN1 also on the tissue-2 side
SRF-MRTF (Dupont2022 Table 1)	MRTFA	myocardin related transcription factor A (prev. MKL1)	P1	0.61	73	No	—	—	MRTFB in IPA (z=−2.17) tissue 2; contractile ACTA2/CNN1 also on the tissue-2 side
SRF-MRTF (Dupont2022 Table 1)	MRTFB	myocardin related transcription factor B (prev. MKL2)	P1	0.25	65	No	P2	-2.17	MRTFB in IPA (z=−2.17) tissue 2; contractile ACTA2/CNN1 also on the tissue-2 side
SRF-MRTF (Dupont2022 Table 1)	ACTA2	actin, alpha 2, smooth muscle, aorta	P2	-1.76	100	No	—	—	MRTFB in IPA (z=−2.17) tissue 2; contractile ACTA2/CNN1 also on the tissue-2 side
SRF-MRTF (Dupont2022 Table 1)	TAGLN	transgelin	P2	-0.2	58	No	—	—	MRTFB in IPA (z=−2.17) tissue 2; contractile ACTA2/CNN1 also on the tissue-2 side
SRF-MRTF (Dupont2022 Table 1)	CNN1	calponin 1, basic, smooth muscle	P2	-0.84	88	No	—	—	MRTFB in IPA (z=−2.17) tissue 2; contractile ACTA2/CNN1 also on the tissue-2 side
TGFβ-SMAD (Dupont2022 Table 1, ECM traps)	TGFB1	transforming growth factor beta 1	P2	-0.46	70	No	P2	-4.21	Strongly activated in tissue 2 (IPA z = −4.2 to −2.3); major EMT drivers, here repositioned as mechano-responsive TFs
TGFβ-SMAD (Dupont2022 Table 1, ECM traps)	TGFB2	transforming growth factor beta 2	P2	-8.7	85	Yes	P2	-2.47	Strongly activated in tissue 2 (IPA z = −4.2 to −2.3); major EMT drivers, here repositioned as mechano-responsive TFs
TGFβ-SMAD (Dupont2022 Table 1, ECM traps)	TGFB3	transforming growth factor beta 3	P2	-0.99	85	No	P2	-3.19	Strongly activated in tissue 2 (IPA z = −4.2 to −2.3); major EMT drivers, here repositioned as mechano-responsive TFs
TGFβ-SMAD (Dupont2022 Table 1, ECM traps)	SMAD2	SMAD family member 2	P2	-1.34	88	No	P2	-2.33	Strongly activated in tissue 2 (IPA z = −4.2 to −2.3); major EMT drivers, here repositioned as mechano-responsive TFs
TGFβ-SMAD (Dupont2022 Table 1, ECM traps)	SMAD3	SMAD family member 3	P2	-2.15	88	Yes	P2	-3.88	Strongly activated in tissue 2 (IPA z = −4.2 to −2.3); major EMT drivers, here repositioned as mechano-responsive TFs
TGFβ-SMAD (Dupont2022 Table 1, ECM traps)	SMAD4	SMAD family member 4	P2	-0.88	55	No	P2	-2.72	Strongly activated in tissue 2 (IPA z = −4.2 to −2.3); major EMT drivers, here repositioned as mechano-responsive TFs
TGFβ-SMAD (Dupont2022 Table 1, ECM traps)	SMAD7	SMAD family member 7	P2	-2.58	88	Yes	P1	2.18	Strongly activated in tissue 2 (IPA z = −4.2 to −2.3); major EMT drivers, here repositioned as mechano-responsive TFs
TGFβ-SMAD (Dupont2022 Table 1, ECM traps)	SERPINE1	serpin peptidase inhibitor, clade E (nexin, plas	P2	-2.59	92	Yes	—	—	Strongly activated in tissue 2 (IPA z = −4.2 to −2.3); major EMT drivers, here repositioned as mechano-responsive TFs
Wnt/β-catenin (Dupont2022 Table 1)	CTNNB1	catenin (cadherin-associated protein), beta 1	P2	-2.01	94	Yes	P2	-2.04	CTNNB1 in IPA (z=−2.04), tissue 2; consistent with the review's 'tissue compression → β-catenin'
Wnt/β-catenin (Dupont2022 Table 1)	TCF7L2	transcription factor 7-like 2 (T-cell specific,	P2	-2.91	94	Yes	P2	-1.95	CTNNB1 in IPA (z=−2.04), tissue 2; consistent with the review's 'tissue compression → β-catenin'
Wnt/β-catenin (Dupont2022 Table 1)	AXIN2	axin 2	P2	-2.53	88	Yes	—	—	CTNNB1 in IPA (z=−2.04), tissue 2; consistent with the review's 'tissue compression → β-catenin'
NF-κB (Dupont2022 Table 1)	NFKB1	nuclear factor of kappa light polypeptide gene e	P1	0.41	61	No	P2 [complex/related: NFKB (COMPLEX)]	-1.51	NF-κB complex in IPA (z=−1.5), tissue 2; review: 'cell stretching → NF-κB'
NF-κB (Dupont2022 Table 1)	RELA	v-rel avian reticuloendotheliosis viral oncogene	P2	-1.18	81	No	P2	-1.63	NF-κB complex in IPA (z=−1.5), tissue 2; review: 'cell stretching → NF-κB'
NF-κB (Dupont2022 Table 1)	NFKBIA	nuclear factor of kappa light polypeptide gene e	P2	-1.51	73	No	—	—	NF-κB complex in IPA (z=−1.5), tissue 2; review: 'cell stretching → NF-κB'
AP-1 (Dupont2022 Table 1)	JUNB	jun B proto-oncogene	P2	-3.41	77	Yes	P2	-2.36	FOS in IPA (z=−2.33), tissue 2; shear/stiffness response
AP-1 (Dupont2022 Table 1)	FOSL2	FOS-like antigen 2	P2	-2.72	88	Yes	P2 [complex/related: FOS]	-2.33	FOS in IPA (z=−2.33), tissue 2; shear/stiffness response
Mechanosensitive channels / caveolae	PIEZO1	piezo-type mechanosensitive ion channel componen	P1	0.26	55	No	—	—	TRPV4 (−1.41/94%) tissue 2 = consistent with the inferred (not measured) high-IFP/gel environment
Mechanosensitive channels / caveolae	PIEZO2	piezo-type mechanosensitive ion channel componen	P2	-1.39	73	No	—	—	TRPV4 (−1.41/94%) tissue 2 = consistent with the inferred (not measured) high-IFP/gel environment
Mechanosensitive channels / caveolae	TRPV4	transient receptor potential cation channel, sub	P2	-1.41	94	No	—	—	TRPV4 (−1.41/94%) tissue 2 = consistent with the inferred (not measured) high-IFP/gel environment
Mechanosensitive channels / caveolae	CAV1	caveolin 1	P2	-0.39	64	No	—	—	TRPV4 (−1.41/94%) tissue 2 = consistent with the inferred (not measured) high-IFP/gel environment
Mechanosensitive channels / caveolae	EHD2	EH domain containing 2	P2	-1.14	70	No	—	—	TRPV4 (−1.41/94%) tissue 2 = consistent with the inferred (not measured) high-IFP/gel environment
Actin regulation / focal adhesion	FSCN1	fascin actin-bundling protein 1	P2	-0.55	70	No	—	—	Actin remodeling / motility factors on the tissue-2 side (EMT/soft phenotype)
Actin regulation / focal adhesion	TLN2	talin 2	P1	2.53	87	Yes	—	—	Actin remodeling / motility factors on the tissue-2 side (EMT/soft phenotype)
Actin regulation / focal adhesion	VCL	vinculin	P2	-1.89	82	No	—	—	Actin remodeling / motility factors on the tissue-2 side (EMT/soft phenotype)
Actin regulation / focal adhesion	GSN	gelsolin	P2	-1.71	97	No	—	—	Actin remodeling / motility factors on the tissue-2 side (EMT/soft phenotype)
Actin regulation / focal adhesion	FLNB	filamin B, beta	P2	-2.61	88	Yes	—	—	Actin remodeling / motility factors on the tissue-2 side (EMT/soft phenotype)
Actin regulation / focal adhesion	CFL1	cofilin 1 (non-muscle)	P2	-0.82	80	No	—	—	Actin remodeling / motility factors on the tissue-2 side (EMT/soft phenotype)
Actin regulation / focal adhesion	PTK2	protein tyrosine kinase 2	P1	1.28	82	No	—	—	Actin remodeling / motility factors on the tissue-2 side (EMT/soft phenotype)
Fig 6d axis check (Dupont 2022): NRF2 antioxidant	NFE2L2	nuclear factor, erythroid 2-like 2	P1	1.11	85	No	P1	2.49	[Negative] NRF2 on the tissue-1 side (IPA z=+2.49); the Romani soft-ECM–NRF2 axis is not reproduced in tissue 2
Fig 6d axis check (Dupont 2022): NRF2 antioxidant	NQO1	NAD(P)H dehydrogenase, quinone 1	P2	-2.31	58	No	—	—	[Negative] NRF2 on the tissue-1 side (IPA z=+2.49); the Romani soft-ECM–NRF2 axis is not reproduced in tissue 2
Fig 6d axis check (Dupont 2022): NRF2 antioxidant	HMOX1	heme oxygenase 1	P2	-1.82	92	No	—	—	[Negative] NRF2 on the tissue-1 side (IPA z=+2.49); the Romani soft-ECM–NRF2 axis is not reproduced in tissue 2
Fig 6d axis check (Dupont 2022): NRF2 antioxidant	GCLC	glutamate-cysteine ligase, catalytic subunit	P1	0.96	82	No	—	—	[Negative] NRF2 on the tissue-1 side (IPA z=+2.49); the Romani soft-ECM–NRF2 axis is not reproduced in tissue 2
Fig 6d axis check (Dupont 2022): NRF2 antioxidant	GCLM	glutamate-cysteine ligase, modifier subunit	P1	1.15	85	No	—	—	[Negative] NRF2 on the tissue-1 side (IPA z=+2.49); the Romani soft-ECM–NRF2 axis is not reproduced in tissue 2
Fig 6d axis check (Dupont 2022): NRF2 antioxidant	TXNRD1	thioredoxin reductase 1	P1	1.55	88	No	—	—	[Negative] NRF2 on the tissue-1 side (IPA z=+2.49); the Romani soft-ECM–NRF2 axis is not reproduced in tissue 2
Fig 6d axis check (Dupont 2022): NRF2 antioxidant	SLC7A11	solute carrier family 7 (anionic amino acid tran	P2	-0.37	61	No	—	—	[Negative] NRF2 on the tissue-1 side (IPA z=+2.49); the Romani soft-ECM–NRF2 axis is not reproduced in tissue 2
Fig 6d axis check (Dupont 2022): NRF2 antioxidant	GSTM4	glutathione S-transferase mu 4	P1	15.08	94	Yes	—	—	[Negative] NRF2 on the tissue-1 side (IPA z=+2.49); the Romani soft-ECM–NRF2 axis is not reproduced in tissue 2
Fig 6d axis check (Dupont 2022): mitochondrial fission/fusion	DNM1L	dynamin 1-like	P1	0.7	64	No	—	—	[Weak/negative] only INF2/FIS1 tissue 2; DRP1/MFF/MFN2 inconsistent
Fig 6d axis check (Dupont 2022): mitochondrial fission/fusion	MFF	mitochondrial fission factor	P1	0.17	61	No	—	—	[Weak/negative] only INF2/FIS1 tissue 2; DRP1/MFF/MFN2 inconsistent
Fig 6d axis check (Dupont 2022): mitochondrial fission/fusion	FIS1	fission, mitochondrial 1	P2	-1.04	91	No	—	—	[Weak/negative] only INF2/FIS1 tissue 2; DRP1/MFF/MFN2 inconsistent
Fig 6d axis check (Dupont 2022): mitochondrial fission/fusion	INF2	inverted formin, FH2 and WH2 domain containing	P2	-2.28	98	Yes	—	—	[Weak/negative] only INF2/FIS1 tissue 2; DRP1/MFF/MFN2 inconsistent
Fig 6d axis check (Dupont 2022): mitochondrial fission/fusion	MFN2	mitofusin 2	P1	1.82	85	No	—	—	[Weak/negative] only INF2/FIS1 tissue 2; DRP1/MFF/MFN2 inconsistent
Fig 6d axis check (Dupont 2022): mitochondrial fission/fusion	OPA1	optic atrophy 1 (autosomal dominant)	P1	0.73	76	No	—	—	[Weak/negative] only INF2/FIS1 tissue 2; DRP1/MFF/MFN2 inconsistent
Fig 6d axis check (Dupont 2022): SREBP/lipogenesis	SREBF1	sterol regulatory element binding transcription	P2	-1.17	82	No	P2	-1.05	[Negative] lipogenic FASN/ACACA up in tissue 1 (opposite to the Fig 6d prediction)
Fig 6d axis check (Dupont 2022): SREBP/lipogenesis	SREBF2	sterol regulatory element binding transcription	P1	1.63	94	No	—	—	[Negative] lipogenic FASN/ACACA up in tissue 1 (opposite to the Fig 6d prediction)
Fig 6d axis check (Dupont 2022): SREBP/lipogenesis	FASN	fatty acid synthase	P1	2.69	88	Yes	—	—	[Negative] lipogenic FASN/ACACA up in tissue 1 (opposite to the Fig 6d prediction)
Fig 6d axis check (Dupont 2022): SREBP/lipogenesis	ACACA	acetyl-CoA carboxylase alpha	P1	2.15	92	Yes	—	—	[Negative] lipogenic FASN/ACACA up in tissue 1 (opposite to the Fig 6d prediction)
Fig 6d axis check (Dupont 2022): SREBP/lipogenesis	SCD	stearoyl-CoA desaturase (delta-9-desaturase)	P2	-1.82	76	No	—	—	[Negative] lipogenic FASN/ACACA up in tissue 1 (opposite to the Fig 6d prediction)
Fig 6d axis check (Dupont 2022): SREBP/lipogenesis	LDLR	low density lipoprotein receptor	P2	-4.11	82	Yes	—	—	[Negative] lipogenic FASN/ACACA up in tissue 1 (opposite to the Fig 6d prediction)
Lineage identity (context of plasticity)	HNF4A	hepatocyte nuclear factor 4, alpha	P1	1.98	94	No	P2	-0.14	Colorectal master HNF4A up in tissue 1 with a clear gradient; CDX1/2 flat in the overall comparison (see Supplementary Report Section R-20)
Lineage identity (context of plasticity)	CDX1	caudal type homeobox 1	P2	-1.56	85	No	P1	1.61	Colorectal master HNF4A up in tissue 1 with a clear gradient; CDX1/2 flat in the overall comparison (see Supplementary Report Section R-20)
Lineage identity (context of plasticity)	CDX2	caudal type homeobox 2	P2	0.84	52	No	—	—	Colorectal master HNF4A up in tissue 1 with a clear gradient; CDX1/2 flat in the overall comparison (see Supplementary Report Section R-20)
Lineage identity (context of plasticity)	LGR5	leucine-rich repeat containing G protein-coupled	P1	12.74	82	Yes	—	—	Colorectal master HNF4A up in tissue 1 with a clear gradient; CDX1/2 flat in the overall comparison (see Supplementary Report Section R-20)
Legend & notes
- Sign convention: mean linear FC positive = higher in P1, negative = higher in P2 (mean of 33 comparisons). Colors: blue = P1 side, pink = P2 side.
- DEG: Yes when |log2 FC| ≥ 1 and sign consistency ≥ 70% (per this study's DEG definition, Table S4).
- IPA Upstream subtype / median z: from Table S7. Positive z = activated in P1, negative = activated in P2. Substitution by a complex/related molecule is noted in parentheses.
- Finding 1 (opposing nuclear silencing machinery): B-type lamins (LMNB1/B2), LBR, LAP2 (TMPO), H3K9 writers (EHMT2/SUV39H1/SETDB1/CBX1) and PRC2 (EZH2/EED/SUZ12) are consistently on the tissue-1 side.
On the tissue-2 side, gastric-metaplasia genes are derepressed; the reduction of lamina/LAD tethering and heterochromatin machinery is quantitatively concordant with this derepression arm (Dupont & Wickström 2022, Fig 3a).
- Confounding caveat: LMNB1, EZH2, DNMT1 and ATAD2 are also proliferation-coupled and may reflect the higher proliferation of tissue 1; causality (mechanics vs proliferation) cannot be separated in these data.
The robust statement is: 'silencing machinery is globally reduced in tissue 2, providing a permissive chromatin basis for the observed derepression' (independent of the driving factor).
- Finding 2 (mechanosensitive TF program): coordinated activation of TGFβ–SMAD, β-catenin, NF-κB, AP-1, EGR1, MRTFB, TEAD2/3 and YAP targets on the tissue-2 side (double support from DEGs and IPA).
- Finding 3 (Fig 6d negative): NRF2 on the tissue-1 side (IPA z=+2.49); lipogenic FASN/ACACA also tissue 1. The soft-ECM metabolic chemoresistance axis of Romani 2022 is not reproduced in tissue 2 → tissue-2 resistance rests on the mucus physical barrier plus the p53–MDM2 balance (a distinct mechanism).
- Correlation, not proof of causation (no direct force measurements in the organoid system); presented as concordance with inferred material states.
- Anchor reference: Dupont S, Wickström SA. Mechanical regulation of chromatin and transcription. Nat Rev Genet. 2022;23(10):624–643. doi:10.1038/s41576-022-00493-6.
- Primary literature: Nava 2020 Cell 181:800 (heterochromatin mechanoprotection); Le 2016 Nat Cell Biol 18:864 (Polycomb mechanical silencing); Romani 2022 Nat Cell Biol 24:168 (negative control).
