## Additional files for "TP53 status aligns with morphology and metaplastic programs in colorectal cancer organoids, and MDM2 P2 promoter usage reflects p53 activity": Additional_file_59_Table_S33.xlsx

### Sheet: S33_Morphology_AI_comparison
Supplementary Table S33. Comparison of organoid morphology / deep-learning studies with the present study (Supplementary Results 6, Additional file 12)
Comparison of methodology and novelty between this study and representative studies of organoid morphology and image/deep-learning analysis.
Study (year)	Subjects / samples	Imaging & AI method	Main classification / outputs	Relation to this study / novelty
This study	63 colorectal cancer patient-derived organoids (PDO) / 21 patients (including primaries and metastases)	Morphological image classification by VGG16 (deep learning) with training-matched preprocessing (pixel values divided by 255); test accuracy 98.5% (64/65). Morphology quantified by per-specimen class fractions: median Type1 fraction 0.826 (P1) vs 0.444 (P2), Wilcoxon P = 1.1×10⁻³; AUC 0.79 for identifying P2 from the non-Type1 fraction.	Classifies the three morphology classes Type0/Type1/Type5 and quantifies each specimen by class fractions (no patient-level majority votes); links morphology to the MDM2 promoter isoform (P1/P2) and molecular subtype (CIN/CMS2 vs MSI-like/metaplastic signature).	(This study) Relates organoid morphology, classified by deep learning, to TP53 status (beyond 20q and aneuploidy) and to gastric-metaplastic and mucinous programs, and shows that MDM2 P2 promoter usage reflects p53 activity rather than morphology.
Lukonin et al. 2020 (Nature)	Mouse intestinal organoids (regeneration)	Morphological feature extraction by large-scale imaging plus machine learning (image-based profiling).	Identifies the phenotypic landscape, regeneration phases and regulators of organoid regeneration.	Focuses on phenotypic description of regeneration; does not map to TP53 status, MDM2 promoter usage or a cancer molecular classification.
Betge et al. 2022 (Nature Communications)	Human colorectal cancer organoids (drug perturbation)	Drug-induced morphological profiling by high-content imaging.	Quantifies drug-induced morphological changes and builds a phenotypic landscape of drugs.	Focuses on morphological profiles of drug response; does not address intrinsic molecular subtypes or MDM2 promoter usage.
Zhao et al. 2021 (Nature Communications)	Mouse mammary tumor organoids (Trp53-null claudin-low models, T11/T12); 3D cultures in 384-well plates with doxycycline-inducible miR-200c (MET induction) as the reference control.	High-throughput bright-field (z-stack) imaging plus deep-learning image embedding (ResNet-18 pre-trained on ImageNet) with PCA and k-nearest-neighbor classification mapping treated wells to reference controls.	Morphological screening for EMT-reversing drugs via the spiky-to-round organoid switch; identifies class I HDAC inhibitors and bromodomain inhibitors from a targeted epigenetic library.	Close as a deep-learning organoid-morphology approach, but it is a drug-screening readout of the EMT/MET state of mouse mammary tumor organoids; it does not address human CRC subtypes, TP53 status or MDM2 promoter usage.
Okamoto et al. 2022 (Cancer Science)	Same JFCR colorectal cancer PDO biobank as this study (HCT series): 72 PDOs from 26 patients (25 primary-, 27 metastatic- and 20 recurrent-lesion-derived); 8,417 microscopic images (mean 117 per PDO).	Stereomicroscopy plus a two-module AI classifier (U-Net–based object extraction + PDO-type classification); reference labels assigned by majority opinion of three expert referees. Test accuracy 0.769 (PDO images only) / 0.736 (all objects) versus a referee average of 0.724 / 0.729.	Classifies PDOs into six morphological types (types 0–5), grouped into type A (types 1–2) and type B (types 3–5). Morphology was not correlated with clinicopathological features or mutation profile; types differed in cell-adhesion (ITGA6/ITGB4) and ribosome-biogenesis expression, and morphology correlated with sensitivity to the RNA polymerase I inhibitor CX-5461.	Companion study of the same biobank (this study's Type numbering is inherited from its typing; the patient sets overlap extensively). It links morphology to expression programs and to CX-5461 response; relating morphology to TP53 status and to the CIN/CMS2-versus-mucinous/metaplastic axis, and testing whether MDM2 P1/P2 usage adds to TP53 status, are specific to this study.
