## Additional files for "TP53 status aligns with morphology and metaplastic programs in colorectal cancer organoids, and MDM2 P2 promoter usage reflects p53 activity": Additional_file_60_Table_S45.xlsx

### Sheet: Table_S45
Supplementary Table S45. Comparison of expression-inferred physical properties and Tox functions. Five physical aspects (physical state, principal structural molecules, internal stress, drug penetration and Tox toxicity functions) are contrasted between tissue 1 (autonomous-proliferation type) and tissue 2 (environment-adaptive type). The physical properties are inferred from gene expression and …
Physical property	Tissue 1 (autonomously proliferative)	Tissue 2 (environment-adaptive)
Physical state	Dense solid (inferred from gene expression; not measured)	Viscoelastic mucin gel (inferred from gene expression; not measured)
Principal molecules determining physical properties	Firm cell–cell adhesion via CDH1 (E-cadherin); brush border with DPP4 and MGAM2	Mucus pool formation by MUC5B, MUC5AC and MUC17; ECM degradation by MMP7 (MMP1 is patient-specific)
Internal stress	Solid stress (inferred): possible compression of blood vessels by cell crowding	Interstitial fluid pressure (IFP; inferred): possible pressure elevation from increased vascular permeability due to inflammation/VEGF upregulation
Drug penetration	Solid stress may impede blood flow and delivery to the tumor core (inferred)	High IFP plus a mucus barrier may impede convective diffusion (inferred)
Tox function (toxicity)	Nephritis (median z = +2.47, Rank1 in the first half, 30/33), Hyperplasia of kidney cells (+2.00, Rank6 in the first half, 25/27) (these meet the adoption criteria); Glomerulonephritis (+1.47, Rank5 in the first half, 32/33) and Hypertrophy of cardiomyocytes (+0.81, 85%) are below threshold, and Congenital heart disease (+0.14, 55%) also falls below the sign-consistency criterion (Supplementary N…	Elevated ALP (median z = −2.12, 94%; meets the adoption criteria); AST (−1.44), ALT (−1.45), LDH (−1.50), Necrosis of liver (−0.90) and Steatohepatitis (−0.51, 70%; below the criteria for both effect size and consistency rate) are below threshold (Supplementary Note Sections 3.4 and 5.2)
