## Additional files for "TP53 status aligns with morphology and metaplastic programs in colorectal cancer organoids, and MDM2 P2 promoter usage reflects p53 activity": Additional_file_63_Table_S42.xlsx

### Sheet: Supplementary Table S42
Supplementary Table S42 Association between colibactin mutational-signature burden (SBS88, ID18) and the P1−P2 expression axis (Nunes 2024 cohort, WGS + RNA-seq, 1,051 matched specimens)
[1] Primary analysis (all 1,051 specimens; family size 6, BH)
Test	Burden	Subjects	n	Estimate	P	FDR (BH, family = 6)	Remarks
Spearman correlation (axis × activity)	SBS88	All specimens	1051	ρ = -0.085	0.00589	0.0134	Negative direction = burden concentrated on the P2-dominant side
Wilcoxon rank-sum (P1-high vs P2-high tertiles) [normal approximation]	SBS88	All specimens	702	Median difference 0	0.00672	0.0134	Burden is zero-inflated; the median difference is meaningless as an effect size (Note 5)
Fisher exact test (positivity: activity > 0)	SBS88	All specimens	702	OR = 4.14	0.0107	0.016	Positives: P1-high 4/351 vs P2-high 16/351 (Note 6)
Spearman correlation (axis × activity)	ID18	All specimens	1051	ρ = -0.104	0.000691	0.00415	Negative direction = burden concentrated on the P2-dominant side
Wilcoxon rank-sum (P1-high vs P2-high tertiles) [normal approximation]	ID18	All specimens	702	Median difference 0	0.0136	0.0163	Burden is zero-inflated; the median difference is meaningless as an effect size (Note 5)
Fisher exact test (positivity: activity > 0)	ID18	All specimens	702	OR = 2.01	0.0191	0.0191	Positives: P1-high 20/351 vs P2-high 38/351 (Note 6)
[2] Sensitivity analysis with covariate adjustment (family size 6, BH)
Test	Burden	Subjects	n	Estimate	P	FDR (BH, family = 6)	Remarks
Spearman correlation (axis × activity)	SBS88	MSS only	828	ρ = -0.121	0.000504	0.000756	Reversed direction retained after excluding MSI-H (in fact stronger)
Wilcoxon rank-sum (tertiles) [normal approximation]	SBS88	MSS only	552	Median difference 0	0.000485	0.000756	Note 5
Spearman correlation (axis × activity)	ID18	MSS only	828	ρ = -0.156	6.41e-06	3.85e-05	Reversed direction retained after excluding MSI-H (in fact stronger)
Wilcoxon rank-sum (tertiles) [normal approximation]	ID18	MSS only	552	Median difference 0	2.22e-05	6.67e-05	Note 5
Partial Spearman correlation (rank-residual method)	SBS88	All specimens (covariates: MSI + stage + site + age)	1051	ρ_partial = -0.060	0.0529	0.0529	SBS88 borderline (P = 0.053); ID18 significant
Partial Spearman correlation (rank-residual method)	ID18	All specimens (covariates: MSI + stage + site + age)	1051	ρ_partial = -0.084	0.0067	0.00805	SBS88 borderline (P = 0.053); ID18 significant
Notes
Note 1 Data source: Nunes et al. Nature 2024 (doi:10.1038/s41586-024-07769-3; U-CAN colorectal cancer, 1,063 WGS cases). Expression = ArrayExpress E-MTAB-12862 (log2(TPM+1), 19,765 genes × 1,183 specimens); signature activities = Supplementary Table 13 of the same paper (per-sample COSMIC decomposition); clinical = Supplementary Table 1. The 1,051 specimens with both expression and activities (MS…
Note 2 Axis = GSVA score of Type1_full − Type5_full (gene sets and method identical to Code8 v11h; GSVA with gsvaParam(kcdf="Gaussian")). Larger axis = more P1-dominant. Coverage: Type1_full 21/21, Type5_full 27/29 (UCA1 and HULC absent from the Nunes expression matrix). Type5_lncRNA (coverage 0/2) was not scored. Gene-set identifiers Type1_* and Type5_* are the names used in the deposited code f…
Note 3 The a priori hypothesis was that colibactin exposure scars are denser on the P1 side (ρ > 0). All published tests agree in the opposite direction (denser on the P2 side).
Note 4 Because of many ties, Spearman P uses the t approximation, not the exact method (AS 89). The estimate ρ does not depend on the implementation.
Note 5 SBS88/ID18 activities are zero-inflated (positives among 1,051: SBS88 31, ID18 82; all positives are MSS). Because both tertile groups have median 0, the Wilcoxon median difference is meaningless as an effect size; read effect magnitude from Spearman and the Fisher positivity rates. Wilcoxon uses the normal approximation as both groups are 351 (≥50).
Note 6 Tertile positive counts were recounted from WSe_merged.csv (the R42 primary output); Fisher exact P and OR match the R42 output. The OR is the conditional maximum-likelihood estimate from the R42 output, expressing the positivity odds of the P2-high side relative to P1-high (OR > 1 = denser in P2-high).
Note 7 Partial Spearman uses the rank-residual method: axis and activity were each rank-transformed, residuals taken from a linear model of the covariates (binary MSI, stage, site, age), and the Spearman correlation of the residuals tested (R42 v2 STAGE 6).
Note 8 Multiple-testing families: 6 tests in [1] and 6 in [2], BH-adjusted within each block.
Note 9 Provenance: R42_WSe_colibactin_Nunes_v2.R (Supplementary Methods). Values here are transcriptions from its outputs WSe_primary_tests.csv and WSe_adjusted_tests.csv plus the recount of Note 6; no new analysis was performed.
